# Astrocyte regional specialization is shaped by postnatal development

**DOI:** 10.1101/2024.10.11.617802

**Authors:** Margaret E. Schroeder, Dana M. McCormack, Lukas R. Metzner, Jinyoung Kang, Katelyn X. Li, Eunah Yu, Lisa Melamed, Kirsten M. Levandowski, Heather Zaniewski, Qiangge Zhang, Edward S. Boyden, Fenna M. Krienen, Guoping Feng

## Abstract

Astrocytes are an abundant class of glial cells with critical roles in neural circuit assembly and function. Though many studies have uncovered significant molecular distinctions between astrocytes from different brain regions, how this regionalization unfolds over development is not fully understood. We used single-nucleus RNA sequencing to characterize the molecular diversity of brain cells across six developmental stages and four brain regions in the mouse and marmoset brain. Our analysis of over 170,000 single astrocyte nuclei revealed striking regional heterogeneity among astrocytes, particularly between telencephalic and diencephalic regions, at all developmental time points surveyed in both species. At the stages sampled, most of the region patterning was private to astrocytes and not shared with neurons or other glial types. Though astrocytes were already regionally patterned in late embryonic stages, this region-specific astrocyte gene expression signature changed dramatically over postnatal development, and its composition suggests that regional astrocytes further specialize postnatally to support their local neuronal circuits. Across mouse and marmoset, we found hundreds of species differentially expressed genes, as well as divergence in the expression of astrocytic region- and age-differentially expressed genes and the timing of astrocyte maturation relative to birth between the species. Finally, we used expansion microscopy to show that astrocyte morphology is also regionally specialized across cortex, striatum, and thalamus in the mouse.
