## Supplementary material for "Astrocyte regional specialization is shaped by postnatal development": Schroeder_2025_SITables: SI_Table1_replicate_info.xlsx

### Sheet: snRNAseq_Schroeder
10x_batch	Species	Age	Sex	Region	BiologicalReplicate	CageLitter	Notes
Exp057_cjneo_1A	marmoset	neonate	female	PFC	21-197	19-173_19-103	previously frozen for 6 months; dropped by parents
Exp057_cjneo_1B	marmoset	neonate	female	MO	21-197	19-173_19-103	previously frozen for 6 months; dropped by parents
Exp057_cjneo_1C	marmoset	neonate	female	thalamus	21-197	19-173_19-103	previously frozen for 6 months; dropped by parents
Exp057_cjneo_1D	marmoset	neonate	female	striatum	21-197	19-173_19-103	previously frozen for 6 months; dropped by parents
Exp057_cjneo_2A	marmoset	neonate	female	PFC	21-197	19-173_19-103	previously frozen for 6 months; dropped by parents
Exp057_cjneo_2B	marmoset	neonate	female	MO	21-197	19-173_19-103	previously frozen for 6 months; dropped by parents
Exp057_cjneo_2C	marmoset	neonate	female	thalamus	21-197	19-173_19-103	previously frozen for 6 months; dropped by parents
Exp057_cjneo_2D	marmoset	neonate	female	striatum	21-197	19-173_19-103	previously frozen for 6 months; dropped by parents
Exp060_cj14mo_1A	marmoset	14months,1wks	male	PFC	21-108	19-128_16-J118
Exp060_cj14mo_1B	marmoset	14months,1wks	male	MO	21-108	19-128_16-J118
Exp060_cj14mo_1C	marmoset	14months,1wks	male	thalamus	21-108	19-128_16-J118
Exp060_cj14mo_1D	marmoset	14months,1wks	male	striatum	21-108	19-128_16-J118
Exp060_cj14mo_2A	marmoset	14months,1wks	male	PFC	21-108	19-128_16-J118
Exp060_cj14mo_2B	marmoset	14months,1wks	male	MO	21-108	19-128_16-J118
Exp060_cj14mo_2C	marmoset	14months,1wks	male	thalamus	21-108	19-128_16-J118
Exp060_cj14mo_2D	marmoset	14months,1wks	male	striatum	21-108	19-128_16-J118
Exp062_mmP4_1A	mouse	P4	female	PFC	220408_P4_2F	1875	May be contaminated with some MO
Exp062_mmP4_1B	mouse	P4	female	MO	220519_P4_F	1835_1762
Exp062_mmP4_1C	mouse	P4	female	thalamus	220408_P4_2F	1875
Exp062_mmP4_1D	mouse	P4	female	striatum	220408_P4_2F	1875
Exp062_mmP4_2A	mouse	P4	male	PFC	220430_P4_M	2101
Exp062_mmP4_2B	mouse	P4	male	MO	220430_P4_M	2101
Exp062_mmP4_2C	mouse	P4	male	thalamus	220430_P4_M	2101
Exp068_mmP90_1A	mouse	P90	male	PFC	220214_P90_1M	TD8058-2
Exp068_mmP90_1B	mouse	P90	male	MO	220214_P90_1M	TD8058-2
Exp068_mmP90_1C	mouse	P90	male	thalamus	220214_P90_1M	TD8058-2
Exp068_mmP90_2A	mouse	P90	female	PFC	220311_P90_4F	TD8111-5
Exp068_mmP90_2B	mouse	P90	female	MO	220311_P90_4F	TD8111-5
Exp068_mmP90_2D	mouse	P90	female	striatum	220311_P90_4F	TD8111-5
Exp070_mmP35_1A	mouse	P32	male	PFC	220406_P32_3M	2101-1
Exp070_mmP35_1B	mouse	P32	male	MO	220406_P32_3M	2101-1
Exp070_mmP35_1C	mouse	P32	male	thalamus	220406_P32_3M	2101-1
Exp070_mmP35_1D	mouse	P32	male	striatum	220406_P32_3M	2101-1
Exp070_mmP35_2A	mouse	P32	female	PFC	220406_P32_4F	2101-1
Exp070_mmP35_2B	mouse	P32	female	MO	220406_P32_4F	2101-1
Exp070_mmP35_2C	mouse	P32	female	thalamus	220406_P32_4F	2101-1
Exp070_mmP35_2D	mouse	P32	female	striatum	220406_P32_4F	2101-1
Exp073_mmP14_1A	mouse	P14	male	PFC	220808_P14_10M	3502
Exp073_mmP14_1B	mouse	P14	male	MO	220808_P14_10M	3502
Exp073_mmP14_1C	mouse	P14	male	thalamus	220808_P14_10M	3502
Exp073_mmP14_1D	mouse	P14	male	striatum	220808_P14_10M	3502
Exp073_mmP90_2A	mouse	P90	female	PFC	220311_P90_3F	TD8111-5
Exp073_mmP90_2B	mouse	P90	female	MO	220311_P90_3F	TD8111-5
Exp073_mmP90_2C	mouse	P90	female	thalamus	220311_P90_3F	TD8111-5
Exp073_mmP90_2D	mouse	P90	female	striatum	220311_P90_3F	TD8111-5
Exp074_mmP35_2A	mouse	P32	male	PFC	220406_P32_1M	2101-1
Exp074_mmP35_2B	mouse	P32	male	MO	220406_P32_1M	2101-1
Exp074_mmP35_2C	mouse	P32	male	thalamus	220406_P32_1M	2101-1
Exp074_mmP35_2D	mouse	P32	male	striatum	220406_P32_1M	2101-1
Exp074_mmP4_1A	mouse	P4	female	PFC	220519_P4_F	1835_1762
Exp074_mmP4_1B	mouse	P4	female	MO	220412_P4_F	1835
Exp074_mmP4_1C	mouse	P4	female	thalamus	220519_P4_F	1835_1762
Exp074_mmP4_1D	mouse	P4	female	striatum	220519_P4_F	1835_1762
Exp076_cj7mo_1A	marmoset	6mo,3wks	male	PFC	21-181	18-166_19-136
Exp076_cj7mo_1B	marmoset	6mo,3wks	male	MO	21-181	18-166_19-136
Exp076_cj7mo_1C	marmoset	6mo,3wks	male	thalamus	21-181	18-166_19-136
Exp076_cj7mo_1D	marmoset	6mo,3wks	male	striatum	21-181	18-166_19-136
Exp076_cj7mo_2A	marmoset	6mo,3wks	male	PFC	21-181	18-166_19-136
Exp076_cj7mo_2B	marmoset	6mo,3wks	male	MO	21-181	18-166_19-136
Exp076_cj7mo_2C	marmoset	6mo,3wks	male	thalamus	21-181	18-166_19-136
Exp076_cj7mo_2D	marmoset	6mo,3wks	male	striatum	21-181	18-166_19-136
Exp077_cj7mo_1A	marmoset	7mo,4wks	female	PFC	22-110	19-147_19-186
Exp077_cj7mo_1B	marmoset	7mo,4wks	female	MO	22-110	19-147_19-186
Exp077_cj7mo_1C	marmoset	7mo,4wks	female	thalamus	22-110	19-147_19-186
Exp077_cj7mo_1D	marmoset	7mo,4wks	female	striatum	22-110	19-147_19-186
Exp077_cj7mo_2A	marmoset	7mo,4wks	female	PFC	22-110	19-147_19-186
Exp077_cj7mo_2B	marmoset	7mo,4wks	female	MO	22-110	19-147_19-186
Exp077_cj7mo_2C	marmoset	7mo,4wks	female	thalamus	22-110	19-147_19-186
Exp077_cj7mo_2D	marmoset	7mo,4wks	female	striatum	22-110	19-147_19-186
Exp078_cj14mo_1A	marmoset	14months, 4wks	female	PFC	21-164	17-129_17-136
Exp078_cj14mo_1B	marmoset	14months, 4wks	female	MO	21-164	17-129_17-136
Exp078_cj14mo_1C	marmoset	14months, 4wks	female	thalamus	21-164	17-129_17-136
Exp078_cj14mo_1D	marmoset	14months, 4wks	female	striatum	21-164	17-129_17-136
Exp078_cj14mo_2A	marmoset	14months, 4wks	female	PFC	21-164	17-129_17-136
Exp078_cj14mo_2B	marmoset	14months, 4wks	female	MO	21-164	17-129_17-136
Exp078_cj14mo_2C	marmoset	14months, 4wks	female	thalamus	21-164	17-129_17-136
Exp078_cj14mo_2D	marmoset	14months, 4wks	female	striatum	21-164	17-129_17-136
Exp080_cjaged_1A	marmoset	13years,7months	male	PFC	09-34	NEPRC_4012002_5042002
Exp080_cjaged_1B	marmoset	13years,7months	male	MO	09-34	NEPRC_4012002_5042002
Exp080_cjaged_1C	marmoset	13years,7months	male	thalamus	09-34	NEPRC_4012002_5042002
Exp080_cjaged_1D	marmoset	13years,7months	male	striatum	09-34	NEPRC_4012002_5042002
Exp080_cjaged_2A	marmoset	13years,7months	male	PFC	09-34	NEPRC_4012002_5042002
Exp080_cjaged_2B	marmoset	13years,7months	male	MO	09-34	NEPRC_4012002_5042002
Exp080_cjaged_2C	marmoset	13years,7months	male	thalamus	09-34	NEPRC_4012002_5042002
Exp080_cjaged_2D	marmoset	13years,7months	male	striatum	09-34	NEPRC_4012002_5042002
Exp082_cjneo_1A	marmoset	neonate	male	PFC	22-201	19-237_20-103
Exp082_cjneo_1B	marmoset	neonate	male	MO	22-201	19-237_20-103
Exp082_cjneo_1C	marmoset	neonate	male	thalamus	22-201	19-237_20-103
Exp082_cjneo_1D	marmoset	neonate	male	striatum	22-201	19-237_20-103
Exp082_cjneo_2A	marmoset	neonate	male	PFC	22-201	19-237_20-103
Exp082_cjneo_2B	marmoset	neonate	male	MO	22-201	19-237_20-103
Exp082_cjneo_2C	marmoset	neonate	male	thalamus	22-201	19-237_20-103
Exp082_cjneo_2D	marmoset	neonate	male	striatum	22-201	19-237_20-103
Exp086_mmP14_1A	mouse	P14	female	PFC	220808_P14_12F	3502
Exp086_mmP14_1C	mouse	P14	female	thalamus	220808_P14_12F	3502
Exp086_mmP14_1D	mouse	P14	female	striatum	220808_P14_12F	3502
Exp086_mmP4_1D	mouse	P4	male	striatum	220519_P4_M	1835_1762
Exp086_mmP90_1C	mouse	P90	male	thalamus	220822_P90_5M	C57004
Exp086_mmP90_1D	mouse	P90	male	striatum	220822_P90_5M	C57004
Exp089_mmaged_1A	mouse	90wks	female	PFC	221022_aged_4F	Jax
Exp089_mmaged_2D	mouse	90wks	male	striatum	221022_aged_2M	Jax
Exp090_mmaged_3A	mouse	90wks	female	PFC	221022_aged_3F	Jax
Exp090_mmP14_1A	mouse	P14	male	PFC	220819_P14_13M	3503
Exp090_mmP14_1B	mouse	P14	male	MO	220819_P14_13M	3503
Exp090_mmP14_1C	mouse	P14	male	thalamus	220819_P14_13M	3503
Exp090_mmP14_1D	mouse	P14	male	striatum	220819_P14_13M	3503
Exp090_mmP14_2B	mouse	P14	female	MO	220411_P14_F	C57007-3
Exp091_cjaged_1A	marmoset	11years,2months	female	PFC	11-301	NEPRC_4762002_452003
Exp091_cjaged_1B	marmoset	11years,2months	female	MO	11-301	NEPRC_4762002_452003
Exp091_cjaged_1C	marmoset	11years,2months	female	thalamus	11-301	NEPRC_4762002_452003
Exp091_cjaged_1D	marmoset	11years,2months	female	striatum	11-301	NEPRC_4762002_452003
Exp091_cjaged_2A	marmoset	11years,2months	female	PFC	11-301	NEPRC_4762002_452003
Exp091_cjaged_2B	marmoset	11years,2months	female	MO	11-301	NEPRC_4762002_452003
Exp091_cjaged_2C	marmoset	11years,2months	female	thalamus	11-301	NEPRC_4762002_452003
Exp091_cjaged_2D	marmoset	11years,2months	female	striatum	11-301	NEPRC_4762002_452003
Exp094_mmaged_1C	mouse	90wks	male	thalamus	221022_aged_1M	Jax
Exp094_mmaged_1D	mouse	90wks	male	striatum	221022_aged_1M	Jax	is actually from a cortical region based on sequenced cell identity; astrocytes, neurons, and OPCs were reassigned accordingly
Exp094_mmaged_2B	mouse	90wks	female	MO	221022_aged_3F	Jax
Exp094_mmaged_2C	mouse	90wks	female	thalamus	221022_aged_3F	Jax
Exp094_mmaged_2D	mouse	90wks	female	striatum	221022_aged_3F	Jax
Exp106_mmaged_2B	mouse	90wks	male	MO	230130_aged_10M	Jax
Exp106_mmaged_2C	mouse	90wks	male	thalamus	230130_aged_10M	Jax
Exp106_mmaged_3B	mouse	90wks	female	MO	230130_aged_11F	Jax
Exp110_mmE18.5_1A	mouse	E18.5	mixed	cortex	litter1_set1	Jax
Exp110_mmE18.5_1C	mouse	E18.5	mixed	thalamus	litter1_set1	Jax
Exp110_mmE18.5_2A	mouse	E18.5	mixed	cortex	litter1_set2	Jax
Exp110_mmE18.5_2B	mouse	E18.5	mixed	striatum	litter1_set2	Jax
Exp110_mmE18.5_2C	mouse	E18.5	mixed	thalamus	litter1_set2	Jax
Exp117_cjGD135_1A	marmoset	GD135	19-221_fetus1	PFC	female	19-221_19-231
Exp117_cjGD135_1B	marmoset	GD135	19-221_fetus1	striatum	female	19-221_19-231
Exp117_cjGD135_1C	marmoset	GD135	19-221_fetus1	thalamus	female	19-221_19-231
Exp117_cjGD135_2A	marmoset	GD135	19-221_fetus1	PFC	female	19-221_19-231
Exp117_cjGD135_2B	marmoset	GD135	19-221_fetus1	striatum	female	19-221_19-231
Exp117_cjGD135_2C	marmoset	GD135	19-221_fetus1	thalamus	female	19-221_19-231
Exp119_cjGD135_1A	marmoset	GD135	20-218_fetus2	PFC	male	20-218_19-234
Exp119_cjGD135_1B	marmoset	GD135	20-218_fetus2	striatum	male	20-218_19-234
Exp119_cjGD135_1C	marmoset	GD135	20-218_fetus2	thalamus	male	20-218_19-234
Exp119_cjGD135_2A	marmoset	GD135	20-218_fetus2	PFC	male	20-218_19-234
Exp119_cjGD135_2B	marmoset	GD135	20-218_fetus2	striatum	male	20-218_19-234
Exp119_cjGD135_2C	marmoset	GD135	20-218_fetus2	thalamus	male	20-218_19-234
Exp133_mmE18.5_1A	mouse	E18.5	mixed	cortex	litter3_set2	C57039_VBG957
Exp133_mmE18.5_1B	mouse	E18.5	mixed	striatum	litter3_set2	C57039_VBG957
Exp133_mmE18.5_1C	mouse	E18.5	mixed	thalamus	litter3_set2	C57039_VBG957
Exp133_mmE18.5_2B	mouse	E18.5	mixed	striatum	litter4_set2	C57039_VBG957

### Sheet: snRNAseq_Krienen
species	USDA_id	RNA_analysis_id	age	sex
marmoset	15-121	bi001	2y8m	female
marmoset	17-B122	bi005	2y5m	male
marmoset	16-157	bi006	2y5m	female
marmoset	17-122	bi007	2y6m	male

### Sheet: FISH
Figure	Species	Age	Sex	BiologicalReplicate	CageLitter	Notes
Extended Data Figs. 3-4	marmoset	3 years,3months	female	19-212	17-103_17-B107	BCS 1.5/5, suspected IBD, previous egg donor
Extended Data Figs. 3-4	marmoset	7years,4months	female	17-B115	17-B100_17B101	BCS 1.5/5, GI inflammation
Extended Data Figs. 3-4	marmoset	neonate	male	23-202	21-121_20-148	foot and tail trauma
Extended Data Figs. 3-4	marmoset	neonate	female	24-126	20_173_21-121
Extended Data Figs. 5-6	mouse	P4	male	C57-042-4M	C57-042
Extended Data Figs. 5-6	mouse	P4	male	C57-042-6M	C57-042
Extended Data Figs. 5-6	mouse	P4	female	C57-042-1F	C57-042
Extended Data Figs. 5-6	mouse	P4	female	C57-048-1F	C57-048	runted
Extended Data Figs. 5-6	mouse	P90	male	mmP90_2M	C57-032
Extended Data Figs. 5-6	mouse	P90	male	mmP90_3M	C57-032
Extended Data Figs. 5-6	mouse	P90	female	mmP90_2F	Jax_071023
Extended Data Figs. 5-6	mouse	P90	female	mmP90_3F	Jax_071023

### Sheet: ExR
Figure(s)	Species	Age	Sex	BiologicalReplicate	CageLitter	Notes
Figure. 6, Extended Data Fig. 11	mouse	P35	male	Ald029-3M	Ald006b/Ald029	injected at P1 (DOB exact)
Figure. 6, Extended Data Fig. 11	mouse	P35	male	Ald029-4M	Ald006b/Ald029	injected at P1 (DOB exact)
Figure. 6, Extended Data Fig. 11	mouse	P35	female	Ald029-8F	Ald006b/Ald029	injected at P1 (DOB exact)
Figure. 6, Extended Data Fig. 11	mouse	P35	male	Ald030-4M	Ald006b/Ald030	injected at P1 or P2
Figure. 6, Extended Data Fig. 11	mouse	P39	male	Ald031-1M	Ald006b/Ald031	injected at P1 or P2
Figure. 6, Extended Data Fig. 11	mouse	P39	male	Ald031-2M	Ald006b/Ald031	injected at P1 or P2
Figure. 6, Extended Data Fig. 11	mouse	P39	female	Ald031-6M	Ald006b/Ald031	injected at P1 or P2
Figure. 6, Extended Data Fig. 11	mouse	P39	male	Ald031-4M	Ald006b/Ald031	injected at P1 or P2
