## Supplementary material for "Astrocyte regional specialization is shaped by postnatal development": Schroeder_2025_SITables: SI_Table2_leiden_proportions.xlsx

### Sheet: marmoset
Leiden cluster	Description	count		cell_type	count	proportion
Neuron_Excit_Ctx_L23IT_TAFA1	L2/3 intratelencephalic-projecting cortical glutamatergic neurons	75201		NeuronExcit	261993	0.297101
Astrocyte_Telen_SLC1A2	Telencephalic astrocytes	54825		NeuronInh	222364	0.252161
Neuron_Mixed_Thal-ZI-Post_PCDH15	Mixed glutamatergic/GABAergic thalamic neurons from zona incerta (ZI) and posterior thalamic nuclei	52530		Oligodendrocyte	123564	0.140122
Neuron_Inh_Str_MSN_DRD1_RARB	DRD1+ striatal medium spiny neurons	49817		Astrocyte	103009	0.116812
Oligodendrocyte_MOL_PLP1	Mature oligodendrocytes	49493		NeuronMixed	55069	0.0624484
OPC_LHFPL3	Oligodendrocyte precursor cells	47222		OPC	47222	0.0535499
Oligodendrocyte_MOL_ST18	Mature oligodendrocytes	39480		Microglia	30393	0.0344657
Neuron_Excit_Thal_NTNG1	Thalamic glutamatergic neurons	38137		Endothelial	10782	0.0122268
Neuron_Inh_Str_MSN_DRD2_RARB	DRD2+ striatal medium spiny neurons	33937		Ependymal	9764	0.0110724
Neuron_Inh_Ctx_CGE_VIP_ADARB2	CGE-derived VIP+ cortical GABAergic neurons	29492		Fibroblast	9228	0.0104646
Neuron_Excit_Ctx_L23IT_Immature_MEF2C	Immature L2/3 intratelencephalic-projecting cortical glutamatergic neurons	27878		Mural	4495	0.00509734
Neuron_Excit_Ctx_L5IT_KHDRBS3	L5 intratelencephalic-projecting cortical glutamatergic neurons	27153		ChoroidPlexus	3949	0.00447818
Oligodendrocyte_MFOL_MOBP	Myelin-forming oligodendrocytes	26439
Neuron_Excit_Ctx_L45IT_RORB-POU6F2	L4/5 intratelencephalic-projecting cortical glutamatergic neurons	26387
Astrocyte_Str-Thal_Immature_PTPRZ1	Immature astrocytes from the striatal and thalamic dissections	23803
Neuron_Excit_Ctx_L6CT-6b_HS3ST4	L6/6b cross-telencephalic-projecting cortical excitatory neurons	22809
Neuron_Inh_Ctx_MGE_SST_NXPH1	MGE-derived SST+ cortical GABAergic neurons	20943
Neuron_Inh_Ctx_MGE_PVALB_ERBB4	MGE-derived PVALB+ cortical GABAergic neurons	20819
Astrocyte_Dien_Mature_ATP1A2	Mature diencephalic astrocytes	20406
Microglia_Mature_PAM	Mature microglia	19310
Neuron_Excit_Ctx_L6IT_LRP1B	L6 intratelencephalic-projecting cortical glutamatergic neurons	18248
Neuron_Inh_Thal-MBder_PCBP3_GRIK1	Midbrain-derived thalamic GABAergic neurons	14655
Neuron_Inh_Str_MSN_Mature_ADCY5	Mature striatal medium spiny neurons	14308
Neuron_Inh_Str_Nacc_PBX3	GABAergic neurons from the nucleus accumbens (Nacc)	13162
Endothelial_FLT1	Endothelial cells	10782
Neuron_Excit_Ctx_Immature_ARPP21	Immature cortical glutamatergic neurons	9987
Neuron_Inh_Ctx_CGE_LAMP5_ADARB2-GRIN2A	CGE-derived LAMP5+ cortical glutamatergic neurons	9865
Ependymal_CFAP299	Ependymal cells	9764
Fibroblast_SVIL	Vascular-associated fibroblasts	9228
Oligodendrocyte_COP-NFOL_QKI	Committed oligodendrocyte progenitor cells and newly-formed oligodendrocytes	8152
Neuron_Inh_Str_MGE_IL1RAPL2	MGE-derived striatal GABAergic neurons	5719
Neuron_Excit_Ctx_L5NP_HS3ST4	L5 near-projecting cortical glutamatergic neurons	5651
Microglia_Thal_7-14mo_NFAT5	Thalamic microglia from adolescent marmoset replicates	4947
Neuron_Excit_Ctx_L5ET_TAFA1	L5 extratelencephalic-projecting cortical glutmatergic neurons	4673
Mural_DLC1	Mural cells	4495
Microglia_Immature_APOE	Immature microglia	4215
Astrocyte_Immature_ADGRV1	Immature astrocytes	3975
Choroid_Plexus_TRPM3	Choroid plexus epithelial cells	3949
Neuron_Inh_Ctx_MGE_PVALB_CNTNAP4	MGE-derived PVALB+ cortical GABAergic neurons	3619
Neuron_Inh_LSX_TRPC4	Lateral septum (LSX) GABAergic neurons	3214
Neuron_Excit_Thal-PF_Immature_TLL1	Thalamic glutamatergic neurons from the parafascicular nucleus (PF), mostly from developing replicates	2956
Neuron_Excit_Ctx_L6IT-Car3_NTNG2	CAR3+ L6 intratelencephalic-projecting cortical glutamatergic neurons	2547
Neuron_Mixed_Habenula-NWD2_Str-CHAT_RAYLYL	Habenular glutamatergic and CHAT+ striatal GABAergic neurons (ChINs)	2539
Microglia_Macrophage_BMP2K	Peripheral macrophages	1921
Neuron_Inh_Str_SST_TACR1	SST+ striatal GABAergic neurons	1425
Neuron_Inh_Thal_TRN_ZNF804A	GABAergic neurons from the thalamic reticular nucleus (TRN)	1389
Neuron_Excit_Ctx-HPF-CR_Immature_Vglut2_RELN	Immature Cajal-Retzius neurons (CR) or hippocampal formation (HPF) neurons from the cortical dissection	366
total cells		881832
astrocytes		103009
neurons		539426
n/a ratio		5.23669
astrocyte proportion of all cells		0.116812

### Sheet: mouse
Leiden cluster	Description	count		cell_type	count	proportion
Oligodendrocyte_MOL_Pde4b-Slc24a2	Mature oligodendrocytes	40055		NeuronExcit	266988	0.446716
Neuron_Excit_Ctx_L23IT_Camk2a	L2/3 intratelencephalic-projecting cortical glutamatergic neurons	35822		NeuronInh	130018	0.217542
Neuron_Mixed_Thal_ZI-SPA-SPF-Post_Usp29	Mixed glutamatergic/GABAergic thalamic neurons from zona incerta (ZI), subparafascicular area (SPA), subparafascicular nucleus (SPF), and posterior thalamic nuclei	33104		Astrocyte	68485	0.114587
Neuron_Excit_Ctx_L45IT_Dpp10	L4/5 intratelencephalic-projecting cortical glutamatergic neurons	27855		Oligodendrocyte	50284	0.0841337
Neuron_Inh_Str_MSN_Drd1_Rarb	Drd1+ striatal medium spiny neurons	26391		NeuronMixed	33104	0.0553886
Neuron_Excit_Thal_Ntng1-Synpo2	Thalamic glutamatergic neurons	25661		OPC	23354	0.0390752
Astrocyte_Telen_Mature_Slc1a2	Mature telencephalic astrocytes	23715		Microglia	17798	0.0297791
Neuron_Excit_Ctx_Immature_L23IT_Ptprk	Immature L2/3 intratelencephalic-projecting cortical glutamatergic neurons	23528		Fibroblast	3682	0.00616061
OPC_Pcdh15	Oligodendrocyte precursor cells	23354		Mural	1658	0.00277412
Neuron_Inh_Str_MSN_Drd2_Rarb	Drd2+ striatal medium spiny neurons	22525		Endothelial	1571	0.00262855
Neuron_Excit_Thal-Re-Xi_Immature_Ntng1-Kitl	Thalamic glutamatergic neurons from the reuniens and xyphoid nuclei, immature	21812		ChoroidPlexus	726	0.00121472
Astrocyte_Dien_Mature_Slc4a4	Mature diencephalic astrocytes	17589
Microglia_Inpp5d	Microglia	17230
Neuron_Excit_Ctx_L6CT_Hs3st4	L6 cross-telencephalic-projecting cortical glutamatergic neurons	16972
Neuron_Excit_Ctx_Immature_Auts2	Immature cortical glutamatergic neurons	16637
Neuron_Excit_Ctx_L5ET_Dpp10	L5 extratelencephalic-projecting cortical glutamatergic neurons	15143
Astrocyte_Immature_Zbtb20	Immature astrocytes	15124
Neuron_Excit_Ctx_L45IT_Car10	L4/5 intratelencephalic-projecting cortical glutamatergic neurons	14897
Neuron_Inh_Ctx_MGE_Sst_Nxph1	MGE-derived Sst+ cortical GABAergic neurons	14200
Neuron_Excit_Ctx_L6IT_Cdh9	L6 intratelencephalic-projecting cortical glutamatergic neurons	12307
Neuron_Excit_Thal_Prkcd_Synpo2	Thalamic glutamatergic neurons	12293
Astrocyte_Immature_Ptprz1	Immature astrocytes	12057
Neuron_Inh_Ctx_CGE_Vip-Lamp5_Adarb2	CGE-derived Vip+Lamp5+ cortical GABAergic neurons	11856
Neuron_Excit_Ctx_Immature_L6CT_Hs3st4	Immature L6 cross-telencephalic-projecting cortical glutamatergic neurons	10844
Neuron_Inh_LSX_Trpc4	Lateral septum (LSX) GABAergic neurons	10787
Neuron_Inh_Ctx_MGE_Pvalb_Erbb4	MGE-derived Pvalb+ cortical GABAergic neurons	9502
Neuron_Inh_Str_Immature_Top2a_Nrxn3	Immature Top2a+ neurons, likely from SVZ	8739
Neuron_Inh_Str_Immature_Meis2-Bcl11b	Immature Meis2+ neurons, likely from SVZ	8150
Neuron_Excit_Habenula_Nwd2	Habenular glutamatergic neurons	7718
Neuron_Excit_Ctx_L5NP_Tshz2	L5 near-projecting cortical glutamatergic neurons	6549
Neuron_Excit_Thal_ATN_Mature_Cacna1c	Mature thalamic glutamatergic neurons from the anterior thalamic nuclei	6405
Oligodendrocyte_COP-NFOL_Bcas1	Committed oligodendrocyte progenitor cells and newly-formed oligodendrocytes	6048
Neuron_Inh_Thal_TRN_Kcnmb2	GABAergic neurons from the thalamic reticular nucleus (TRN)	4967
Neuron_Inh_Str_OB_Auts2-Pcbp3	Olfactory-bulb (OB)-associated GABAergic neurons from striatal dissection	4696
Neuron_Inh_Str_Pal_Foxp2-Pbx3	Foxp2+Pbx3+ GABAergic neurons from the pallium	4339
Oligodendrocyte_NFOL-MFOL_Mbp	Newly-formed oligodendrocytes and myelin-forming oligodendrocytes	4181
Neuron_Excit_AON_Immature_Nrp2	Immature glutamatergic neurons from the anterior olfactory nucleus (AON)	4053
Neuron_Excit_Thal_PF_Foxp2-Dpp6	Thalamic glutamatergic neurons from the parafascicular nucleus	4041
Fibroblast_Cped1	Vascular-assocated fibroblasts	3682
Neuron_Excit_OB-OT_TRS-BAC_Immature_Epha3	Immature glutamatergic neurons from the olfactory bulb (OB) and/or olfactory tubercle (OT, more likely)	2726
Neuron_Inh_Str_MGE_Pvalb_Il1rapl2	MGE-derived Pvalb+ striatal GABAergic neurons	1900
Neuron_Excit_Thal_AD_Cntn6	Thalamic glutamatergic neurons from the anterodorsal nucleus (AD)	1725
Mural_Dlc1	Mural cells	1658
Endothelial_Flt1	Endothelial cells	1571
Neuron_Inh_LGE_OT-ACB_Drd3_Sgcd	LGE-derived GABAergic neurons from the olfactory tubercle (OT) and/or nucleus accumbens (ACB)	1462
Choroid_Plexus_Ttr	Choroid plexus epithelial cells	726
Microglia_Macrophage_Mrc1	Peripheral macrophages	568
Neuron_Inh_Str_Chat_Slc7a14	Chat+ GABAergic striatal neurons (ChINs)	504
total		597668
astrocytes		68485
neurons		430110
n/a ratio		6.28035
astrocyte propotion of all cells		0.114587
