## Supplementary material for "Astrocyte regional specialization is shaped by postnatal development": Schroeder_2025_SITables: SI_Table3_leiden_proportions_age_assignedregion_sex.xlsx

### Sheet: marmoset
	frac_pfc	frac_mo	frac_str	frac_thal	frac_gd135	frac_neonate	frac_7months	frac_14months	frac_30monthsnths	frac_aged	frac_male	frac_female
Astrocyte_Dien_Mature_ATP1A2	0.019063	0.0117612	0.172841	0.796334	0.00857591	0.0329805	0.309125	0.217779	0.309223	0.122317	0.71577	0.28423
Ependymal_CFAP299	0.00184351	0.0137239	0.533695	0.450737	0.122696	0.211184	0.228083	0.0214052	0.370442	0.0461901	0.635703	0.364297
Neuron_Inh_Str_Nacc_PBX3	0.297295	0.00410272	0.660006	0.038596	0.240617	0.0722535	0.315302	0.0850935	0.171782	0.114952	0.563972	0.436028
Neuron_Excit_Ctx_L5IT_KHDRBS3	0.5641	0.408426	0.026811	0.00066291	0.000405112	0.062645	0.267742	0.181269	0.270651	0.217287	0.521158	0.478842
Astrocyte_Telen_SLC1A2	0.335394	0.29098	0.365363	0.00826265	0.0676881	0.185445	0.237173	0.143985	0.228162	0.137547	0.548363	0.451637
Endothelial_FLT1	0.201447	0.198479	0.255426	0.344648	0.115285	0.149045	0.153033	0.10805	0.382953	0.0916342	0.595066	0.404934
Neuron_Inh_Str_MSN_Mature_ADCY5	0	0.00195695	0.98721	0.0108331	6.9891e-05	0.000419346	0.274392	0.282429	0.136148	0.306542	0.439824	0.560176
Neuron_Excit_Ctx_Immature_ARPP21	0.904075	0.0859117	0.00680885	0.00320417	0.360469	0.631421	0.00210273	0.000600781	0.00260338	0.00280364	0.432963	0.567037
Neuron_Excit_Ctx_L45IT_RORB-POU6F2	0.525334	0.465646	0.00829954	0.000720052	0.000265282	0.0942131	0.187592	0.160761	0.313715	0.243453	0.515595	0.484405
Neuron_Mixed_Thal-ZI-Post_PCDH15	0.00491148	0.00298877	0.171902	0.820198	0.179364	0.270798	0.146811	0.0879878	0.170188	0.144851	0.477689	0.522311
Neuron_Inh_Ctx_CGE_VIP_ADARB2	0.541435	0.409772	0.0420114	0.0067815	0.127933	0.264072	0.192561	0.118575	0.153567	0.143293	0.515224	0.484776
OPC_LHFPL3	0.192008	0.162191	0.310681	0.335119	0.169773	0.284105	0.205624	0.112808	0.123671	0.104019	0.546504	0.453496
Microglia_Immature_APOE	0.0676157	0.0794781	0.38363	0.469276	0.392883	0.601423	0.00284697	0.00142349	0.000474496	0.000948992	0.470225	0.529775
Astrocyte_Str-Thal_Immature_PTPRZ1	0.0221401	0.00205856	0.210058	0.765744	0.416544	0.565433	0.00768811	0.00394908	0.00294081	0.00344494	0.447549	0.552451
Fibroblast_SVIL	0.365518	0.262137	0.141743	0.230603	0.215756	0.238296	0.191482	0.0825748	0.153771	0.118119	0.478218	0.521782
Oligodendrocyte_MFOL_MOBP	0.054881	0.137978	0.257385	0.549756	3.78229e-05	0.000226937	0.23628	0.205643	0.24982	0.307992	0.67669	0.32331
Neuron_Inh_Ctx_MGE_SST_NXPH1	0.564485	0.385427	0.0420188	0.00806952	0.102325	0.250489	0.210858	0.122093	0.172755	0.141479	0.522848	0.477152
Oligodendrocyte_MOL_PLP1	0.113693	0.205807	0.258097	0.422403	0	6.06146e-05	0.224112	0.258198	0.147657	0.369972	0.552846	0.447154
Choroid_Plexus_TRPM3	0.00126614	0.000759686	0.561155	0.436819	0.166371	0.747025	0.00506457	0.00329197	0.0747025	0.0035452	0.292479	0.707521
Neuron_Mixed_Habenula-NWD2_Str-CHAT_RAYLYL	0.000393856	0.000393856	0.234738	0.764474	0.212288	0.374951	0.0342655	0.0417487	0.246948	0.0897991	0.594328	0.405672
Microglia_Mature_PAM	0.177628	0.161678	0.274883	0.38581	0.00548938	0.0054376	0.271517	0.258985	0.239876	0.218695	0.627395	0.372605
Astrocyte_Immature_ADGRV1	0.111195	0.0372327	0.609308	0.242264	0.40478	0.332327	0.136352	0.0402516	0.0354717	0.0508176	0.494088	0.505912
Microglia_Thal_7-14mo_NFAT5	0.0272893	0.00323428	0.0270871	0.942389	0.000808571	0.000606428	0.555488	0.387305	0.0220336	0.0337578	0.625227	0.374773
Neuron_Inh_Thal_TRN_ZNF804A	0	0	0.0107991	0.989201	0.359971	0.295176	0.142549	0.105112	0.00863931	0.0885529	0.551476	0.448524
Neuron_Excit_Ctx_L6IT-Car3_NTNG2	0.444052	0.385944	0.1649	0.00510404	0.192383	0.0325874	0.244994	0.141735	0.222222	0.166078	0.574009	0.425991
Neuron_Inh_Ctx_CGE_LAMP5_ADARB2-GRIN2A	0.49701	0.438013	0.0564622	0.00851495	0.0602129	0.244399	0.243082	0.131779	0.16077	0.159757	0.523974	0.476026
Neuron_Inh_Str_SST_TACR1	0.0736842	0.0385965	0.805614	0.0821053	0.204912	0.169123	0.199298	0.145263	0.126316	0.155088	0.562105	0.437895
Oligodendrocyte_COP-NFOL_QKI	0.0513984	0.0585132	0.327036	0.563052	0.147694	0.584642	0.201914	0.0469823	0.0134936	0.00527478	0.409593	0.590407
Mural_DLC1	0.198443	0.210011	0.267186	0.32436	0.177976	0.202225	0.163737	0.128365	0.152169	0.175528	0.476307	0.523693
Neuron_Inh_Ctx_MGE_PVALB_ERBB4	0.55483	0.368125	0.0641721	0.0128729	0.160094	0.240357	0.190403	0.115327	0.146117	0.147702	0.528171	0.471829
Neuron_Excit_Ctx_L23IT_Immature_MEF2C	0.803931	0.183119	0.00835784	0.00459143	0.418825	0.564746	0.00760456	0.00157831	0.0046273	0.00261855	0.460184	0.539816
Neuron_Excit_Ctx-HPF-CR_Immature_Vglut2_RELN	0.606557	0.248634	0.0956284	0.0491803	0.355191	0.311475	0.166667	0.0464481	0.103825	0.0163934	0.519126	0.480874
Neuron_Inh_LSX_TRPC4	0	0.00155569	0.853143	0.145302	0.18855	0.252645	0.26789	0.0980087	0.00840075	0.184505	0.400747	0.599253
Neuron_Inh_Str_MGE_IL1RAPL2	0.00874279	0.00437139	0.942647	0.0442385	0.154398	0.216122	0.197237	0.14583	0.134464	0.15195	0.546949	0.453051
Neuron_Inh_Ctx_MGE_PVALB_CNTNAP4	0.525283	0.439348	0.0295662	0.00580271	0.0315004	0.257253	0.226306	0.131528	0.209174	0.144239	0.516717	0.483283
Oligodendrocyte_MOL_ST18	0.0719098	0.159777	0.357953	0.41036	0	2.53293e-05	0.23156	0.194554	0.257016	0.316844	0.545061	0.454939
Neuron_Excit_Ctx_L6IT_LRP1B	0.511289	0.439171	0.0476217	0.00191802	0.0892701	0.147961	0.21849	0.164402	0.190377	0.1895	0.513645	0.486355
Neuron_Inh_Str_MSN_DRD1_RARB	4.01469e-05	0.00162595	0.995564	0.00277014	0.167393	0.169641	0.202541	0.134031	0.180059	0.146336	0.599996	0.400004
Neuron_Excit_Thal-PF_Immature_TLL1	0	0	0	1	0.278755	0.434709	0.0260487	0.0602165	0.138024	0.0622463	0.484777	0.515223
Neuron_Excit_Ctx_L6CT-6b_HS3ST4	0.600465	0.314087	0.0832566	0.00219212	0.154237	0.130694	0.222631	0.141479	0.170371	0.180587	0.549125	0.450875
Neuron_Excit_Ctx_L5ET_TAFA1	0.539268	0.411941	0.0479349	0.000855981	0.08945	0.187246	0.18639	0.149369	0.193666	0.19388	0.491975	0.508025
Neuron_Inh_Thal-MBder_PCBP3_GRIK1	0	6.82361e-05	0.000477653	0.999454	0.285159	0.429819	0.0168543	0.0434664	0.182122	0.0425793	0.496827	0.503173
Microglia_Macrophage_BMP2K	0.256117	0.127538	0.278501	0.337845	0.422176	0.13899	0.179073	0.0780843	0.079646	0.10203	0.646538	0.353462
Neuron_Inh_Str_MSN_DRD2_RARB	0	0.00106079	0.997613	0.00132599	0.12977	0.186404	0.181454	0.147243	0.224976	0.130153	0.5555	0.4445
Neuron_Excit_Thal_NTNG1	0.00288434	0.000157328	0.000183549	0.996775	0.369379	0.442326	0.0267457	0.0633506	0.0591551	0.0390435	0.483599	0.516401
Neuron_Excit_Ctx_L5NP_HS3ST4	0.61582	0.34631	0.0369846	0.000884799	0.0736153	0.156609	0.23518	0.147231	0.196602	0.190763	0.517607	0.482393
Neuron_Excit_Ctx_L23IT_TAFA1	0.479781	0.508956	0.0104254	0.000837755	0.000186168	0.130397	0.258893	0.180091	0.231579	0.198854	0.523849	0.476151

### Sheet: mouse
	frac_cortex	frac_str	frac_thal	frac_e18.5	frac_p4	frac_p14	frac_p32	frac_p90	frac_90wks	frac_male	frac_female
Neuron_Excit_Ctx_L5NP_Tshz2	0.999542	0	0.000458085	0.00274851	0.176515	0.178501	0.200336	0.257597	0.184303	0.46007	0.53993
Neuron_Inh_LGE_OT-ACB_Drd3_Sgcd	0.0287278	0.969904	0.00136799	0.00410397	0.243502	0	0.183311	0.566348	0.00273598	0.191518	0.808481
Microglia_Inpp5d	0.545676	0.195357	0.258967	0.00980847	0.059141	0.310041	0.247475	0.241613	0.131921	0.556645	0.443355
Neuron_Mixed_Thal_ZI-SPA-SPF-Post_Usp29	0.0141373	0.229489	0.756374	0.165932	0.288485	0.0652489	0.151704	0.184449	0.144182	0.46369	0.53631
Endothelial_Flt1	0.518778	0.0821133	0.399109	0.0515595	0.208148	0.271801	0.155315	0.206238	0.106938	0.520051	0.479949
Neuron_Inh_Str_Chat_Slc7a14	0.0238095	0.974206	0.00198413	0.077381	0.220238	0.200397	0.121032	0.269841	0.111111	0.543651	0.456349
Neuron_Excit_Habenula_Nwd2	0.000518269	0	0.999482	0.126717	0.0883649	0.131511	0.292304	0.283104	0.0779995	0.560638	0.439363
Choroid_Plexus_Ttr	0.0798898	0.247934	0.672176	0.629477	0.216253	0.00413223	0.0151515	0.130854	0.00413223	0.504132	0.495868
Neuron_Excit_Ctx_Immature_Auts2	0.986115	0	0.0138847	0.981247	0.00979744	0.0077538	0.00108193	0.000120214	0	0.357697	0.642303
Neuron_Excit_Ctx_L23IT_Camk2a	0.999218	0	0.000781643	0	0.00259617	0.251131	0.274077	0.280079	0.192117	0.484172	0.515828
Fibroblast_Cped1	0.647203	0.0860945	0.266703	0.125747	0.274307	0.196904	0.185497	0.147474	0.0700706	0.529332	0.470668
Neuron_Excit_Thal_Ntng1-Synpo2	0.000623514	0	0.999377	0.158022	0.0685086	0.230272	0.169908	0.179845	0.193445	0.563072	0.436928
Neuron_Excit_Ctx_L5ET_Dpp10	0.998217	0	0.001783	0.205243	0.177045	0.13531	0.143102	0.19131	0.147989	0.431619	0.568381
Astrocyte_Immature_Ptprz1	0.409969	0.231235	0.358796	0.104918	0.882807	0.0113627	0.000414697	0.000331757	0.000165879	0.443062	0.556938
Neuron_Excit_Thal-Re-Xi_Immature_Ntng1-Kitl	0.00210893	0	0.997891	0.38488	0.19283	0.112874	0.0741794	0.064139	0.171098	0.4862	0.5138
Neuron_Inh_Str_MSN_Drd1_Rarb	0.0185669	0.979614	0.0018188	0.0133758	0.227957	0.213292	0.123641	0.272858	0.148877	0.589822	0.410178
Neuron_Inh_Str_Immature_Meis2-Bcl11b	0.029816	0.970184	0	0.952025	0.0458896	0.00134969	0.000368098	0.000245399	0.000122699	0.542699	0.457301
Neuron_Excit_Thal_ATN_Mature_Cacna1c	0.000624512	0	0.999375	0.00593286	0.0348166	0.145199	0.276815	0.182358	0.354879	0.736612	0.263388
Neuron_Excit_Ctx_Immature_L6CT_Hs3st4	0.996219	0	0.00378089	0.472519	0.475101	0.016599	0.0109738	0.011066	0.0137403	0.444947	0.555053
Oligodendrocyte_MOL_Pde4b-Slc24a2	0.240494	0.212358	0.547148	0	0	0.00074897	0.223318	0.351117	0.424816	0.506054	0.493946
Neuron_Excit_Thal_PF_Foxp2-Dpp6	0.000494927	0	0.999505	0.189805	0.13264	0.154665	0.259094	0.160604	0.103192	0.535016	0.464984
Neuron_Inh_Str_OB_Auts2-Pcbp3	0.372019	0.618825	0.00915673	0.00830494	0.110094	0.707623	0.068356	0.064523	0.0410988	0.40971	0.59029
Neuron_Excit_OB-OT_TRS-BAC_Immature_Epha3	0.294204	0.42223	0.283566	0.319149	0.279164	0.242847	0.0825385	0.0396185	0.0366838	0.420396	0.579604
Neuron_Inh_Ctx_CGE_Vip-Lamp5_Adarb2	0.953104	0.0449561	0.00193995	0.0875506	0.249494	0.156292	0.17333	0.197706	0.135628	0.464828	0.535172
Neuron_Inh_Str_Immature_Top2a_Nrxn3	0.145097	0.853301	0.00160201	0.239616	0.256322	0.267536	0.128161	0.09429	0.0140748	0.589541	0.410459
Neuron_Inh_Str_Pal_Foxp2-Pbx3	0.057617	0.934547	0.00783591	0.0276561	0.273796	0.133902	0.134593	0.321503	0.10855	0.412768	0.587232
Neuron_Inh_Ctx_MGE_Pvalb_Erbb4	0.964113	0.0347295	0.00115765	0.0119975	0.212797	0.185329	0.179752	0.217323	0.192802	0.463797	0.536203
Astrocyte_Telen_Mature_Slc1a2	0.750453	0.246637	0.00290955	0	0.000632511	0.210921	0.289564	0.320304	0.178579	0.491082	0.508918
Neuron_Inh_Str_MGE_Pvalb_Il1rapl2	0.155789	0.837368	0.00684211	0.0236842	0.195263	0.206316	0.130526	0.279474	0.164737	0.573158	0.426842
Neuron_Inh_Ctx_MGE_Sst_Nxph1	0.81507	0.184296	0.000633803	0.244225	0.310352	0.107535	0.105282	0.131408	0.101197	0.471408	0.528592
Neuron_Inh_Thal_TRN_Kcnmb2	0.000805315	0.0148983	0.984296	0.2273	0.222871	0.0942219	0.13187	0.0910006	0.232736	0.66821	0.33179
Neuron_Excit_Ctx_L45IT_Car10	0.99953	0	0.000469893	0	0.00496744	0.219105	0.247097	0.306505	0.222327	0.455058	0.544942
OPC_Pcdh15	0.434529	0.190674	0.374797	0.0354971	0.255245	0.284791	0.171919	0.148497	0.104051	0.535197	0.464803
Neuron_Inh_Str_MSN_Drd2_Rarb	0.0212653	0.977092	0.00164262	0.00745838	0.210522	0.223663	0.120888	0.269967	0.167503	0.598935	0.401065
Oligodendrocyte_COP-NFOL_Bcas1	0.318287	0.232639	0.449074	0	0.0747354	0.634094	0.215443	0.0651455	0.010582	0.63244	0.36756
Neuron_Excit_Ctx_L6CT_Hs3st4	0.998822	0	0.00117841	0.0205633	0.0381216	0.243283	0.200035	0.222838	0.275159	0.455044	0.544956
Neuron_Excit_Ctx_Immature_L23IT_Ptprk	0.99915	0	0.000850051	0.00229514	0.981936	0.00654539	0.00361272	0.0049728	0.000637538	0.467018	0.532982
Neuron_Inh_LSX_Trpc4	0.0376379	0.922221	0.0401409	0.394456	0.212663	0.0257718	0.22833	0.133587	0.00519143	0.353852	0.646148
Mural_Dlc1	0.430639	0.14415	0.425211	0.0868516	0.172497	0.142943	0.174306	0.24427	0.179131	0.45959	0.54041
Oligodendrocyte_NFOL-MFOL_Mbp	0.157379	0.355417	0.487204	0	0.000478354	0.732121	0.198995	0.0590768	0.00932791	0.747907	0.252093
Neuron_Excit_Ctx_L6IT_Cdh9	0.999431	0	0.000568782	0.00186886	0.311124	0.17096	0.158609	0.162184	0.195255	0.456407	0.543593
Neuron_Excit_Thal_Prkcd_Synpo2	0.000325388	0	0.999675	0.000325388	0.000488083	0.23729	0.255674	0.249085	0.257138	0.730578	0.269422
Astrocyte_Immature_Zbtb20	0.179847	0.715089	0.105065	0.434806	0.208675	0.157961	0.108371	0.0757736	0.0144142	0.547077	0.452923
Neuron_Excit_Ctx_L45IT_Dpp10	0.999354	0	0.000646204	7.18004e-05	0.0198528	0.250153	0.240352	0.299551	0.19002	0.480488	0.519512
Microglia_Macrophage_Mrc1	0.623239	0.126761	0.25	0.139084	0.290493	0.244718	0.142606	0.123239	0.0598592	0.547535	0.452465
Neuron_Excit_AON_Immature_Nrp2	0.506045	0.340489	0.153467	0.263508	0.456452	0.0488527	0.0819146	0.121638	0.0276339	0.392549	0.607451
Neuron_Excit_Thal_AD_Cntn6	0.00115942	0	0.998841	0.10029	0.0875362	0.112464	0.234783	0.181449	0.283478	0.697971	0.302029
Astrocyte_Dien_Mature_Slc4a4	0.00557166	0.0133606	0.981068	0	0.00176247	0.235033	0.276366	0.26238	0.224458	0.59162	0.40838
