## Supplementary material for "Astrocyte regional specialization is shaped by postnatal development": Schroeder_2025_SITables: SI_Table5_marm_sccoda_model_credible_effect.csv

Covariate	Cell Type	Final Parameter
C(regions_broad, Treatment('cortex'))[T.striatum]	Astrocyte	True
C(regions_broad, Treatment('cortex'))[T.striatum]	ChoroidPlexus	True
C(regions_broad, Treatment('cortex'))[T.striatum]	Endothelial	True
C(regions_broad, Treatment('cortex'))[T.striatum]	Ependymal	True
C(regions_broad, Treatment('cortex'))[T.striatum]	Fibroblast	True
C(regions_broad, Treatment('cortex'))[T.striatum]	Microglia	True
C(regions_broad, Treatment('cortex'))[T.striatum]	Mural	False
C(regions_broad, Treatment('cortex'))[T.striatum]	NeuronExcit	True
C(regions_broad, Treatment('cortex'))[T.striatum]	NeuronInh	True
C(regions_broad, Treatment('cortex'))[T.striatum]	NeuronMixed	True
C(regions_broad, Treatment('cortex'))[T.striatum]	OPC	True
C(regions_broad, Treatment('cortex'))[T.striatum]	Oligodendrocyte	True
C(regions_broad, Treatment('cortex'))[T.thalamus]	Astrocyte	True
C(regions_broad, Treatment('cortex'))[T.thalamus]	ChoroidPlexus	False
C(regions_broad, Treatment('cortex'))[T.thalamus]	Endothelial	True
C(regions_broad, Treatment('cortex'))[T.thalamus]	Ependymal	True
C(regions_broad, Treatment('cortex'))[T.thalamus]	Fibroblast	True
C(regions_broad, Treatment('cortex'))[T.thalamus]	Microglia	True
C(regions_broad, Treatment('cortex'))[T.thalamus]	Mural	False
C(regions_broad, Treatment('cortex'))[T.thalamus]	NeuronExcit	True
C(regions_broad, Treatment('cortex'))[T.thalamus]	NeuronInh	True
C(regions_broad, Treatment('cortex'))[T.thalamus]	NeuronMixed	True
C(regions_broad, Treatment('cortex'))[T.thalamus]	OPC	True
C(regions_broad, Treatment('cortex'))[T.thalamus]	Oligodendrocyte	False
C(age, Treatment('14months'))[T.7months]	Astrocyte	False
C(age, Treatment('14months'))[T.7months]	ChoroidPlexus	False
C(age, Treatment('14months'))[T.7months]	Endothelial	False
C(age, Treatment('14months'))[T.7months]	Ependymal	False
C(age, Treatment('14months'))[T.7months]	Fibroblast	False
C(age, Treatment('14months'))[T.7months]	Microglia	False
C(age, Treatment('14months'))[T.7months]	Mural	False
C(age, Treatment('14months'))[T.7months]	NeuronExcit	False
C(age, Treatment('14months'))[T.7months]	NeuronInh	False
C(age, Treatment('14months'))[T.7months]	NeuronMixed	True
C(age, Treatment('14months'))[T.7months]	OPC	True
C(age, Treatment('14months'))[T.7months]	Oligodendrocyte	True
C(age, Treatment('14months'))[T.30months]	Astrocyte	False
C(age, Treatment('14months'))[T.30months]	ChoroidPlexus	False
C(age, Treatment('14months'))[T.30months]	Endothelial	True
C(age, Treatment('14months'))[T.30months]	Ependymal	False
C(age, Treatment('14months'))[T.30months]	Fibroblast	True
C(age, Treatment('14months'))[T.30months]	Microglia	True
C(age, Treatment('14months'))[T.30months]	Mural	False
C(age, Treatment('14months'))[T.30months]	NeuronExcit	True
C(age, Treatment('14months'))[T.30months]	NeuronInh	True
C(age, Treatment('14months'))[T.30months]	NeuronMixed	True
C(age, Treatment('14months'))[T.30months]	OPC	True
C(age, Treatment('14months'))[T.30months]	Oligodendrocyte	True
C(age, Treatment('14months'))[T.GD135]	Astrocyte	False
C(age, Treatment('14months'))[T.GD135]	ChoroidPlexus	False
C(age, Treatment('14months'))[T.GD135]	Endothelial	False
C(age, Treatment('14months'))[T.GD135]	Ependymal	False
C(age, Treatment('14months'))[T.GD135]	Fibroblast	True
C(age, Treatment('14months'))[T.GD135]	Microglia	True
C(age, Treatment('14months'))[T.GD135]	Mural	False
C(age, Treatment('14months'))[T.GD135]	NeuronExcit	False
C(age, Treatment('14months'))[T.GD135]	NeuronInh	False
C(age, Treatment('14months'))[T.GD135]	NeuronMixed	False
C(age, Treatment('14months'))[T.GD135]	OPC	False
C(age, Treatment('14months'))[T.GD135]	Oligodendrocyte	True
C(age, Treatment('14months'))[T.aged]	Astrocyte	False
C(age, Treatment('14months'))[T.aged]	ChoroidPlexus	False
C(age, Treatment('14months'))[T.aged]	Endothelial	False
C(age, Treatment('14months'))[T.aged]	Ependymal	False
C(age, Treatment('14months'))[T.aged]	Fibroblast	False
C(age, Treatment('14months'))[T.aged]	Microglia	False
C(age, Treatment('14months'))[T.aged]	Mural	False
C(age, Treatment('14months'))[T.aged]	NeuronExcit	False
C(age, Treatment('14months'))[T.aged]	NeuronInh	False
C(age, Treatment('14months'))[T.aged]	NeuronMixed	True
C(age, Treatment('14months'))[T.aged]	OPC	False
C(age, Treatment('14months'))[T.aged]	Oligodendrocyte	True
C(age, Treatment('14months'))[T.neonate]	Astrocyte	False
C(age, Treatment('14months'))[T.neonate]	ChoroidPlexus	False
C(age, Treatment('14months'))[T.neonate]	Endothelial	False
C(age, Treatment('14months'))[T.neonate]	Ependymal	False
C(age, Treatment('14months'))[T.neonate]	Fibroblast	False
C(age, Treatment('14months'))[T.neonate]	Microglia	True
C(age, Treatment('14months'))[T.neonate]	Mural	False
C(age, Treatment('14months'))[T.neonate]	NeuronExcit	False
C(age, Treatment('14months'))[T.neonate]	NeuronInh	False
C(age, Treatment('14months'))[T.neonate]	NeuronMixed	False
C(age, Treatment('14months'))[T.neonate]	OPC	False
C(age, Treatment('14months'))[T.neonate]	Oligodendrocyte	True
C(sex, Treatment('female'))[T.male]	Astrocyte	False
C(sex, Treatment('female'))[T.male]	ChoroidPlexus	False
C(sex, Treatment('female'))[T.male]	Endothelial	False
C(sex, Treatment('female'))[T.male]	Ependymal	False
C(sex, Treatment('female'))[T.male]	Fibroblast	False
C(sex, Treatment('female'))[T.male]	Microglia	False
C(sex, Treatment('female'))[T.male]	Mural	False
C(sex, Treatment('female'))[T.male]	NeuronExcit	False
C(sex, Treatment('female'))[T.male]	NeuronInh	False
C(sex, Treatment('female'))[T.male]	NeuronMixed	True
C(sex, Treatment('female'))[T.male]	OPC	False
C(sex, Treatment('female'))[T.male]	Oligodendrocyte	False
