## Supplementary material for "Astrocyte regional specialization is shaped by postnatal development": Schroeder_2025_SITables: SI_Table6_marm_sccoda_model_credible_effect_byleiden.csv

Covariate	Cell Type	Final Parameter
C(regions_broad, Treatment('cortex'))[T.striatum]	Neuron_Excit_Ctx_L23IT_TAFA1	True
C(regions_broad, Treatment('cortex'))[T.striatum]	Astrocyte_Telen_SLC1A2	False
C(regions_broad, Treatment('cortex'))[T.striatum]	Neuron_Mixed_Thal-ZI-Post_PCDH15	False
C(regions_broad, Treatment('cortex'))[T.striatum]	Neuron_Inh_Str_MSN_DRD1_RARB	True
C(regions_broad, Treatment('cortex'))[T.striatum]	Oligodendrocyte_MOL_PLP1	False
C(regions_broad, Treatment('cortex'))[T.striatum]	OPC_LHFPL3	False
C(regions_broad, Treatment('cortex'))[T.striatum]	Oligodendrocyte_MOL_ST18	True
C(regions_broad, Treatment('cortex'))[T.striatum]	Neuron_Excit_Thal_NTNG1	False
C(regions_broad, Treatment('cortex'))[T.striatum]	Neuron_Inh_Str_MSN_DRD2_RARB	True
C(regions_broad, Treatment('cortex'))[T.striatum]	Neuron_Inh_Ctx_CGE_VIP_ADARB2	True
C(regions_broad, Treatment('cortex'))[T.striatum]	Neuron_Excit_Ctx_L23IT_Immature_MEF2C	False
C(regions_broad, Treatment('cortex'))[T.striatum]	Neuron_Excit_Ctx_L5IT_KHDRBS3	True
C(regions_broad, Treatment('cortex'))[T.striatum]	Oligodendrocyte_MFOL_MOBP	False
C(regions_broad, Treatment('cortex'))[T.striatum]	Neuron_Excit_Ctx_L45IT_RORB-POU6F2	True
C(regions_broad, Treatment('cortex'))[T.striatum]	Astrocyte_Str-Thal_Immature_PTPRZ1	False
C(regions_broad, Treatment('cortex'))[T.striatum]	Neuron_Excit_Ctx_L6CT-6b_HS3ST4	True
C(regions_broad, Treatment('cortex'))[T.striatum]	Neuron_Inh_Ctx_MGE_SST_NXPH1	True
C(regions_broad, Treatment('cortex'))[T.striatum]	Neuron_Inh_Ctx_MGE_PVALB_ERBB4	False
C(regions_broad, Treatment('cortex'))[T.striatum]	Astrocyte_Dien_Mature_ATP1A2	False
C(regions_broad, Treatment('cortex'))[T.striatum]	Microglia_Mature_PAM	True
C(regions_broad, Treatment('cortex'))[T.striatum]	Neuron_Excit_Ctx_L6IT_LRP1B	True
C(regions_broad, Treatment('cortex'))[T.striatum]	Neuron_Inh_Thal-MBder_PCBP3_GRIK1	False
C(regions_broad, Treatment('cortex'))[T.striatum]	Neuron_Inh_Str_MSN_Mature_ADCY5	True
C(regions_broad, Treatment('cortex'))[T.striatum]	Neuron_Inh_Str_Nacc_PBX3	True
C(regions_broad, Treatment('cortex'))[T.striatum]	Endothelial_FLT1	False
C(regions_broad, Treatment('cortex'))[T.striatum]	Neuron_Excit_Ctx_Immature_ARPP21	False
C(regions_broad, Treatment('cortex'))[T.striatum]	Neuron_Inh_Ctx_CGE_LAMP5_ADARB2-GRIN2A	True
C(regions_broad, Treatment('cortex'))[T.striatum]	Ependymal_CFAP299	False
C(regions_broad, Treatment('cortex'))[T.striatum]	Fibroblast_SVIL	True
C(regions_broad, Treatment('cortex'))[T.striatum]	Oligodendrocyte_COP-NFOL_QKI	False
C(regions_broad, Treatment('cortex'))[T.striatum]	Neuron_Inh_Str_MGE_IL1RAPL2	True
C(regions_broad, Treatment('cortex'))[T.striatum]	Neuron_Excit_Ctx_L5NP_HS3ST4	False
C(regions_broad, Treatment('cortex'))[T.striatum]	Microglia_Thal_7-14mo_NFAT5	False
C(regions_broad, Treatment('cortex'))[T.striatum]	Neuron_Excit_Ctx_L5ET_TAFA1	True
C(regions_broad, Treatment('cortex'))[T.striatum]	Mural_DLC1	False
C(regions_broad, Treatment('cortex'))[T.striatum]	Microglia_Immature_APOE	True
C(regions_broad, Treatment('cortex'))[T.striatum]	Astrocyte_Immature_ADGRV1	True
C(regions_broad, Treatment('cortex'))[T.striatum]	Choroid_Plexus_TRPM3	False
C(regions_broad, Treatment('cortex'))[T.striatum]	Neuron_Inh_Ctx_MGE_PVALB_CNTNAP4	True
C(regions_broad, Treatment('cortex'))[T.striatum]	Neuron_Inh_LSX_TRPC4	True
C(regions_broad, Treatment('cortex'))[T.striatum]	Neuron_Excit_Thal-PF_Immature_TLL1	False
C(regions_broad, Treatment('cortex'))[T.striatum]	Neuron_Excit_Ctx_L6IT-Car3_NTNG2	False
C(regions_broad, Treatment('cortex'))[T.striatum]	Neuron_Mixed_Habenula-NWD2_Str-CHAT_RAYLYL	True
C(regions_broad, Treatment('cortex'))[T.striatum]	Microglia_Macrophage_BMP2K	True
C(regions_broad, Treatment('cortex'))[T.striatum]	Neuron_Inh_Str_SST_TACR1	True
C(regions_broad, Treatment('cortex'))[T.striatum]	Neuron_Inh_Thal_TRN_ZNF804A	False
C(regions_broad, Treatment('cortex'))[T.striatum]	Neuron_Excit_Ctx-HPF-CR_Immature_Vglut2_RELN	True
C(regions_broad, Treatment('cortex'))[T.thalamus]	Neuron_Excit_Ctx_L23IT_TAFA1	True
C(regions_broad, Treatment('cortex'))[T.thalamus]	Astrocyte_Telen_SLC1A2	True
C(regions_broad, Treatment('cortex'))[T.thalamus]	Neuron_Mixed_Thal-ZI-Post_PCDH15	True
C(regions_broad, Treatment('cortex'))[T.thalamus]	Neuron_Inh_Str_MSN_DRD1_RARB	False
C(regions_broad, Treatment('cortex'))[T.thalamus]	Oligodendrocyte_MOL_PLP1	True
C(regions_broad, Treatment('cortex'))[T.thalamus]	OPC_LHFPL3	False
C(regions_broad, Treatment('cortex'))[T.thalamus]	Oligodendrocyte_MOL_ST18	False
C(regions_broad, Treatment('cortex'))[T.thalamus]	Neuron_Excit_Thal_NTNG1	True
C(regions_broad, Treatment('cortex'))[T.thalamus]	Neuron_Inh_Str_MSN_DRD2_RARB	False
C(regions_broad, Treatment('cortex'))[T.thalamus]	Neuron_Inh_Ctx_CGE_VIP_ADARB2	True
C(regions_broad, Treatment('cortex'))[T.thalamus]	Neuron_Excit_Ctx_L23IT_Immature_MEF2C	True
C(regions_broad, Treatment('cortex'))[T.thalamus]	Neuron_Excit_Ctx_L5IT_KHDRBS3	True
C(regions_broad, Treatment('cortex'))[T.thalamus]	Oligodendrocyte_MFOL_MOBP	True
C(regions_broad, Treatment('cortex'))[T.thalamus]	Neuron_Excit_Ctx_L45IT_RORB-POU6F2	True
C(regions_broad, Treatment('cortex'))[T.thalamus]	Astrocyte_Str-Thal_Immature_PTPRZ1	True
C(regions_broad, Treatment('cortex'))[T.thalamus]	Neuron_Excit_Ctx_L6CT-6b_HS3ST4	False
C(regions_broad, Treatment('cortex'))[T.thalamus]	Neuron_Inh_Ctx_MGE_SST_NXPH1	True
C(regions_broad, Treatment('cortex'))[T.thalamus]	Neuron_Inh_Ctx_MGE_PVALB_ERBB4	False
C(regions_broad, Treatment('cortex'))[T.thalamus]	Astrocyte_Dien_Mature_ATP1A2	False
C(regions_broad, Treatment('cortex'))[T.thalamus]	Microglia_Mature_PAM	False
C(regions_broad, Treatment('cortex'))[T.thalamus]	Neuron_Excit_Ctx_L6IT_LRP1B	True
C(regions_broad, Treatment('cortex'))[T.thalamus]	Neuron_Inh_Thal-MBder_PCBP3_GRIK1	True
C(regions_broad, Treatment('cortex'))[T.thalamus]	Neuron_Inh_Str_MSN_Mature_ADCY5	False
C(regions_broad, Treatment('cortex'))[T.thalamus]	Neuron_Inh_Str_Nacc_PBX3	False
C(regions_broad, Treatment('cortex'))[T.thalamus]	Endothelial_FLT1	True
C(regions_broad, Treatment('cortex'))[T.thalamus]	Neuron_Excit_Ctx_Immature_ARPP21	True
C(regions_broad, Treatment('cortex'))[T.thalamus]	Neuron_Inh_Ctx_CGE_LAMP5_ADARB2-GRIN2A	True
C(regions_broad, Treatment('cortex'))[T.thalamus]	Ependymal_CFAP299	True
C(regions_broad, Treatment('cortex'))[T.thalamus]	Fibroblast_SVIL	True
C(regions_broad, Treatment('cortex'))[T.thalamus]	Oligodendrocyte_COP-NFOL_QKI	False
C(regions_broad, Treatment('cortex'))[T.thalamus]	Neuron_Inh_Str_MGE_IL1RAPL2	False
C(regions_broad, Treatment('cortex'))[T.thalamus]	Neuron_Excit_Ctx_L5NP_HS3ST4	True
C(regions_broad, Treatment('cortex'))[T.thalamus]	Microglia_Thal_7-14mo_NFAT5	True
C(regions_broad, Treatment('cortex'))[T.thalamus]	Neuron_Excit_Ctx_L5ET_TAFA1	True
C(regions_broad, Treatment('cortex'))[T.thalamus]	Mural_DLC1	False
C(regions_broad, Treatment('cortex'))[T.thalamus]	Microglia_Immature_APOE	True
C(regions_broad, Treatment('cortex'))[T.thalamus]	Astrocyte_Immature_ADGRV1	False
C(regions_broad, Treatment('cortex'))[T.thalamus]	Choroid_Plexus_TRPM3	True
C(regions_broad, Treatment('cortex'))[T.thalamus]	Neuron_Inh_Ctx_MGE_PVALB_CNTNAP4	True
C(regions_broad, Treatment('cortex'))[T.thalamus]	Neuron_Inh_LSX_TRPC4	False
C(regions_broad, Treatment('cortex'))[T.thalamus]	Neuron_Excit_Thal-PF_Immature_TLL1	False
C(regions_broad, Treatment('cortex'))[T.thalamus]	Neuron_Excit_Ctx_L6IT-Car3_NTNG2	False
C(regions_broad, Treatment('cortex'))[T.thalamus]	Neuron_Mixed_Habenula-NWD2_Str-CHAT_RAYLYL	True
C(regions_broad, Treatment('cortex'))[T.thalamus]	Microglia_Macrophage_BMP2K	False
C(regions_broad, Treatment('cortex'))[T.thalamus]	Neuron_Inh_Str_SST_TACR1	True
C(regions_broad, Treatment('cortex'))[T.thalamus]	Neuron_Inh_Thal_TRN_ZNF804A	False
C(regions_broad, Treatment('cortex'))[T.thalamus]	Neuron_Excit_Ctx-HPF-CR_Immature_Vglut2_RELN	True
C(age, Treatment('14months'))[T.7months]	Neuron_Excit_Ctx_L23IT_TAFA1	True
C(age, Treatment('14months'))[T.7months]	Astrocyte_Telen_SLC1A2	True
C(age, Treatment('14months'))[T.7months]	Neuron_Mixed_Thal-ZI-Post_PCDH15	True
C(age, Treatment('14months'))[T.7months]	Neuron_Inh_Str_MSN_DRD1_RARB	False
C(age, Treatment('14months'))[T.7months]	Oligodendrocyte_MOL_PLP1	False
C(age, Treatment('14months'))[T.7months]	OPC_LHFPL3	False
C(age, Treatment('14months'))[T.7months]	Oligodendrocyte_MOL_ST18	True
C(age, Treatment('14months'))[T.7months]	Neuron_Excit_Thal_NTNG1	False
C(age, Treatment('14months'))[T.7months]	Neuron_Inh_Str_MSN_DRD2_RARB	False
C(age, Treatment('14months'))[T.7months]	Neuron_Inh_Ctx_CGE_VIP_ADARB2	False
C(age, Treatment('14months'))[T.7months]	Neuron_Excit_Ctx_L23IT_Immature_MEF2C	False
C(age, Treatment('14months'))[T.7months]	Neuron_Excit_Ctx_L5IT_KHDRBS3	False
C(age, Treatment('14months'))[T.7months]	Oligodendrocyte_MFOL_MOBP	False
C(age, Treatment('14months'))[T.7months]	Neuron_Excit_Ctx_L45IT_RORB-POU6F2	True
C(age, Treatment('14months'))[T.7months]	Astrocyte_Str-Thal_Immature_PTPRZ1	False
C(age, Treatment('14months'))[T.7months]	Neuron_Excit_Ctx_L6CT-6b_HS3ST4	False
C(age, Treatment('14months'))[T.7months]	Neuron_Inh_Ctx_MGE_SST_NXPH1	False
C(age, Treatment('14months'))[T.7months]	Neuron_Inh_Ctx_MGE_PVALB_ERBB4	True
C(age, Treatment('14months'))[T.7months]	Astrocyte_Dien_Mature_ATP1A2	False
C(age, Treatment('14months'))[T.7months]	Microglia_Mature_PAM	True
C(age, Treatment('14months'))[T.7months]	Neuron_Excit_Ctx_L6IT_LRP1B	True
C(age, Treatment('14months'))[T.7months]	Neuron_Inh_Thal-MBder_PCBP3_GRIK1	True
C(age, Treatment('14months'))[T.7months]	Neuron_Inh_Str_MSN_Mature_ADCY5	True
C(age, Treatment('14months'))[T.7months]	Neuron_Inh_Str_Nacc_PBX3	True
C(age, Treatment('14months'))[T.7months]	Endothelial_FLT1	False
C(age, Treatment('14months'))[T.7months]	Neuron_Excit_Ctx_Immature_ARPP21	True
C(age, Treatment('14months'))[T.7months]	Neuron_Inh_Ctx_CGE_LAMP5_ADARB2-GRIN2A	True
C(age, Treatment('14months'))[T.7months]	Ependymal_CFAP299	False
C(age, Treatment('14months'))[T.7months]	Fibroblast_SVIL	False
C(age, Treatment('14months'))[T.7months]	Oligodendrocyte_COP-NFOL_QKI	True
C(age, Treatment('14months'))[T.7months]	Neuron_Inh_Str_MGE_IL1RAPL2	True
C(age, Treatment('14months'))[T.7months]	Neuron_Excit_Ctx_L5NP_HS3ST4	False
C(age, Treatment('14months'))[T.7months]	Microglia_Thal_7-14mo_NFAT5	False
C(age, Treatment('14months'))[T.7months]	Neuron_Excit_Ctx_L5ET_TAFA1	False
C(age, Treatment('14months'))[T.7months]	Mural_DLC1	False
C(age, Treatment('14months'))[T.7months]	Microglia_Immature_APOE	False
C(age, Treatment('14months'))[T.7months]	Astrocyte_Immature_ADGRV1	False
C(age, Treatment('14months'))[T.7months]	Choroid_Plexus_TRPM3	True
C(age, Treatment('14months'))[T.7months]	Neuron_Inh_Ctx_MGE_PVALB_CNTNAP4	False
C(age, Treatment('14months'))[T.7months]	Neuron_Inh_LSX_TRPC4	False
C(age, Treatment('14months'))[T.7months]	Neuron_Excit_Thal-PF_Immature_TLL1	True
C(age, Treatment('14months'))[T.7months]	Neuron_Excit_Ctx_L6IT-Car3_NTNG2	False
C(age, Treatment('14months'))[T.7months]	Neuron_Mixed_Habenula-NWD2_Str-CHAT_RAYLYL	True
C(age, Treatment('14months'))[T.7months]	Microglia_Macrophage_BMP2K	False
C(age, Treatment('14months'))[T.7months]	Neuron_Inh_Str_SST_TACR1	True
C(age, Treatment('14months'))[T.7months]	Neuron_Inh_Thal_TRN_ZNF804A	True
C(age, Treatment('14months'))[T.7months]	Neuron_Excit_Ctx-HPF-CR_Immature_Vglut2_RELN	False
C(age, Treatment('14months'))[T.30months]	Neuron_Excit_Ctx_L23IT_TAFA1	True
C(age, Treatment('14months'))[T.30months]	Astrocyte_Telen_SLC1A2	True
C(age, Treatment('14months'))[T.30months]	Neuron_Mixed_Thal-ZI-Post_PCDH15	False
C(age, Treatment('14months'))[T.30months]	Neuron_Inh_Str_MSN_DRD1_RARB	True
C(age, Treatment('14months'))[T.30months]	Oligodendrocyte_MOL_PLP1	True
C(age, Treatment('14months'))[T.30months]	OPC_LHFPL3	False
C(age, Treatment('14months'))[T.30months]	Oligodendrocyte_MOL_ST18	True
C(age, Treatment('14months'))[T.30months]	Neuron_Excit_Thal_NTNG1	False
C(age, Treatment('14months'))[T.30months]	Neuron_Inh_Str_MSN_DRD2_RARB	True
C(age, Treatment('14months'))[T.30months]	Neuron_Inh_Ctx_CGE_VIP_ADARB2	False
C(age, Treatment('14months'))[T.30months]	Neuron_Excit_Ctx_L23IT_Immature_MEF2C	False
C(age, Treatment('14months'))[T.30months]	Neuron_Excit_Ctx_L5IT_KHDRBS3	False
C(age, Treatment('14months'))[T.30months]	Oligodendrocyte_MFOL_MOBP	False
C(age, Treatment('14months'))[T.30months]	Neuron_Excit_Ctx_L45IT_RORB-POU6F2	True
C(age, Treatment('14months'))[T.30months]	Astrocyte_Str-Thal_Immature_PTPRZ1	False
C(age, Treatment('14months'))[T.30months]	Neuron_Excit_Ctx_L6CT-6b_HS3ST4	False
C(age, Treatment('14months'))[T.30months]	Neuron_Inh_Ctx_MGE_SST_NXPH1	True
C(age, Treatment('14months'))[T.30months]	Neuron_Inh_Ctx_MGE_PVALB_ERBB4	False
C(age, Treatment('14months'))[T.30months]	Astrocyte_Dien_Mature_ATP1A2	True
C(age, Treatment('14months'))[T.30months]	Microglia_Mature_PAM	True
C(age, Treatment('14months'))[T.30months]	Neuron_Excit_Ctx_L6IT_LRP1B	False
C(age, Treatment('14months'))[T.30months]	Neuron_Inh_Thal-MBder_PCBP3_GRIK1	True
C(age, Treatment('14months'))[T.30months]	Neuron_Inh_Str_MSN_Mature_ADCY5	True
C(age, Treatment('14months'))[T.30months]	Neuron_Inh_Str_Nacc_PBX3	False
C(age, Treatment('14months'))[T.30months]	Endothelial_FLT1	True
C(age, Treatment('14months'))[T.30months]	Neuron_Excit_Ctx_Immature_ARPP21	False
C(age, Treatment('14months'))[T.30months]	Neuron_Inh_Ctx_CGE_LAMP5_ADARB2-GRIN2A	True
C(age, Treatment('14months'))[T.30months]	Ependymal_CFAP299	True
C(age, Treatment('14months'))[T.30months]	Fibroblast_SVIL	True
C(age, Treatment('14months'))[T.30months]	Oligodendrocyte_COP-NFOL_QKI	True
C(age, Treatment('14months'))[T.30months]	Neuron_Inh_Str_MGE_IL1RAPL2	False
C(age, Treatment('14months'))[T.30months]	Neuron_Excit_Ctx_L5NP_HS3ST4	False
C(age, Treatment('14months'))[T.30months]	Microglia_Thal_7-14mo_NFAT5	False
C(age, Treatment('14months'))[T.30months]	Neuron_Excit_Ctx_L5ET_TAFA1	False
C(age, Treatment('14months'))[T.30months]	Mural_DLC1	False
C(age, Treatment('14months'))[T.30months]	Microglia_Immature_APOE	True
C(age, Treatment('14months'))[T.30months]	Astrocyte_Immature_ADGRV1	True
C(age, Treatment('14months'))[T.30months]	Choroid_Plexus_TRPM3	True
C(age, Treatment('14months'))[T.30months]	Neuron_Inh_Ctx_MGE_PVALB_CNTNAP4	True
C(age, Treatment('14months'))[T.30months]	Neuron_Inh_LSX_TRPC4	True
C(age, Treatment('14months'))[T.30months]	Neuron_Excit_Thal-PF_Immature_TLL1	False
C(age, Treatment('14months'))[T.30months]	Neuron_Excit_Ctx_L6IT-Car3_NTNG2	False
C(age, Treatment('14months'))[T.30months]	Neuron_Mixed_Habenula-NWD2_Str-CHAT_RAYLYL	True
C(age, Treatment('14months'))[T.30months]	Microglia_Macrophage_BMP2K	False
C(age, Treatment('14months'))[T.30months]	Neuron_Inh_Str_SST_TACR1	True
C(age, Treatment('14months'))[T.30months]	Neuron_Inh_Thal_TRN_ZNF804A	True
C(age, Treatment('14months'))[T.30months]	Neuron_Excit_Ctx-HPF-CR_Immature_Vglut2_RELN	False
C(age, Treatment('14months'))[T.GD135]	Neuron_Excit_Ctx_L23IT_TAFA1	True
C(age, Treatment('14months'))[T.GD135]	Astrocyte_Telen_SLC1A2	True
C(age, Treatment('14months'))[T.GD135]	Neuron_Mixed_Thal-ZI-Post_PCDH15	False
C(age, Treatment('14months'))[T.GD135]	Neuron_Inh_Str_MSN_DRD1_RARB	True
C(age, Treatment('14months'))[T.GD135]	Oligodendrocyte_MOL_PLP1	True
C(age, Treatment('14months'))[T.GD135]	OPC_LHFPL3	False
C(age, Treatment('14months'))[T.GD135]	Oligodendrocyte_MOL_ST18	True
C(age, Treatment('14months'))[T.GD135]	Neuron_Excit_Thal_NTNG1	False
C(age, Treatment('14months'))[T.GD135]	Neuron_Inh_Str_MSN_DRD2_RARB	True
C(age, Treatment('14months'))[T.GD135]	Neuron_Inh_Ctx_CGE_VIP_ADARB2	True
C(age, Treatment('14months'))[T.GD135]	Neuron_Excit_Ctx_L23IT_Immature_MEF2C	True
C(age, Treatment('14months'))[T.GD135]	Neuron_Excit_Ctx_L5IT_KHDRBS3	True
C(age, Treatment('14months'))[T.GD135]	Oligodendrocyte_MFOL_MOBP	True
C(age, Treatment('14months'))[T.GD135]	Neuron_Excit_Ctx_L45IT_RORB-POU6F2	True
C(age, Treatment('14months'))[T.GD135]	Astrocyte_Str-Thal_Immature_PTPRZ1	True
C(age, Treatment('14months'))[T.GD135]	Neuron_Excit_Ctx_L6CT-6b_HS3ST4	False
C(age, Treatment('14months'))[T.GD135]	Neuron_Inh_Ctx_MGE_SST_NXPH1	False
C(age, Treatment('14months'))[T.GD135]	Neuron_Inh_Ctx_MGE_PVALB_ERBB4	False
C(age, Treatment('14months'))[T.GD135]	Astrocyte_Dien_Mature_ATP1A2	True
C(age, Treatment('14months'))[T.GD135]	Microglia_Mature_PAM	False
C(age, Treatment('14months'))[T.GD135]	Neuron_Excit_Ctx_L6IT_LRP1B	False
C(age, Treatment('14months'))[T.GD135]	Neuron_Inh_Thal-MBder_PCBP3_GRIK1	False
C(age, Treatment('14months'))[T.GD135]	Neuron_Inh_Str_MSN_Mature_ADCY5	True
C(age, Treatment('14months'))[T.GD135]	Neuron_Inh_Str_Nacc_PBX3	True
C(age, Treatment('14months'))[T.GD135]	Endothelial_FLT1	True
C(age, Treatment('14months'))[T.GD135]	Neuron_Excit_Ctx_Immature_ARPP21	True
C(age, Treatment('14months'))[T.GD135]	Neuron_Inh_Ctx_CGE_LAMP5_ADARB2-GRIN2A	True
C(age, Treatment('14months'))[T.GD135]	Ependymal_CFAP299	True
C(age, Treatment('14months'))[T.GD135]	Fibroblast_SVIL	False
C(age, Treatment('14months'))[T.GD135]	Oligodendrocyte_COP-NFOL_QKI	False
C(age, Treatment('14months'))[T.GD135]	Neuron_Inh_Str_MGE_IL1RAPL2	False
C(age, Treatment('14months'))[T.GD135]	Neuron_Excit_Ctx_L5NP_HS3ST4	False
C(age, Treatment('14months'))[T.GD135]	Microglia_Thal_7-14mo_NFAT5	True
C(age, Treatment('14months'))[T.GD135]	Neuron_Excit_Ctx_L5ET_TAFA1	True
C(age, Treatment('14months'))[T.GD135]	Mural_DLC1	False
C(age, Treatment('14months'))[T.GD135]	Microglia_Immature_APOE	False
C(age, Treatment('14months'))[T.GD135]	Astrocyte_Immature_ADGRV1	True
C(age, Treatment('14months'))[T.GD135]	Choroid_Plexus_TRPM3	False
C(age, Treatment('14months'))[T.GD135]	Neuron_Inh_Ctx_MGE_PVALB_CNTNAP4	True
C(age, Treatment('14months'))[T.GD135]	Neuron_Inh_LSX_TRPC4	True
C(age, Treatment('14months'))[T.GD135]	Neuron_Excit_Thal-PF_Immature_TLL1	True
C(age, Treatment('14months'))[T.GD135]	Neuron_Excit_Ctx_L6IT-Car3_NTNG2	False
C(age, Treatment('14months'))[T.GD135]	Neuron_Mixed_Habenula-NWD2_Str-CHAT_RAYLYL	False
C(age, Treatment('14months'))[T.GD135]	Microglia_Macrophage_BMP2K	True
C(age, Treatment('14months'))[T.GD135]	Neuron_Inh_Str_SST_TACR1	False
C(age, Treatment('14months'))[T.GD135]	Neuron_Inh_Thal_TRN_ZNF804A	True
C(age, Treatment('14months'))[T.GD135]	Neuron_Excit_Ctx-HPF-CR_Immature_Vglut2_RELN	False
C(age, Treatment('14months'))[T.aged]	Neuron_Excit_Ctx_L23IT_TAFA1	True
C(age, Treatment('14months'))[T.aged]	Astrocyte_Telen_SLC1A2	False
C(age, Treatment('14months'))[T.aged]	Neuron_Mixed_Thal-ZI-Post_PCDH15	True
C(age, Treatment('14months'))[T.aged]	Neuron_Inh_Str_MSN_DRD1_RARB	False
C(age, Treatment('14months'))[T.aged]	Oligodendrocyte_MOL_PLP1	False
C(age, Treatment('14months'))[T.aged]	OPC_LHFPL3	False
C(age, Treatment('14months'))[T.aged]	Oligodendrocyte_MOL_ST18	True
C(age, Treatment('14months'))[T.aged]	Neuron_Excit_Thal_NTNG1	True
C(age, Treatment('14months'))[T.aged]	Neuron_Inh_Str_MSN_DRD2_RARB	False
C(age, Treatment('14months'))[T.aged]	Neuron_Inh_Ctx_CGE_VIP_ADARB2	False
C(age, Treatment('14months'))[T.aged]	Neuron_Excit_Ctx_L23IT_Immature_MEF2C	True
C(age, Treatment('14months'))[T.aged]	Neuron_Excit_Ctx_L5IT_KHDRBS3	False
C(age, Treatment('14months'))[T.aged]	Oligodendrocyte_MFOL_MOBP	True
C(age, Treatment('14months'))[T.aged]	Neuron_Excit_Ctx_L45IT_RORB-POU6F2	True
C(age, Treatment('14months'))[T.aged]	Astrocyte_Str-Thal_Immature_PTPRZ1	False
C(age, Treatment('14months'))[T.aged]	Neuron_Excit_Ctx_L6CT-6b_HS3ST4	True
C(age, Treatment('14months'))[T.aged]	Neuron_Inh_Ctx_MGE_SST_NXPH1	False
C(age, Treatment('14months'))[T.aged]	Neuron_Inh_Ctx_MGE_PVALB_ERBB4	False
C(age, Treatment('14months'))[T.aged]	Astrocyte_Dien_Mature_ATP1A2	False
C(age, Treatment('14months'))[T.aged]	Microglia_Mature_PAM	True
C(age, Treatment('14months'))[T.aged]	Neuron_Excit_Ctx_L6IT_LRP1B	False
C(age, Treatment('14months'))[T.aged]	Neuron_Inh_Thal-MBder_PCBP3_GRIK1	False
C(age, Treatment('14months'))[T.aged]	Neuron_Inh_Str_MSN_Mature_ADCY5	False
C(age, Treatment('14months'))[T.aged]	Neuron_Inh_Str_Nacc_PBX3	False
C(age, Treatment('14months'))[T.aged]	Endothelial_FLT1	False
C(age, Treatment('14months'))[T.aged]	Neuron_Excit_Ctx_Immature_ARPP21	True
C(age, Treatment('14months'))[T.aged]	Neuron_Inh_Ctx_CGE_LAMP5_ADARB2-GRIN2A	False
C(age, Treatment('14months'))[T.aged]	Ependymal_CFAP299	False
C(age, Treatment('14months'))[T.aged]	Fibroblast_SVIL	False
C(age, Treatment('14months'))[T.aged]	Oligodendrocyte_COP-NFOL_QKI	True
C(age, Treatment('14months'))[T.aged]	Neuron_Inh_Str_MGE_IL1RAPL2	True
C(age, Treatment('14months'))[T.aged]	Neuron_Excit_Ctx_L5NP_HS3ST4	False
C(age, Treatment('14months'))[T.aged]	Microglia_Thal_7-14mo_NFAT5	False
C(age, Treatment('14months'))[T.aged]	Neuron_Excit_Ctx_L5ET_TAFA1	False
C(age, Treatment('14months'))[T.aged]	Mural_DLC1	True
C(age, Treatment('14months'))[T.aged]	Microglia_Immature_APOE	False
C(age, Treatment('14months'))[T.aged]	Astrocyte_Immature_ADGRV1	True
C(age, Treatment('14months'))[T.aged]	Choroid_Plexus_TRPM3	True
C(age, Treatment('14months'))[T.aged]	Neuron_Inh_Ctx_MGE_PVALB_CNTNAP4	False
C(age, Treatment('14months'))[T.aged]	Neuron_Inh_LSX_TRPC4	True
C(age, Treatment('14months'))[T.aged]	Neuron_Excit_Thal-PF_Immature_TLL1	True
C(age, Treatment('14months'))[T.aged]	Neuron_Excit_Ctx_L6IT-Car3_NTNG2	False
C(age, Treatment('14months'))[T.aged]	Neuron_Mixed_Habenula-NWD2_Str-CHAT_RAYLYL	False
C(age, Treatment('14months'))[T.aged]	Microglia_Macrophage_BMP2K	False
C(age, Treatment('14months'))[T.aged]	Neuron_Inh_Str_SST_TACR1	False
C(age, Treatment('14months'))[T.aged]	Neuron_Inh_Thal_TRN_ZNF804A	False
C(age, Treatment('14months'))[T.aged]	Neuron_Excit_Ctx-HPF-CR_Immature_Vglut2_RELN	True
C(age, Treatment('14months'))[T.neonate]	Neuron_Excit_Ctx_L23IT_TAFA1	False
C(age, Treatment('14months'))[T.neonate]	Astrocyte_Telen_SLC1A2	False
C(age, Treatment('14months'))[T.neonate]	Neuron_Mixed_Thal-ZI-Post_PCDH15	False
C(age, Treatment('14months'))[T.neonate]	Neuron_Inh_Str_MSN_DRD1_RARB	False
C(age, Treatment('14months'))[T.neonate]	Oligodendrocyte_MOL_PLP1	True
C(age, Treatment('14months'))[T.neonate]	OPC_LHFPL3	False
C(age, Treatment('14months'))[T.neonate]	Oligodendrocyte_MOL_ST18	False
C(age, Treatment('14months'))[T.neonate]	Neuron_Excit_Thal_NTNG1	False
C(age, Treatment('14months'))[T.neonate]	Neuron_Inh_Str_MSN_DRD2_RARB	False
C(age, Treatment('14months'))[T.neonate]	Neuron_Inh_Ctx_CGE_VIP_ADARB2	False
C(age, Treatment('14months'))[T.neonate]	Neuron_Excit_Ctx_L23IT_Immature_MEF2C	True
C(age, Treatment('14months'))[T.neonate]	Neuron_Excit_Ctx_L5IT_KHDRBS3	True
C(age, Treatment('14months'))[T.neonate]	Oligodendrocyte_MFOL_MOBP	True
C(age, Treatment('14months'))[T.neonate]	Neuron_Excit_Ctx_L45IT_RORB-POU6F2	False
C(age, Treatment('14months'))[T.neonate]	Astrocyte_Str-Thal_Immature_PTPRZ1	True
C(age, Treatment('14months'))[T.neonate]	Neuron_Excit_Ctx_L6CT-6b_HS3ST4	True
C(age, Treatment('14months'))[T.neonate]	Neuron_Inh_Ctx_MGE_SST_NXPH1	False
C(age, Treatment('14months'))[T.neonate]	Neuron_Inh_Ctx_MGE_PVALB_ERBB4	True
C(age, Treatment('14months'))[T.neonate]	Astrocyte_Dien_Mature_ATP1A2	True
C(age, Treatment('14months'))[T.neonate]	Microglia_Mature_PAM	True
C(age, Treatment('14months'))[T.neonate]	Neuron_Excit_Ctx_L6IT_LRP1B	True
C(age, Treatment('14months'))[T.neonate]	Neuron_Inh_Thal-MBder_PCBP3_GRIK1	True
C(age, Treatment('14months'))[T.neonate]	Neuron_Inh_Str_MSN_Mature_ADCY5	True
C(age, Treatment('14months'))[T.neonate]	Neuron_Inh_Str_Nacc_PBX3	True
C(age, Treatment('14months'))[T.neonate]	Endothelial_FLT1	False
C(age, Treatment('14months'))[T.neonate]	Neuron_Excit_Ctx_Immature_ARPP21	False
C(age, Treatment('14months'))[T.neonate]	Neuron_Inh_Ctx_CGE_LAMP5_ADARB2-GRIN2A	True
C(age, Treatment('14months'))[T.neonate]	Ependymal_CFAP299	False
C(age, Treatment('14months'))[T.neonate]	Fibroblast_SVIL	True
C(age, Treatment('14months'))[T.neonate]	Oligodendrocyte_COP-NFOL_QKI	True
C(age, Treatment('14months'))[T.neonate]	Neuron_Inh_Str_MGE_IL1RAPL2	True
C(age, Treatment('14months'))[T.neonate]	Neuron_Excit_Ctx_L5NP_HS3ST4	True
C(age, Treatment('14months'))[T.neonate]	Microglia_Thal_7-14mo_NFAT5	False
C(age, Treatment('14months'))[T.neonate]	Neuron_Excit_Ctx_L5ET_TAFA1	True
C(age, Treatment('14months'))[T.neonate]	Mural_DLC1	False
C(age, Treatment('14months'))[T.neonate]	Microglia_Immature_APOE	True
C(age, Treatment('14months'))[T.neonate]	Astrocyte_Immature_ADGRV1	True
C(age, Treatment('14months'))[T.neonate]	Choroid_Plexus_TRPM3	True
C(age, Treatment('14months'))[T.neonate]	Neuron_Inh_Ctx_MGE_PVALB_CNTNAP4	True
C(age, Treatment('14months'))[T.neonate]	Neuron_Inh_LSX_TRPC4	False
C(age, Treatment('14months'))[T.neonate]	Neuron_Excit_Thal-PF_Immature_TLL1	False
C(age, Treatment('14months'))[T.neonate]	Neuron_Excit_Ctx_L6IT-Car3_NTNG2	True
C(age, Treatment('14months'))[T.neonate]	Neuron_Mixed_Habenula-NWD2_Str-CHAT_RAYLYL	False
C(age, Treatment('14months'))[T.neonate]	Microglia_Macrophage_BMP2K	True
C(age, Treatment('14months'))[T.neonate]	Neuron_Inh_Str_SST_TACR1	True
C(age, Treatment('14months'))[T.neonate]	Neuron_Inh_Thal_TRN_ZNF804A	False
C(age, Treatment('14months'))[T.neonate]	Neuron_Excit_Ctx-HPF-CR_Immature_Vglut2_RELN	True
C(sex, Treatment('female'))[T.male]	Neuron_Excit_Ctx_L23IT_TAFA1	False
C(sex, Treatment('female'))[T.male]	Astrocyte_Telen_SLC1A2	False
C(sex, Treatment('female'))[T.male]	Neuron_Mixed_Thal-ZI-Post_PCDH15	False
C(sex, Treatment('female'))[T.male]	Neuron_Inh_Str_MSN_DRD1_RARB	False
C(sex, Treatment('female'))[T.male]	Oligodendrocyte_MOL_PLP1	False
C(sex, Treatment('female'))[T.male]	OPC_LHFPL3	False
C(sex, Treatment('female'))[T.male]	Oligodendrocyte_MOL_ST18	False
C(sex, Treatment('female'))[T.male]	Neuron_Excit_Thal_NTNG1	True
C(sex, Treatment('female'))[T.male]	Neuron_Inh_Str_MSN_DRD2_RARB	True
C(sex, Treatment('female'))[T.male]	Neuron_Inh_Ctx_CGE_VIP_ADARB2	False
C(sex, Treatment('female'))[T.male]	Neuron_Excit_Ctx_L23IT_Immature_MEF2C	False
C(sex, Treatment('female'))[T.male]	Neuron_Excit_Ctx_L5IT_KHDRBS3	False
C(sex, Treatment('female'))[T.male]	Oligodendrocyte_MFOL_MOBP	False
C(sex, Treatment('female'))[T.male]	Neuron_Excit_Ctx_L45IT_RORB-POU6F2	True
C(sex, Treatment('female'))[T.male]	Astrocyte_Str-Thal_Immature_PTPRZ1	False
C(sex, Treatment('female'))[T.male]	Neuron_Excit_Ctx_L6CT-6b_HS3ST4	False
C(sex, Treatment('female'))[T.male]	Neuron_Inh_Ctx_MGE_SST_NXPH1	False
C(sex, Treatment('female'))[T.male]	Neuron_Inh_Ctx_MGE_PVALB_ERBB4	True
C(sex, Treatment('female'))[T.male]	Astrocyte_Dien_Mature_ATP1A2	False
C(sex, Treatment('female'))[T.male]	Microglia_Mature_PAM	True
C(sex, Treatment('female'))[T.male]	Neuron_Excit_Ctx_L6IT_LRP1B	True
C(sex, Treatment('female'))[T.male]	Neuron_Inh_Thal-MBder_PCBP3_GRIK1	False
C(sex, Treatment('female'))[T.male]	Neuron_Inh_Str_MSN_Mature_ADCY5	False
C(sex, Treatment('female'))[T.male]	Neuron_Inh_Str_Nacc_PBX3	True
C(sex, Treatment('female'))[T.male]	Endothelial_FLT1	False
C(sex, Treatment('female'))[T.male]	Neuron_Excit_Ctx_Immature_ARPP21	False
C(sex, Treatment('female'))[T.male]	Neuron_Inh_Ctx_CGE_LAMP5_ADARB2-GRIN2A	False
C(sex, Treatment('female'))[T.male]	Ependymal_CFAP299	False
C(sex, Treatment('female'))[T.male]	Fibroblast_SVIL	True
C(sex, Treatment('female'))[T.male]	Oligodendrocyte_COP-NFOL_QKI	False
C(sex, Treatment('female'))[T.male]	Neuron_Inh_Str_MGE_IL1RAPL2	False
C(sex, Treatment('female'))[T.male]	Neuron_Excit_Ctx_L5NP_HS3ST4	False
C(sex, Treatment('female'))[T.male]	Microglia_Thal_7-14mo_NFAT5	False
C(sex, Treatment('female'))[T.male]	Neuron_Excit_Ctx_L5ET_TAFA1	False
C(sex, Treatment('female'))[T.male]	Mural_DLC1	False
C(sex, Treatment('female'))[T.male]	Microglia_Immature_APOE	True
C(sex, Treatment('female'))[T.male]	Astrocyte_Immature_ADGRV1	True
C(sex, Treatment('female'))[T.male]	Choroid_Plexus_TRPM3	False
C(sex, Treatment('female'))[T.male]	Neuron_Inh_Ctx_MGE_PVALB_CNTNAP4	True
C(sex, Treatment('female'))[T.male]	Neuron_Inh_LSX_TRPC4	False
C(sex, Treatment('female'))[T.male]	Neuron_Excit_Thal-PF_Immature_TLL1	False
C(sex, Treatment('female'))[T.male]	Neuron_Excit_Ctx_L6IT-Car3_NTNG2	True
C(sex, Treatment('female'))[T.male]	Neuron_Mixed_Habenula-NWD2_Str-CHAT_RAYLYL	True
C(sex, Treatment('female'))[T.male]	Microglia_Macrophage_BMP2K	False
C(sex, Treatment('female'))[T.male]	Neuron_Inh_Str_SST_TACR1	True
C(sex, Treatment('female'))[T.male]	Neuron_Inh_Thal_TRN_ZNF804A	False
C(sex, Treatment('female'))[T.male]	Neuron_Excit_Ctx-HPF-CR_Immature_Vglut2_RELN	False
