## Supplementary material for "Astrocyte regional specialization is shaped by postnatal development": Schroeder_2025_SITables: SI_Table7_mouse_sccoda_model_credible_effect.csv

Covariate	Cell Type	Final Parameter
C(regions_broad, Treatment('cortex'))[T.striatum]	Astrocyte	False
C(regions_broad, Treatment('cortex'))[T.striatum]	ChoroidPlexus	False
C(regions_broad, Treatment('cortex'))[T.striatum]	Endothelial	True
C(regions_broad, Treatment('cortex'))[T.striatum]	Fibroblast	True
C(regions_broad, Treatment('cortex'))[T.striatum]	Microglia	True
C(regions_broad, Treatment('cortex'))[T.striatum]	Mural	False
C(regions_broad, Treatment('cortex'))[T.striatum]	NeuronExcit	True
C(regions_broad, Treatment('cortex'))[T.striatum]	NeuronInh	True
C(regions_broad, Treatment('cortex'))[T.striatum]	NeuronMixed	True
C(regions_broad, Treatment('cortex'))[T.striatum]	OPC	True
C(regions_broad, Treatment('cortex'))[T.striatum]	Oligodendrocyte	False
C(regions_broad, Treatment('cortex'))[T.thalamus]	Astrocyte	False
C(regions_broad, Treatment('cortex'))[T.thalamus]	ChoroidPlexus	False
C(regions_broad, Treatment('cortex'))[T.thalamus]	Endothelial	False
C(regions_broad, Treatment('cortex'))[T.thalamus]	Fibroblast	True
C(regions_broad, Treatment('cortex'))[T.thalamus]	Microglia	True
C(regions_broad, Treatment('cortex'))[T.thalamus]	Mural	False
C(regions_broad, Treatment('cortex'))[T.thalamus]	NeuronExcit	True
C(regions_broad, Treatment('cortex'))[T.thalamus]	NeuronInh	True
C(regions_broad, Treatment('cortex'))[T.thalamus]	NeuronMixed	True
C(regions_broad, Treatment('cortex'))[T.thalamus]	OPC	False
C(regions_broad, Treatment('cortex'))[T.thalamus]	Oligodendrocyte	True
C(age, Treatment('P32'))[T.90weeks]	Astrocyte	False
C(age, Treatment('P32'))[T.90weeks]	ChoroidPlexus	False
C(age, Treatment('P32'))[T.90weeks]	Endothelial	False
C(age, Treatment('P32'))[T.90weeks]	Fibroblast	False
C(age, Treatment('P32'))[T.90weeks]	Microglia	True
C(age, Treatment('P32'))[T.90weeks]	Mural	False
C(age, Treatment('P32'))[T.90weeks]	NeuronExcit	False
C(age, Treatment('P32'))[T.90weeks]	NeuronInh	False
C(age, Treatment('P32'))[T.90weeks]	NeuronMixed	False
C(age, Treatment('P32'))[T.90weeks]	OPC	False
C(age, Treatment('P32'))[T.90weeks]	Oligodendrocyte	True
C(age, Treatment('P32'))[T.E18.5]	Astrocyte	False
C(age, Treatment('P32'))[T.E18.5]	ChoroidPlexus	True
C(age, Treatment('P32'))[T.E18.5]	Endothelial	False
C(age, Treatment('P32'))[T.E18.5]	Fibroblast	False
C(age, Treatment('P32'))[T.E18.5]	Microglia	True
C(age, Treatment('P32'))[T.E18.5]	Mural	False
C(age, Treatment('P32'))[T.E18.5]	NeuronExcit	True
C(age, Treatment('P32'))[T.E18.5]	NeuronInh	False
C(age, Treatment('P32'))[T.E18.5]	NeuronMixed	False
C(age, Treatment('P32'))[T.E18.5]	OPC	True
C(age, Treatment('P32'))[T.E18.5]	Oligodendrocyte	True
C(age, Treatment('P32'))[T.P4]	Astrocyte	False
C(age, Treatment('P32'))[T.P4]	ChoroidPlexus	False
C(age, Treatment('P32'))[T.P4]	Endothelial	False
C(age, Treatment('P32'))[T.P4]	Fibroblast	False
C(age, Treatment('P32'))[T.P4]	Microglia	True
C(age, Treatment('P32'))[T.P4]	Mural	False
C(age, Treatment('P32'))[T.P4]	NeuronExcit	False
C(age, Treatment('P32'))[T.P4]	NeuronInh	True
C(age, Treatment('P32'))[T.P4]	NeuronMixed	True
C(age, Treatment('P32'))[T.P4]	OPC	True
C(age, Treatment('P32'))[T.P4]	Oligodendrocyte	True
C(age, Treatment('P32'))[T.P14]	Astrocyte	False
C(age, Treatment('P32'))[T.P14]	ChoroidPlexus	False
C(age, Treatment('P32'))[T.P14]	Endothelial	False
C(age, Treatment('P32'))[T.P14]	Fibroblast	False
C(age, Treatment('P32'))[T.P14]	Microglia	False
C(age, Treatment('P32'))[T.P14]	Mural	False
C(age, Treatment('P32'))[T.P14]	NeuronExcit	False
C(age, Treatment('P32'))[T.P14]	NeuronInh	False
C(age, Treatment('P32'))[T.P14]	NeuronMixed	True
C(age, Treatment('P32'))[T.P14]	OPC	True
C(age, Treatment('P32'))[T.P14]	Oligodendrocyte	True
C(age, Treatment('P32'))[T.P90]	Astrocyte	False
C(age, Treatment('P32'))[T.P90]	ChoroidPlexus	False
C(age, Treatment('P32'))[T.P90]	Endothelial	False
C(age, Treatment('P32'))[T.P90]	Fibroblast	False
C(age, Treatment('P32'))[T.P90]	Microglia	False
C(age, Treatment('P32'))[T.P90]	Mural	False
C(age, Treatment('P32'))[T.P90]	NeuronExcit	False
C(age, Treatment('P32'))[T.P90]	NeuronInh	False
C(age, Treatment('P32'))[T.P90]	NeuronMixed	False
C(age, Treatment('P32'))[T.P90]	OPC	False
C(age, Treatment('P32'))[T.P90]	Oligodendrocyte	False
C(sex, Treatment('female'))[T.male]	Astrocyte	False
C(sex, Treatment('female'))[T.male]	ChoroidPlexus	False
C(sex, Treatment('female'))[T.male]	Endothelial	False
C(sex, Treatment('female'))[T.male]	Fibroblast	False
C(sex, Treatment('female'))[T.male]	Microglia	False
C(sex, Treatment('female'))[T.male]	Mural	False
C(sex, Treatment('female'))[T.male]	NeuronExcit	False
C(sex, Treatment('female'))[T.male]	NeuronInh	False
C(sex, Treatment('female'))[T.male]	NeuronMixed	True
C(sex, Treatment('female'))[T.male]	OPC	False
C(sex, Treatment('female'))[T.male]	Oligodendrocyte	False
