## Supplementary material for "Astrocyte regional specialization is shaped by postnatal development": Schroeder_2025_SITables: SI_Table8_mouse_sccoda_model_credible_effect_byleiden.csv

Covariate	Cell Type	Final Parameter
C(regions_broad, Treatment('cortex'))[T.striatum]	Oligodendrocyte_MOL_Pde4b-Slc24a2	True
C(regions_broad, Treatment('cortex'))[T.striatum]	Neuron_Excit_Ctx_L23IT_Camk2a	True
C(regions_broad, Treatment('cortex'))[T.striatum]	Neuron_Mixed_Thal_ZI-SPA-SPF-Post_Usp29	True
C(regions_broad, Treatment('cortex'))[T.striatum]	Neuron_Excit_Ctx_L45IT_Dpp10	True
C(regions_broad, Treatment('cortex'))[T.striatum]	Neuron_Inh_Str_MSN_Drd1_Rarb	True
C(regions_broad, Treatment('cortex'))[T.striatum]	Neuron_Excit_Thal_Ntng1-Synpo2	True
C(regions_broad, Treatment('cortex'))[T.striatum]	Astrocyte_Telen_Mature_Slc1a2	True
C(regions_broad, Treatment('cortex'))[T.striatum]	Neuron_Excit_Ctx_Immature_L23IT_Ptprk	True
C(regions_broad, Treatment('cortex'))[T.striatum]	OPC_Pcdh15	False
C(regions_broad, Treatment('cortex'))[T.striatum]	Neuron_Inh_Str_MSN_Drd2_Rarb	True
C(regions_broad, Treatment('cortex'))[T.striatum]	Neuron_Excit_Thal-Re-Xi_Immature_Ntng1-Kitl	True
C(regions_broad, Treatment('cortex'))[T.striatum]	Astrocyte_Dien_Mature_Slc4a4	True
C(regions_broad, Treatment('cortex'))[T.striatum]	Microglia_Inpp5d	False
C(regions_broad, Treatment('cortex'))[T.striatum]	Neuron_Excit_Ctx_L6CT_Hs3st4	True
C(regions_broad, Treatment('cortex'))[T.striatum]	Neuron_Excit_Ctx_Immature_Auts2	True
C(regions_broad, Treatment('cortex'))[T.striatum]	Neuron_Excit_Ctx_L5ET_Dpp10	True
C(regions_broad, Treatment('cortex'))[T.striatum]	Astrocyte_Immature_Zbtb20	True
C(regions_broad, Treatment('cortex'))[T.striatum]	Neuron_Excit_Ctx_L45IT_Car10	True
C(regions_broad, Treatment('cortex'))[T.striatum]	Neuron_Inh_Ctx_MGE_Sst_Nxph1	True
C(regions_broad, Treatment('cortex'))[T.striatum]	Neuron_Excit_Ctx_L6IT_Cdh9	True
C(regions_broad, Treatment('cortex'))[T.striatum]	Neuron_Excit_Thal_Prkcd_Synpo2	False
C(regions_broad, Treatment('cortex'))[T.striatum]	Astrocyte_Immature_Ptprz1	False
C(regions_broad, Treatment('cortex'))[T.striatum]	Neuron_Inh_Ctx_CGE_Vip-Lamp5_Adarb2	True
C(regions_broad, Treatment('cortex'))[T.striatum]	Neuron_Excit_Ctx_Immature_L6CT_Hs3st4	True
C(regions_broad, Treatment('cortex'))[T.striatum]	Neuron_Inh_LSX_Trpc4	True
C(regions_broad, Treatment('cortex'))[T.striatum]	Neuron_Inh_Ctx_MGE_Pvalb_Erbb4	True
C(regions_broad, Treatment('cortex'))[T.striatum]	Neuron_Inh_Str_Immature_Top2a_Nrxn3	True
C(regions_broad, Treatment('cortex'))[T.striatum]	Neuron_Inh_Str_Immature_Meis2-Bcl11b	True
C(regions_broad, Treatment('cortex'))[T.striatum]	Neuron_Excit_Habenula_Nwd2	False
C(regions_broad, Treatment('cortex'))[T.striatum]	Neuron_Excit_Ctx_L5NP_Tshz2	True
C(regions_broad, Treatment('cortex'))[T.striatum]	Neuron_Excit_Thal_ATN_Mature_Cacna1c	True
C(regions_broad, Treatment('cortex'))[T.striatum]	Oligodendrocyte_COP-NFOL_Bcas1	False
C(regions_broad, Treatment('cortex'))[T.striatum]	Neuron_Inh_Thal_TRN_Kcnmb2	False
C(regions_broad, Treatment('cortex'))[T.striatum]	Neuron_Inh_Str_OB_Auts2-Pcbp3	True
C(regions_broad, Treatment('cortex'))[T.striatum]	Neuron_Inh_Str_Pal_Foxp2-Pbx3	True
C(regions_broad, Treatment('cortex'))[T.striatum]	Oligodendrocyte_NFOL-MFOL_Mbp	True
C(regions_broad, Treatment('cortex'))[T.striatum]	Neuron_Excit_AON_Immature_Nrp2	True
C(regions_broad, Treatment('cortex'))[T.striatum]	Neuron_Excit_Thal_PF_Foxp2-Dpp6	False
C(regions_broad, Treatment('cortex'))[T.striatum]	Fibroblast_Cped1	True
C(regions_broad, Treatment('cortex'))[T.striatum]	Neuron_Excit_OB-OT_TRS-BAC_Immature_Epha3	False
C(regions_broad, Treatment('cortex'))[T.striatum]	Neuron_Inh_Str_MGE_Pvalb_Il1rapl2	True
C(regions_broad, Treatment('cortex'))[T.striatum]	Neuron_Excit_Thal_AD_Cntn6	False
C(regions_broad, Treatment('cortex'))[T.striatum]	Mural_Dlc1	False
C(regions_broad, Treatment('cortex'))[T.striatum]	Endothelial_Flt1	False
C(regions_broad, Treatment('cortex'))[T.striatum]	Neuron_Inh_LGE_OT-ACB_Drd3_Sgcd	True
C(regions_broad, Treatment('cortex'))[T.striatum]	Choroid_Plexus_Ttr	False
C(regions_broad, Treatment('cortex'))[T.striatum]	Microglia_Macrophage_Mrc1	True
C(regions_broad, Treatment('cortex'))[T.striatum]	Neuron_Inh_Str_Chat_Slc7a14	True
C(regions_broad, Treatment('cortex'))[T.thalamus]	Oligodendrocyte_MOL_Pde4b-Slc24a2	True
C(regions_broad, Treatment('cortex'))[T.thalamus]	Neuron_Excit_Ctx_L23IT_Camk2a	True
C(regions_broad, Treatment('cortex'))[T.thalamus]	Neuron_Mixed_Thal_ZI-SPA-SPF-Post_Usp29	True
C(regions_broad, Treatment('cortex'))[T.thalamus]	Neuron_Excit_Ctx_L45IT_Dpp10	True
C(regions_broad, Treatment('cortex'))[T.thalamus]	Neuron_Inh_Str_MSN_Drd1_Rarb	False
C(regions_broad, Treatment('cortex'))[T.thalamus]	Neuron_Excit_Thal_Ntng1-Synpo2	True
C(regions_broad, Treatment('cortex'))[T.thalamus]	Astrocyte_Telen_Mature_Slc1a2	True
C(regions_broad, Treatment('cortex'))[T.thalamus]	Neuron_Excit_Ctx_Immature_L23IT_Ptprk	True
C(regions_broad, Treatment('cortex'))[T.thalamus]	OPC_Pcdh15	False
C(regions_broad, Treatment('cortex'))[T.thalamus]	Neuron_Inh_Str_MSN_Drd2_Rarb	True
C(regions_broad, Treatment('cortex'))[T.thalamus]	Neuron_Excit_Thal-Re-Xi_Immature_Ntng1-Kitl	True
C(regions_broad, Treatment('cortex'))[T.thalamus]	Astrocyte_Dien_Mature_Slc4a4	True
C(regions_broad, Treatment('cortex'))[T.thalamus]	Microglia_Inpp5d	False
C(regions_broad, Treatment('cortex'))[T.thalamus]	Neuron_Excit_Ctx_L6CT_Hs3st4	True
C(regions_broad, Treatment('cortex'))[T.thalamus]	Neuron_Excit_Ctx_Immature_Auts2	True
C(regions_broad, Treatment('cortex'))[T.thalamus]	Neuron_Excit_Ctx_L5ET_Dpp10	True
C(regions_broad, Treatment('cortex'))[T.thalamus]	Astrocyte_Immature_Zbtb20	True
C(regions_broad, Treatment('cortex'))[T.thalamus]	Neuron_Excit_Ctx_L45IT_Car10	True
C(regions_broad, Treatment('cortex'))[T.thalamus]	Neuron_Inh_Ctx_MGE_Sst_Nxph1	True
C(regions_broad, Treatment('cortex'))[T.thalamus]	Neuron_Excit_Ctx_L6IT_Cdh9	True
C(regions_broad, Treatment('cortex'))[T.thalamus]	Neuron_Excit_Thal_Prkcd_Synpo2	True
C(regions_broad, Treatment('cortex'))[T.thalamus]	Astrocyte_Immature_Ptprz1	True
C(regions_broad, Treatment('cortex'))[T.thalamus]	Neuron_Inh_Ctx_CGE_Vip-Lamp5_Adarb2	True
C(regions_broad, Treatment('cortex'))[T.thalamus]	Neuron_Excit_Ctx_Immature_L6CT_Hs3st4	True
C(regions_broad, Treatment('cortex'))[T.thalamus]	Neuron_Inh_LSX_Trpc4	False
C(regions_broad, Treatment('cortex'))[T.thalamus]	Neuron_Inh_Ctx_MGE_Pvalb_Erbb4	True
C(regions_broad, Treatment('cortex'))[T.thalamus]	Neuron_Inh_Str_Immature_Top2a_Nrxn3	False
C(regions_broad, Treatment('cortex'))[T.thalamus]	Neuron_Inh_Str_Immature_Meis2-Bcl11b	True
C(regions_broad, Treatment('cortex'))[T.thalamus]	Neuron_Excit_Habenula_Nwd2	True
C(regions_broad, Treatment('cortex'))[T.thalamus]	Neuron_Excit_Ctx_L5NP_Tshz2	True
C(regions_broad, Treatment('cortex'))[T.thalamus]	Neuron_Excit_Thal_ATN_Mature_Cacna1c	True
C(regions_broad, Treatment('cortex'))[T.thalamus]	Oligodendrocyte_COP-NFOL_Bcas1	False
C(regions_broad, Treatment('cortex'))[T.thalamus]	Neuron_Inh_Thal_TRN_Kcnmb2	True
C(regions_broad, Treatment('cortex'))[T.thalamus]	Neuron_Inh_Str_OB_Auts2-Pcbp3	True
C(regions_broad, Treatment('cortex'))[T.thalamus]	Neuron_Inh_Str_Pal_Foxp2-Pbx3	True
C(regions_broad, Treatment('cortex'))[T.thalamus]	Oligodendrocyte_NFOL-MFOL_Mbp	True
C(regions_broad, Treatment('cortex'))[T.thalamus]	Neuron_Excit_AON_Immature_Nrp2	False
C(regions_broad, Treatment('cortex'))[T.thalamus]	Neuron_Excit_Thal_PF_Foxp2-Dpp6	True
C(regions_broad, Treatment('cortex'))[T.thalamus]	Fibroblast_Cped1	True
C(regions_broad, Treatment('cortex'))[T.thalamus]	Neuron_Excit_OB-OT_TRS-BAC_Immature_Epha3	False
C(regions_broad, Treatment('cortex'))[T.thalamus]	Neuron_Inh_Str_MGE_Pvalb_Il1rapl2	False
C(regions_broad, Treatment('cortex'))[T.thalamus]	Neuron_Excit_Thal_AD_Cntn6	True
C(regions_broad, Treatment('cortex'))[T.thalamus]	Mural_Dlc1	False
C(regions_broad, Treatment('cortex'))[T.thalamus]	Endothelial_Flt1	True
C(regions_broad, Treatment('cortex'))[T.thalamus]	Neuron_Inh_LGE_OT-ACB_Drd3_Sgcd	False
C(regions_broad, Treatment('cortex'))[T.thalamus]	Choroid_Plexus_Ttr	True
C(regions_broad, Treatment('cortex'))[T.thalamus]	Microglia_Macrophage_Mrc1	False
C(regions_broad, Treatment('cortex'))[T.thalamus]	Neuron_Inh_Str_Chat_Slc7a14	False
C(age, Treatment('P32'))[T.90weeks]	Oligodendrocyte_MOL_Pde4b-Slc24a2	True
C(age, Treatment('P32'))[T.90weeks]	Neuron_Excit_Ctx_L23IT_Camk2a	False
C(age, Treatment('P32'))[T.90weeks]	Neuron_Mixed_Thal_ZI-SPA-SPF-Post_Usp29	False
C(age, Treatment('P32'))[T.90weeks]	Neuron_Excit_Ctx_L45IT_Dpp10	False
C(age, Treatment('P32'))[T.90weeks]	Neuron_Inh_Str_MSN_Drd1_Rarb	True
C(age, Treatment('P32'))[T.90weeks]	Neuron_Excit_Thal_Ntng1-Synpo2	False
C(age, Treatment('P32'))[T.90weeks]	Astrocyte_Telen_Mature_Slc1a2	False
C(age, Treatment('P32'))[T.90weeks]	Neuron_Excit_Ctx_Immature_L23IT_Ptprk	True
C(age, Treatment('P32'))[T.90weeks]	OPC_Pcdh15	False
C(age, Treatment('P32'))[T.90weeks]	Neuron_Inh_Str_MSN_Drd2_Rarb	True
C(age, Treatment('P32'))[T.90weeks]	Neuron_Excit_Thal-Re-Xi_Immature_Ntng1-Kitl	True
C(age, Treatment('P32'))[T.90weeks]	Astrocyte_Dien_Mature_Slc4a4	True
C(age, Treatment('P32'))[T.90weeks]	Microglia_Inpp5d	False
C(age, Treatment('P32'))[T.90weeks]	Neuron_Excit_Ctx_L6CT_Hs3st4	True
C(age, Treatment('P32'))[T.90weeks]	Neuron_Excit_Ctx_Immature_Auts2	True
C(age, Treatment('P32'))[T.90weeks]	Neuron_Excit_Ctx_L5ET_Dpp10	False
C(age, Treatment('P32'))[T.90weeks]	Astrocyte_Immature_Zbtb20	False
C(age, Treatment('P32'))[T.90weeks]	Neuron_Excit_Ctx_L45IT_Car10	True
C(age, Treatment('P32'))[T.90weeks]	Neuron_Inh_Ctx_MGE_Sst_Nxph1	True
C(age, Treatment('P32'))[T.90weeks]	Neuron_Excit_Ctx_L6IT_Cdh9	True
C(age, Treatment('P32'))[T.90weeks]	Neuron_Excit_Thal_Prkcd_Synpo2	True
C(age, Treatment('P32'))[T.90weeks]	Astrocyte_Immature_Ptprz1	True
C(age, Treatment('P32'))[T.90weeks]	Neuron_Inh_Ctx_CGE_Vip-Lamp5_Adarb2	True
C(age, Treatment('P32'))[T.90weeks]	Neuron_Excit_Ctx_Immature_L6CT_Hs3st4	False
C(age, Treatment('P32'))[T.90weeks]	Neuron_Inh_LSX_Trpc4	True
C(age, Treatment('P32'))[T.90weeks]	Neuron_Inh_Ctx_MGE_Pvalb_Erbb4	False
C(age, Treatment('P32'))[T.90weeks]	Neuron_Inh_Str_Immature_Top2a_Nrxn3	True
C(age, Treatment('P32'))[T.90weeks]	Neuron_Inh_Str_Immature_Meis2-Bcl11b	False
C(age, Treatment('P32'))[T.90weeks]	Neuron_Excit_Habenula_Nwd2	False
C(age, Treatment('P32'))[T.90weeks]	Neuron_Excit_Ctx_L5NP_Tshz2	True
C(age, Treatment('P32'))[T.90weeks]	Neuron_Excit_Thal_ATN_Mature_Cacna1c	True
C(age, Treatment('P32'))[T.90weeks]	Oligodendrocyte_COP-NFOL_Bcas1	True
C(age, Treatment('P32'))[T.90weeks]	Neuron_Inh_Thal_TRN_Kcnmb2	True
C(age, Treatment('P32'))[T.90weeks]	Neuron_Inh_Str_OB_Auts2-Pcbp3	False
C(age, Treatment('P32'))[T.90weeks]	Neuron_Inh_Str_Pal_Foxp2-Pbx3	False
C(age, Treatment('P32'))[T.90weeks]	Oligodendrocyte_NFOL-MFOL_Mbp	False
C(age, Treatment('P32'))[T.90weeks]	Neuron_Excit_AON_Immature_Nrp2	False
C(age, Treatment('P32'))[T.90weeks]	Neuron_Excit_Thal_PF_Foxp2-Dpp6	False
C(age, Treatment('P32'))[T.90weeks]	Fibroblast_Cped1	False
C(age, Treatment('P32'))[T.90weeks]	Neuron_Excit_OB-OT_TRS-BAC_Immature_Epha3	False
C(age, Treatment('P32'))[T.90weeks]	Neuron_Inh_Str_MGE_Pvalb_Il1rapl2	False
C(age, Treatment('P32'))[T.90weeks]	Neuron_Excit_Thal_AD_Cntn6	True
C(age, Treatment('P32'))[T.90weeks]	Mural_Dlc1	False
C(age, Treatment('P32'))[T.90weeks]	Endothelial_Flt1	False
C(age, Treatment('P32'))[T.90weeks]	Neuron_Inh_LGE_OT-ACB_Drd3_Sgcd	False
C(age, Treatment('P32'))[T.90weeks]	Choroid_Plexus_Ttr	False
C(age, Treatment('P32'))[T.90weeks]	Microglia_Macrophage_Mrc1	True
C(age, Treatment('P32'))[T.90weeks]	Neuron_Inh_Str_Chat_Slc7a14	True
C(age, Treatment('P32'))[T.E18.5]	Oligodendrocyte_MOL_Pde4b-Slc24a2	True
C(age, Treatment('P32'))[T.E18.5]	Neuron_Excit_Ctx_L23IT_Camk2a	True
C(age, Treatment('P32'))[T.E18.5]	Neuron_Mixed_Thal_ZI-SPA-SPF-Post_Usp29	False
C(age, Treatment('P32'))[T.E18.5]	Neuron_Excit_Ctx_L45IT_Dpp10	True
C(age, Treatment('P32'))[T.E18.5]	Neuron_Inh_Str_MSN_Drd1_Rarb	True
C(age, Treatment('P32'))[T.E18.5]	Neuron_Excit_Thal_Ntng1-Synpo2	False
C(age, Treatment('P32'))[T.E18.5]	Astrocyte_Telen_Mature_Slc1a2	True
C(age, Treatment('P32'))[T.E18.5]	Neuron_Excit_Ctx_Immature_L23IT_Ptprk	False
C(age, Treatment('P32'))[T.E18.5]	OPC_Pcdh15	False
C(age, Treatment('P32'))[T.E18.5]	Neuron_Inh_Str_MSN_Drd2_Rarb	True
C(age, Treatment('P32'))[T.E18.5]	Neuron_Excit_Thal-Re-Xi_Immature_Ntng1-Kitl	True
C(age, Treatment('P32'))[T.E18.5]	Astrocyte_Dien_Mature_Slc4a4	True
C(age, Treatment('P32'))[T.E18.5]	Microglia_Inpp5d	True
C(age, Treatment('P32'))[T.E18.5]	Neuron_Excit_Ctx_L6CT_Hs3st4	True
C(age, Treatment('P32'))[T.E18.5]	Neuron_Excit_Ctx_Immature_Auts2	True
C(age, Treatment('P32'))[T.E18.5]	Neuron_Excit_Ctx_L5ET_Dpp10	False
C(age, Treatment('P32'))[T.E18.5]	Astrocyte_Immature_Zbtb20	True
C(age, Treatment('P32'))[T.E18.5]	Neuron_Excit_Ctx_L45IT_Car10	True
C(age, Treatment('P32'))[T.E18.5]	Neuron_Inh_Ctx_MGE_Sst_Nxph1	True
C(age, Treatment('P32'))[T.E18.5]	Neuron_Excit_Ctx_L6IT_Cdh9	True
C(age, Treatment('P32'))[T.E18.5]	Neuron_Excit_Thal_Prkcd_Synpo2	True
C(age, Treatment('P32'))[T.E18.5]	Astrocyte_Immature_Ptprz1	True
C(age, Treatment('P32'))[T.E18.5]	Neuron_Inh_Ctx_CGE_Vip-Lamp5_Adarb2	False
C(age, Treatment('P32'))[T.E18.5]	Neuron_Excit_Ctx_Immature_L6CT_Hs3st4	True
C(age, Treatment('P32'))[T.E18.5]	Neuron_Inh_LSX_Trpc4	True
C(age, Treatment('P32'))[T.E18.5]	Neuron_Inh_Ctx_MGE_Pvalb_Erbb4	True
C(age, Treatment('P32'))[T.E18.5]	Neuron_Inh_Str_Immature_Top2a_Nrxn3	True
C(age, Treatment('P32'))[T.E18.5]	Neuron_Inh_Str_Immature_Meis2-Bcl11b	True
C(age, Treatment('P32'))[T.E18.5]	Neuron_Excit_Habenula_Nwd2	False
C(age, Treatment('P32'))[T.E18.5]	Neuron_Excit_Ctx_L5NP_Tshz2	True
C(age, Treatment('P32'))[T.E18.5]	Neuron_Excit_Thal_ATN_Mature_Cacna1c	True
C(age, Treatment('P32'))[T.E18.5]	Oligodendrocyte_COP-NFOL_Bcas1	True
C(age, Treatment('P32'))[T.E18.5]	Neuron_Inh_Thal_TRN_Kcnmb2	True
C(age, Treatment('P32'))[T.E18.5]	Neuron_Inh_Str_OB_Auts2-Pcbp3	False
C(age, Treatment('P32'))[T.E18.5]	Neuron_Inh_Str_Pal_Foxp2-Pbx3	True
C(age, Treatment('P32'))[T.E18.5]	Oligodendrocyte_NFOL-MFOL_Mbp	False
C(age, Treatment('P32'))[T.E18.5]	Neuron_Excit_AON_Immature_Nrp2	True
C(age, Treatment('P32'))[T.E18.5]	Neuron_Excit_Thal_PF_Foxp2-Dpp6	False
C(age, Treatment('P32'))[T.E18.5]	Fibroblast_Cped1	False
C(age, Treatment('P32'))[T.E18.5]	Neuron_Excit_OB-OT_TRS-BAC_Immature_Epha3	True
C(age, Treatment('P32'))[T.E18.5]	Neuron_Inh_Str_MGE_Pvalb_Il1rapl2	False
C(age, Treatment('P32'))[T.E18.5]	Neuron_Excit_Thal_AD_Cntn6	False
C(age, Treatment('P32'))[T.E18.5]	Mural_Dlc1	True
C(age, Treatment('P32'))[T.E18.5]	Endothelial_Flt1	False
C(age, Treatment('P32'))[T.E18.5]	Neuron_Inh_LGE_OT-ACB_Drd3_Sgcd	False
C(age, Treatment('P32'))[T.E18.5]	Choroid_Plexus_Ttr	True
C(age, Treatment('P32'))[T.E18.5]	Microglia_Macrophage_Mrc1	False
C(age, Treatment('P32'))[T.E18.5]	Neuron_Inh_Str_Chat_Slc7a14	False
C(age, Treatment('P32'))[T.P4]	Oligodendrocyte_MOL_Pde4b-Slc24a2	True
C(age, Treatment('P32'))[T.P4]	Neuron_Excit_Ctx_L23IT_Camk2a	True
C(age, Treatment('P32'))[T.P4]	Neuron_Mixed_Thal_ZI-SPA-SPF-Post_Usp29	True
C(age, Treatment('P32'))[T.P4]	Neuron_Excit_Ctx_L45IT_Dpp10	True
C(age, Treatment('P32'))[T.P4]	Neuron_Inh_Str_MSN_Drd1_Rarb	False
C(age, Treatment('P32'))[T.P4]	Neuron_Excit_Thal_Ntng1-Synpo2	True
C(age, Treatment('P32'))[T.P4]	Astrocyte_Telen_Mature_Slc1a2	True
C(age, Treatment('P32'))[T.P4]	Neuron_Excit_Ctx_Immature_L23IT_Ptprk	True
C(age, Treatment('P32'))[T.P4]	OPC_Pcdh15	False
C(age, Treatment('P32'))[T.P4]	Neuron_Inh_Str_MSN_Drd2_Rarb	False
C(age, Treatment('P32'))[T.P4]	Neuron_Excit_Thal-Re-Xi_Immature_Ntng1-Kitl	True
C(age, Treatment('P32'))[T.P4]	Astrocyte_Dien_Mature_Slc4a4	True
C(age, Treatment('P32'))[T.P4]	Microglia_Inpp5d	True
C(age, Treatment('P32'))[T.P4]	Neuron_Excit_Ctx_L6CT_Hs3st4	True
C(age, Treatment('P32'))[T.P4]	Neuron_Excit_Ctx_Immature_Auts2	False
C(age, Treatment('P32'))[T.P4]	Neuron_Excit_Ctx_L5ET_Dpp10	False
C(age, Treatment('P32'))[T.P4]	Astrocyte_Immature_Zbtb20	True
C(age, Treatment('P32'))[T.P4]	Neuron_Excit_Ctx_L45IT_Car10	True
C(age, Treatment('P32'))[T.P4]	Neuron_Inh_Ctx_MGE_Sst_Nxph1	True
C(age, Treatment('P32'))[T.P4]	Neuron_Excit_Ctx_L6IT_Cdh9	True
C(age, Treatment('P32'))[T.P4]	Neuron_Excit_Thal_Prkcd_Synpo2	False
C(age, Treatment('P32'))[T.P4]	Astrocyte_Immature_Ptprz1	True
C(age, Treatment('P32'))[T.P4]	Neuron_Inh_Ctx_CGE_Vip-Lamp5_Adarb2	True
C(age, Treatment('P32'))[T.P4]	Neuron_Excit_Ctx_Immature_L6CT_Hs3st4	True
C(age, Treatment('P32'))[T.P4]	Neuron_Inh_LSX_Trpc4	False
C(age, Treatment('P32'))[T.P4]	Neuron_Inh_Ctx_MGE_Pvalb_Erbb4	True
C(age, Treatment('P32'))[T.P4]	Neuron_Inh_Str_Immature_Top2a_Nrxn3	True
C(age, Treatment('P32'))[T.P4]	Neuron_Inh_Str_Immature_Meis2-Bcl11b	True
C(age, Treatment('P32'))[T.P4]	Neuron_Excit_Habenula_Nwd2	False
C(age, Treatment('P32'))[T.P4]	Neuron_Excit_Ctx_L5NP_Tshz2	False
C(age, Treatment('P32'))[T.P4]	Neuron_Excit_Thal_ATN_Mature_Cacna1c	True
C(age, Treatment('P32'))[T.P4]	Oligodendrocyte_COP-NFOL_Bcas1	False
C(age, Treatment('P32'))[T.P4]	Neuron_Inh_Thal_TRN_Kcnmb2	True
C(age, Treatment('P32'))[T.P4]	Neuron_Inh_Str_OB_Auts2-Pcbp3	False
C(age, Treatment('P32'))[T.P4]	Neuron_Inh_Str_Pal_Foxp2-Pbx3	True
C(age, Treatment('P32'))[T.P4]	Oligodendrocyte_NFOL-MFOL_Mbp	True
C(age, Treatment('P32'))[T.P4]	Neuron_Excit_AON_Immature_Nrp2	True
C(age, Treatment('P32'))[T.P4]	Neuron_Excit_Thal_PF_Foxp2-Dpp6	True
C(age, Treatment('P32'))[T.P4]	Fibroblast_Cped1	False
C(age, Treatment('P32'))[T.P4]	Neuron_Excit_OB-OT_TRS-BAC_Immature_Epha3	True
C(age, Treatment('P32'))[T.P4]	Neuron_Inh_Str_MGE_Pvalb_Il1rapl2	False
C(age, Treatment('P32'))[T.P4]	Neuron_Excit_Thal_AD_Cntn6	False
C(age, Treatment('P32'))[T.P4]	Mural_Dlc1	False
C(age, Treatment('P32'))[T.P4]	Endothelial_Flt1	True
C(age, Treatment('P32'))[T.P4]	Neuron_Inh_LGE_OT-ACB_Drd3_Sgcd	True
C(age, Treatment('P32'))[T.P4]	Choroid_Plexus_Ttr	False
C(age, Treatment('P32'))[T.P4]	Microglia_Macrophage_Mrc1	True
C(age, Treatment('P32'))[T.P4]	Neuron_Inh_Str_Chat_Slc7a14	False
C(age, Treatment('P32'))[T.P14]	Oligodendrocyte_MOL_Pde4b-Slc24a2	True
C(age, Treatment('P32'))[T.P14]	Neuron_Excit_Ctx_L23IT_Camk2a	False
C(age, Treatment('P32'))[T.P14]	Neuron_Mixed_Thal_ZI-SPA-SPF-Post_Usp29	True
C(age, Treatment('P32'))[T.P14]	Neuron_Excit_Ctx_L45IT_Dpp10	True
C(age, Treatment('P32'))[T.P14]	Neuron_Inh_Str_MSN_Drd1_Rarb	False
C(age, Treatment('P32'))[T.P14]	Neuron_Excit_Thal_Ntng1-Synpo2	True
C(age, Treatment('P32'))[T.P14]	Astrocyte_Telen_Mature_Slc1a2	False
C(age, Treatment('P32'))[T.P14]	Neuron_Excit_Ctx_Immature_L23IT_Ptprk	True
C(age, Treatment('P32'))[T.P14]	OPC_Pcdh15	False
C(age, Treatment('P32'))[T.P14]	Neuron_Inh_Str_MSN_Drd2_Rarb	False
C(age, Treatment('P32'))[T.P14]	Neuron_Excit_Thal-Re-Xi_Immature_Ntng1-Kitl	False
C(age, Treatment('P32'))[T.P14]	Astrocyte_Dien_Mature_Slc4a4	False
C(age, Treatment('P32'))[T.P14]	Microglia_Inpp5d	True
C(age, Treatment('P32'))[T.P14]	Neuron_Excit_Ctx_L6CT_Hs3st4	True
C(age, Treatment('P32'))[T.P14]	Neuron_Excit_Ctx_Immature_Auts2	False
C(age, Treatment('P32'))[T.P14]	Neuron_Excit_Ctx_L5ET_Dpp10	True
C(age, Treatment('P32'))[T.P14]	Astrocyte_Immature_Zbtb20	False
C(age, Treatment('P32'))[T.P14]	Neuron_Excit_Ctx_L45IT_Car10	False
C(age, Treatment('P32'))[T.P14]	Neuron_Inh_Ctx_MGE_Sst_Nxph1	False
C(age, Treatment('P32'))[T.P14]	Neuron_Excit_Ctx_L6IT_Cdh9	True
C(age, Treatment('P32'))[T.P14]	Neuron_Excit_Thal_Prkcd_Synpo2	True
C(age, Treatment('P32'))[T.P14]	Astrocyte_Immature_Ptprz1	False
C(age, Treatment('P32'))[T.P14]	Neuron_Inh_Ctx_CGE_Vip-Lamp5_Adarb2	False
C(age, Treatment('P32'))[T.P14]	Neuron_Excit_Ctx_Immature_L6CT_Hs3st4	True
C(age, Treatment('P32'))[T.P14]	Neuron_Inh_LSX_Trpc4	True
C(age, Treatment('P32'))[T.P14]	Neuron_Inh_Ctx_MGE_Pvalb_Erbb4	False
C(age, Treatment('P32'))[T.P14]	Neuron_Inh_Str_Immature_Top2a_Nrxn3	True
C(age, Treatment('P32'))[T.P14]	Neuron_Inh_Str_Immature_Meis2-Bcl11b	False
C(age, Treatment('P32'))[T.P14]	Neuron_Excit_Habenula_Nwd2	True
C(age, Treatment('P32'))[T.P14]	Neuron_Excit_Ctx_L5NP_Tshz2	True
C(age, Treatment('P32'))[T.P14]	Neuron_Excit_Thal_ATN_Mature_Cacna1c	True
C(age, Treatment('P32'))[T.P14]	Oligodendrocyte_COP-NFOL_Bcas1	True
C(age, Treatment('P32'))[T.P14]	Neuron_Inh_Thal_TRN_Kcnmb2	False
C(age, Treatment('P32'))[T.P14]	Neuron_Inh_Str_OB_Auts2-Pcbp3	False
C(age, Treatment('P32'))[T.P14]	Neuron_Inh_Str_Pal_Foxp2-Pbx3	False
C(age, Treatment('P32'))[T.P14]	Oligodendrocyte_NFOL-MFOL_Mbp	True
C(age, Treatment('P32'))[T.P14]	Neuron_Excit_AON_Immature_Nrp2	False
C(age, Treatment('P32'))[T.P14]	Neuron_Excit_Thal_PF_Foxp2-Dpp6	True
C(age, Treatment('P32'))[T.P14]	Fibroblast_Cped1	False
C(age, Treatment('P32'))[T.P14]	Neuron_Excit_OB-OT_TRS-BAC_Immature_Epha3	True
C(age, Treatment('P32'))[T.P14]	Neuron_Inh_Str_MGE_Pvalb_Il1rapl2	True
C(age, Treatment('P32'))[T.P14]	Neuron_Excit_Thal_AD_Cntn6	True
C(age, Treatment('P32'))[T.P14]	Mural_Dlc1	False
C(age, Treatment('P32'))[T.P14]	Endothelial_Flt1	False
C(age, Treatment('P32'))[T.P14]	Neuron_Inh_LGE_OT-ACB_Drd3_Sgcd	False
C(age, Treatment('P32'))[T.P14]	Choroid_Plexus_Ttr	False
C(age, Treatment('P32'))[T.P14]	Microglia_Macrophage_Mrc1	False
C(age, Treatment('P32'))[T.P14]	Neuron_Inh_Str_Chat_Slc7a14	False
C(age, Treatment('P32'))[T.P90]	Oligodendrocyte_MOL_Pde4b-Slc24a2	False
C(age, Treatment('P32'))[T.P90]	Neuron_Excit_Ctx_L23IT_Camk2a	False
C(age, Treatment('P32'))[T.P90]	Neuron_Mixed_Thal_ZI-SPA-SPF-Post_Usp29	False
C(age, Treatment('P32'))[T.P90]	Neuron_Excit_Ctx_L45IT_Dpp10	False
C(age, Treatment('P32'))[T.P90]	Neuron_Inh_Str_MSN_Drd1_Rarb	True
C(age, Treatment('P32'))[T.P90]	Neuron_Excit_Thal_Ntng1-Synpo2	True
C(age, Treatment('P32'))[T.P90]	Astrocyte_Telen_Mature_Slc1a2	True
C(age, Treatment('P32'))[T.P90]	Neuron_Excit_Ctx_Immature_L23IT_Ptprk	True
C(age, Treatment('P32'))[T.P90]	OPC_Pcdh15	False
C(age, Treatment('P32'))[T.P90]	Neuron_Inh_Str_MSN_Drd2_Rarb	False
C(age, Treatment('P32'))[T.P90]	Neuron_Excit_Thal-Re-Xi_Immature_Ntng1-Kitl	False
C(age, Treatment('P32'))[T.P90]	Astrocyte_Dien_Mature_Slc4a4	False
C(age, Treatment('P32'))[T.P90]	Microglia_Inpp5d	True
C(age, Treatment('P32'))[T.P90]	Neuron_Excit_Ctx_L6CT_Hs3st4	False
C(age, Treatment('P32'))[T.P90]	Neuron_Excit_Ctx_Immature_Auts2	False
C(age, Treatment('P32'))[T.P90]	Neuron_Excit_Ctx_L5ET_Dpp10	False
C(age, Treatment('P32'))[T.P90]	Astrocyte_Immature_Zbtb20	False
C(age, Treatment('P32'))[T.P90]	Neuron_Excit_Ctx_L45IT_Car10	True
C(age, Treatment('P32'))[T.P90]	Neuron_Inh_Ctx_MGE_Sst_Nxph1	True
C(age, Treatment('P32'))[T.P90]	Neuron_Excit_Ctx_L6IT_Cdh9	True
C(age, Treatment('P32'))[T.P90]	Neuron_Excit_Thal_Prkcd_Synpo2	True
C(age, Treatment('P32'))[T.P90]	Astrocyte_Immature_Ptprz1	True
C(age, Treatment('P32'))[T.P90]	Neuron_Inh_Ctx_CGE_Vip-Lamp5_Adarb2	True
C(age, Treatment('P32'))[T.P90]	Neuron_Excit_Ctx_Immature_L6CT_Hs3st4	False
C(age, Treatment('P32'))[T.P90]	Neuron_Inh_LSX_Trpc4	False
C(age, Treatment('P32'))[T.P90]	Neuron_Inh_Ctx_MGE_Pvalb_Erbb4	False
C(age, Treatment('P32'))[T.P90]	Neuron_Inh_Str_Immature_Top2a_Nrxn3	False
C(age, Treatment('P32'))[T.P90]	Neuron_Inh_Str_Immature_Meis2-Bcl11b	True
C(age, Treatment('P32'))[T.P90]	Neuron_Excit_Habenula_Nwd2	False
C(age, Treatment('P32'))[T.P90]	Neuron_Excit_Ctx_L5NP_Tshz2	True
C(age, Treatment('P32'))[T.P90]	Neuron_Excit_Thal_ATN_Mature_Cacna1c	True
C(age, Treatment('P32'))[T.P90]	Oligodendrocyte_COP-NFOL_Bcas1	True
C(age, Treatment('P32'))[T.P90]	Neuron_Inh_Thal_TRN_Kcnmb2	False
C(age, Treatment('P32'))[T.P90]	Neuron_Inh_Str_OB_Auts2-Pcbp3	False
C(age, Treatment('P32'))[T.P90]	Neuron_Inh_Str_Pal_Foxp2-Pbx3	False
C(age, Treatment('P32'))[T.P90]	Oligodendrocyte_NFOL-MFOL_Mbp	False
C(age, Treatment('P32'))[T.P90]	Neuron_Excit_AON_Immature_Nrp2	True
C(age, Treatment('P32'))[T.P90]	Neuron_Excit_Thal_PF_Foxp2-Dpp6	False
C(age, Treatment('P32'))[T.P90]	Fibroblast_Cped1	True
C(age, Treatment('P32'))[T.P90]	Neuron_Excit_OB-OT_TRS-BAC_Immature_Epha3	True
C(age, Treatment('P32'))[T.P90]	Neuron_Inh_Str_MGE_Pvalb_Il1rapl2	False
C(age, Treatment('P32'))[T.P90]	Neuron_Excit_Thal_AD_Cntn6	False
C(age, Treatment('P32'))[T.P90]	Mural_Dlc1	True
C(age, Treatment('P32'))[T.P90]	Endothelial_Flt1	False
C(age, Treatment('P32'))[T.P90]	Neuron_Inh_LGE_OT-ACB_Drd3_Sgcd	False
C(age, Treatment('P32'))[T.P90]	Choroid_Plexus_Ttr	False
C(age, Treatment('P32'))[T.P90]	Microglia_Macrophage_Mrc1	True
C(age, Treatment('P32'))[T.P90]	Neuron_Inh_Str_Chat_Slc7a14	False
C(sex, Treatment('female'))[T.male]	Oligodendrocyte_MOL_Pde4b-Slc24a2	False
C(sex, Treatment('female'))[T.male]	Neuron_Excit_Ctx_L23IT_Camk2a	True
C(sex, Treatment('female'))[T.male]	Neuron_Mixed_Thal_ZI-SPA-SPF-Post_Usp29	False
C(sex, Treatment('female'))[T.male]	Neuron_Excit_Ctx_L45IT_Dpp10	True
C(sex, Treatment('female'))[T.male]	Neuron_Inh_Str_MSN_Drd1_Rarb	False
C(sex, Treatment('female'))[T.male]	Neuron_Excit_Thal_Ntng1-Synpo2	True
C(sex, Treatment('female'))[T.male]	Astrocyte_Telen_Mature_Slc1a2	True
C(sex, Treatment('female'))[T.male]	Neuron_Excit_Ctx_Immature_L23IT_Ptprk	True
C(sex, Treatment('female'))[T.male]	OPC_Pcdh15	False
C(sex, Treatment('female'))[T.male]	Neuron_Inh_Str_MSN_Drd2_Rarb	False
C(sex, Treatment('female'))[T.male]	Neuron_Excit_Thal-Re-Xi_Immature_Ntng1-Kitl	False
C(sex, Treatment('female'))[T.male]	Astrocyte_Dien_Mature_Slc4a4	False
C(sex, Treatment('female'))[T.male]	Microglia_Inpp5d	True
C(sex, Treatment('female'))[T.male]	Neuron_Excit_Ctx_L6CT_Hs3st4	True
C(sex, Treatment('female'))[T.male]	Neuron_Excit_Ctx_Immature_Auts2	False
C(sex, Treatment('female'))[T.male]	Neuron_Excit_Ctx_L5ET_Dpp10	True
C(sex, Treatment('female'))[T.male]	Astrocyte_Immature_Zbtb20	False
C(sex, Treatment('female'))[T.male]	Neuron_Excit_Ctx_L45IT_Car10	True
C(sex, Treatment('female'))[T.male]	Neuron_Inh_Ctx_MGE_Sst_Nxph1	False
C(sex, Treatment('female'))[T.male]	Neuron_Excit_Ctx_L6IT_Cdh9	False
C(sex, Treatment('female'))[T.male]	Neuron_Excit_Thal_Prkcd_Synpo2	False
C(sex, Treatment('female'))[T.male]	Astrocyte_Immature_Ptprz1	True
C(sex, Treatment('female'))[T.male]	Neuron_Inh_Ctx_CGE_Vip-Lamp5_Adarb2	True
C(sex, Treatment('female'))[T.male]	Neuron_Excit_Ctx_Immature_L6CT_Hs3st4	False
C(sex, Treatment('female'))[T.male]	Neuron_Inh_LSX_Trpc4	False
C(sex, Treatment('female'))[T.male]	Neuron_Inh_Ctx_MGE_Pvalb_Erbb4	False
C(sex, Treatment('female'))[T.male]	Neuron_Inh_Str_Immature_Top2a_Nrxn3	False
C(sex, Treatment('female'))[T.male]	Neuron_Inh_Str_Immature_Meis2-Bcl11b	False
C(sex, Treatment('female'))[T.male]	Neuron_Excit_Habenula_Nwd2	False
C(sex, Treatment('female'))[T.male]	Neuron_Excit_Ctx_L5NP_Tshz2	False
C(sex, Treatment('female'))[T.male]	Neuron_Excit_Thal_ATN_Mature_Cacna1c	False
C(sex, Treatment('female'))[T.male]	Oligodendrocyte_COP-NFOL_Bcas1	True
C(sex, Treatment('female'))[T.male]	Neuron_Inh_Thal_TRN_Kcnmb2	True
C(sex, Treatment('female'))[T.male]	Neuron_Inh_Str_OB_Auts2-Pcbp3	False
C(sex, Treatment('female'))[T.male]	Neuron_Inh_Str_Pal_Foxp2-Pbx3	False
C(sex, Treatment('female'))[T.male]	Oligodendrocyte_NFOL-MFOL_Mbp	False
C(sex, Treatment('female'))[T.male]	Neuron_Excit_AON_Immature_Nrp2	False
C(sex, Treatment('female'))[T.male]	Neuron_Excit_Thal_PF_Foxp2-Dpp6	True
C(sex, Treatment('female'))[T.male]	Fibroblast_Cped1	True
C(sex, Treatment('female'))[T.male]	Neuron_Excit_OB-OT_TRS-BAC_Immature_Epha3	False
C(sex, Treatment('female'))[T.male]	Neuron_Inh_Str_MGE_Pvalb_Il1rapl2	False
C(sex, Treatment('female'))[T.male]	Neuron_Excit_Thal_AD_Cntn6	False
C(sex, Treatment('female'))[T.male]	Mural_Dlc1	False
C(sex, Treatment('female'))[T.male]	Endothelial_Flt1	False
C(sex, Treatment('female'))[T.male]	Neuron_Inh_LGE_OT-ACB_Drd3_Sgcd	False
C(sex, Treatment('female'))[T.male]	Choroid_Plexus_Ttr	False
C(sex, Treatment('female'))[T.male]	Microglia_Macrophage_Mrc1	True
C(sex, Treatment('female'))[T.male]	Neuron_Inh_Str_Chat_Slc7a14	False
