## Supplementary material for "Astrocyte regional specialization is shaped by postnatal development": Schroeder_2025_SITables: SI_Table10_marm_astro_rdegs_ctx-thal_bidiretional_webgestalt.csv

Gene Set	Description	Size	Expect	Ratio	P Value	FDR	Age
hsa04921	Oxytocin signaling pathway	145	1.167	8.5693	2.48E-07	0.000095828	adult
hsa05032	Morphine addiction	83	0.66798	11.976	3.23E-07	0.000095828	adult
hsa04022	cGMP-PKG signaling pathway	158	1.2716	7.8642	5.51E-07	0.00013081	adult
hsa04724	Glutamatergic synapse	108	0.86918	9.2041	2.4399E-06	0.0004831	adult
hsa05414	Dilated cardiomyopathy	95	0.76456	9.1556	0.00001107	0.00145	adult
GO:0097485	neuron projection guidance	223	1.7947	5.572	0.000012205	0.00145	adult
hsa04921	Oxytocin signaling pathway	150	0.51896	9.6347	0.00016269	0.090124	GD135
hsa04020	Calcium signaling pathway	248	0.85801	6.9929	0.00020092	0.090124	GD135
GO:0030900	forebrain development	394	1.3631	5.1353	0.0003806	0.090508	GD135
GO:0009612	response to mechanical stimulus	209	0.72308	6.9149	0.00074793	0.11682	GD135
GO:0010975	regulation of neuron projection development	445	1.5396	4.5467	0.00078599	0.11682	GD135
hsa04724	Glutamatergic synapse	111	0.39203	12.754	0.000043133	0.038087	neonate
GO:0030900	forebrain development	394	1.3915	5.7491	0.000064066	0.038087	neonate
GO:0043279	response to alkaloid	87	0.30727	13.018	0.00024643	0.095495	neonate
GO:0031279	regulation of cyclase activity	39	0.13774	21.78	0.00034599	0.095495	neonate
GO:0099177	regulation of trans-synaptic signaling	459	1.6211	3.7012	0.0053187	0.61205	neonate
GO:0048013	ephrin receptor signaling pathway	50	0.36399	16.484	1.5713E-06	0.0018682	7months
hsa04921	Oxytocin signaling pathway	150	1.092	7.3262	0.000013388	0.0038213	7months
GO:0055074	calcium ion homeostasis	308	2.2422	4.9059	0.000014525	0.0038213	7months
hsa04724	Glutamatergic synapse	111	0.80806	8.6627	0.000016069	0.0038213	7months
hsa05032	Morphine addiction	89	0.6479	9.2607	0.000045712	0.0061141	7months
GO:0042391	regulation of membrane potential	417	3.0357	3.953	0.000049319	0.0061141	7months
GO:0097485	neuron projection guidance	234	1.7035	5.2833	0.000051423	0.0061141	7months
GO:0048013	ephrin receptor signaling pathway	50	0.32795	18.295	8.49E-07	0.00050487	14months
GO:0003012	muscle system process	412	2.7023	4.8107	2.7067E-06	0.00097776	14months
hsa04921	Oxytocin signaling pathway	150	0.98385	8.1313	6.1661E-06	0.0013475	14months
hsa04261	Adrenergic signaling in cardiomyocytes	152	0.99697	8.0243	6.7999E-06	0.0013475	14months
GO:0010975	regulation of neuron projection development	445	2.9188	4.1113	0.000032459	0.0035611	14months
hsa04970	Salivary secretion	75	0.45949	15.234	3.57E-07	0.00022331	aged
hsa04724	Glutamatergic synapse	111	0.68005	11.764	3.76E-07	0.00022331	aged
GO:0048013	ephrin receptor signaling pathway	50	0.30633	19.587	5.66E-07	0.00022448	aged
GO:0099177	regulation of trans-synaptic signaling	459	2.8121	4.6229	4.0416E-06	0.00096109	aged
GO:0007409	axonogenesis	438	2.6834	4.4719	0.000013748	0.0021872	aged
GO:0010975	regulation of neuron projection development	445	2.7263	4.4015	0.000016103	0.0021872	aged
GO:0055074	calcium ion homeostasis	308	1.887	5.2995	0.000018037	0.0021872	aged
GO:0051960	regulation of nervous system development	451	2.7631	4.343	0.000018395	0.0021872	aged
