## Supplementary material for "Astrocyte regional specialization is shaped by postnatal development": Schroeder_2025_SITables: SI_Table12_mouse_astro_rdegs_ctx-thal_bidiretional_webgestalt.csv

Gene Set	Description	Size	Expect	Ratio	P Value	FDR	age
GO:0098742	cell-cell adhesion via plasma-membrane adhesion molecules	218	0.95442	11.525	2.25E-09	2.6946E-06	E18.5
GO:0034329	cell junction assembly	449	1.9658	6.1045	4.50E-07	0.00021243	E18.5
mmu04360	Axon guidance	179	0.78368	10.208	1.0456E-06	0.00031291	E18.5
GO:0051962	positive regulation of nervous system development	358	1.5674	6.3802	3.1083E-06	0.00067074	E18.5
GO:0007409	axonogenesis	449	1.9658	5.5958	3.3621E-06	0.00067074	E18.5
GO:0099173	postsynapse organization	248	1.0858	6.4471	0.00010004	0.014968	E18.5
mmu04724	Glutamatergic synapse	112	0.77169	10.367	9.99E-07	0.0011954	P14
GO:0007626	locomotory behavior	242	1.6674	5.9973	6.3274E-06	0.0025246	P14
GO:0007409	axonogenesis	449	3.0937	4.2021	0.00001201	0.003594	P14
GO:0099173	postsynapse organization	248	1.7087	5.267	0.00005227	0.0096768	P14
GO:0009914	hormone transport	367	2.5287	3.9546	0.00021437	0.023273	P14
GO:0007409	axonogenesis	449	2.997	5.3387	4.04E-08	0.000041281	P90
GO:0007626	locomotory behavior	242	1.6153	7.429	6.90E-08	0.000041281	P90
GO:0001764	neuron migration	189	1.2615	7.1342	0.000004636	0.0013873	P90
GO:1990778	protein localization to cell periphery	371	2.4764	4.0382	0.00017977	0.029811	P90
mmu04360	Axon guidance	179	1.1948	5.8588	0.00019209	0.029811	P90
GO:0034329	cell junction assembly	449	2.997	3.6704	0.00019427	0.029811	P90
mmu04020	Calcium signaling pathway	246	1.642	4.8721	0.00023566	0.031343	P90
GO:0021953	central nervous system neuron differentiation	190	1.2682	5.5196	0.00027676	0.033128	P90
mmu04727	GABAergic synapse	87	0.43085	18.568	1.02E-08	0.000012222	P4
GO:0042391	regulation of membrane potential	466	2.3078	6.0665	5.17E-08	0.00002255	P4
GO:0007626	locomotory behavior	242	1.1984	8.3441	2.87E-07	0.000068799	P4
mmu04022	cGMP-PKG signaling pathway	165	0.81712	8.5666	0.000016745	0.001997	P4
GO:0007409	axonogenesis	449	3.287	4.2592	4.7393E-06	0.0034423	P32
GO:0007626	locomotory behavior	242	1.7716	5.6445	0.00001091	0.004353	P32
GO:1990778	protein localization to cell periphery	371	2.716	4.0501	0.000083824	0.025084	P32
mmu04724	Glutamatergic synapse	112	0.81992	7.3178	0.00016973	0.036052	P32
mmu04360	Axon guidance	179	1.3104	5.3418	0.00033994	0.050215	P32
GO:1902074	response to salt	377	2.7599	3.6233	0.00043522	0.050215	P32
GO:0034329	cell junction assembly	449	3.287	3.3465	0.00043812	0.050215	P32
mmu04020	Calcium signaling pathway	246	1.8009	4.4422	0.00044298	0.050215	P32
GO:0001764	neuron migration	189	0.86815	11.519	1.33E-08	0.000015973	aged
GO:0007409	axonogenesis	449	2.0624	5.8183	7.77E-07	0.00045514	aged
GO:0007626	locomotory behavior	242	1.1116	8.0964	1.4864E-06	0.00045514	aged
mmu04360	Axon guidance	179	0.82222	9.7297	1.5209E-06	0.00045514	aged
GO:1902074	response to salt	377	1.7317	4.6197	0.00031427	0.040797	aged
mmu04015	Rap1 signaling pathway	206	0.94624	6.3409	0.0003567	0.040797	aged
GO:0034762	regulation of transmembrane transport	385	1.7685	4.5237	0.00036177	0.040797	aged
