## Supplementary material for "Astrocyte regional specialization is shaped by postnatal development": Schroeder_2025_SITables: SI_Table14_fibrous_marker_props_byage-region.xlsx

### Sheet: marmoset
Age	Region	GFAP+	AQP4+	ID3+	GFAP+/AQP4+/ID3+
GD135	cortex	0.522097	0.386049	0.037262	0.016464
GD135	striatum	0.42161	0.411723	0.017832	0.007945
GD135	thalamus	0.376042	0.421619	0.007529	0.003899
neonate	cortex	0.676103	0.578814	0.044258	0.023791
neonate	striatum	0.610073	0.57425	0.031384	0.01684
neonate	thalamus	0.58414	0.588551	0.022138	0.012366
7months	cortex	0.309325	0.399509	0.027607	0.010184
7months	striatum	0.439595	0.616602	0.026958	0.02168
7months	thalamus	0.705641	0.788308	0.093128	0.076513
14months	cortex	0.247895	0.403555	0.012722	0.00449
14months	striatum	0.233599	0.452274	0.012149	0.005207
14months	thalamus	0.666743	0.773706	0.097343	0.088639
24-36mo	cortex	0.397531	0.586596	0.046561	0.033275
24-36mo	striatum	0.461495	0.732918	0.045678	0.033975
24-36mo	thalamus	0.642625	0.668261	0.063708	0.051464
aged	cortex	0.336896	0.467704	0.011385	0.006273
aged	striatum	0.32749	0.557874	0.020868	0.01113
aged	thalamus	0.680149	0.645068	0.070574	0.051176

### Sheet: mouse
Age	Region	Gfap+	Aqp4+	Id3+	Gfap+Aqp4+Id3+
E18.5	cortex	0.045758	0.043702	0.060668	0.00617
E18.5	striatum	0.018558	0.045102	0.056143	0.002819
E18.5	thalamus	0.020134	0.061623	0.118975	0.002441
P4	cortex	0.072855	0.383136	0.424371	0.024223
P4	striatum	0.088924	0.231067	0.160791	0.018194
P4	thalamus	0.055679	0.437021	0.249691	0.017322
P14	cortex	0.118911	0.290282	0.219086	0.023732
P14	striatum	0.110839	0.236077	0.197229	0.021462
P14	thalamus	0.071141	0.45098	0.273504	0.016591
P32	cortex	0.076684	0.294504	0.192624	0.016067
P32	striatum	0.071664	0.212351	0.186262	0.007266
P32	thalamus	0.050955	0.4436	0.177317	0.009451
P90	cortex	0.053824	0.353919	0.173371	0.013598
P90	striatum	0.041308	0.233284	0.157504	0.004458
P90	thalamus	0.037439	0.408211	0.12742	0.005743
90weeks	cortex	0.060641	0.219242	0.098542	0.009913
90weeks	striatum	0.078206	0.248175	0.294056	0.010428
90weeks	thalamus	0.077977	0.321624	0.124315	0.012456
