## Supplementary material for "Astrocyte regional specialization is shaped by postnatal development": Schroeder_2025_SITables: SI_Table15_astro_subcluster_abca_mappings.xlsx

### Sheet: marm_cortex
subcluster	top_abca_cluster	top_abca_prop
Ctx_Ast1_protoplasmic_NTRK2	5225 Astro-TE NN_3	0.851775
Ctx_Ast2_immature_adultfibrous_ROBO2	5225 Astro-TE NN_3	0.474824
Ctx_Ast3_protoplasmic_MT3	5225 Astro-TE NN_3	0.75465
Ctx_Ast5_protoplasmic_NRXN3	5231 Astro-OLF NN_1	0.122977

### Sheet: marm_striatum
subcluster	top_abca_cluster	top_abca_prop
Str_Ast1_protoplasmic_SLC1A2	5225 Astro-TE NN_3	0.515778
Str_Ast2_immature_CSMD1	5225 Astro-TE NN_3	0.264217
Str_Ast3_protoplasmic_CACNB2	5225 Astro-TE NN_3	0.71614
Str_Ast4_fibrous_DYNC1I1	5214 Astro-NT NN_2	0.337748
Str_Ast5_protoplasmic_TENM3	5230 Astro-TE NN_5	0.160839

### Sheet: marm_thalamus
subcluster	top_abca_cluster	top_abca_prop
Thal_Ast1_immature_protoplasmic_LUZP2	5214 Astro-NT NN_2	0.883242
Thal_Ast2_protoplasmic_TRPM3	5214 Astro-NT NN_2	0.89614
Thal_Ast3_fibrous_DYNC1I1	5214 Astro-NT NN_2	0.803392
Thal_Ast4_immature_AGAP1	5214 Astro-NT NN_2	0.532302
Thal_Ast5_APOE	5214 Astro-NT NN_2	0.488987
Thal_Ast6_immature_fibrous_DCLK1	5214 Astro-NT NN_2	0.470807

### Sheet: mouse_cortex
subcluster	top_abca_cluster	top_abca_prop
Ctx_Ast1_protoplasmic_Lsamp	5225 Astro-TE NN_3	0.923467
Ctx_Ast2_immature_Grm5	5225 Astro-TE NN_3	0.482165
Ctx_Ast3_immature_Nrg1	0599 OB-STR-CTX Inh IMN_1	0.244755
Ctx_Ast4_fibrous_Pbx1	5220 Astro-TE NN_1	0.749035

### Sheet: mouse_striatum
subcluster	top_abca_cluster	top_abca_prop
Str_Ast1_protoplasmic_Gpc5	5227 Astro-TE NN_3	0.881956
Str_Ast2_immature_Top2a_Pak3	0597 OB-STR-CTX Inh IMN_1	0.190457
Str_Ast3_immature_Fabp7	5227 Astro-TE NN_3	0.396404
Str_Ast4_immature_Nrg1	5229 Astro-TE NN_5	0.512332
Str_Ast5_protoplasmic_Cpe	5230 Astro-TE NN_5	0.734256
Str_Ast6_immature_Top2a_Nrxn3	0600 OB-STR-CTX Inh IMN_1	0.703641
Str_Ast7_protoplasmicandfibrous_Gria2	5226 Astro-TE NN_3	0.566529
Str_Ast8_immature_Csmd1	5230 Astro-TE NN_5	0.471941
Str_Ast9_immature_Slit2	5230 Astro-TE NN_5	0.22588
Str_Ast10_immature_Agbl4	5257 Ependymal NN_1	0.20679
Str_Ast11_immature_Npas3	0599 OB-STR-CTX Inh IMN_1	0.257143
Str_Ast12_immature_Slc8a1	0612 OB-STR-CTX Inh IMN_4	0.303797

### Sheet: mouse_thalamus
subcluster	top_abca_cluster	top_abca_prop
Thal_Ast1_protoplasmic_Gria1	5215 Astro-NT NN_2	0.859329
Thal_Ast2_protoplasmic_Ndrg2	5215 Astro-NT NN_2	0.724629
Thal_Ast3_immature_Csmd1	5214 Astro-NT NN_2	0.579429
Thal_Ast4_protoplasmic_Aldh1a1	5215 Astro-NT NN_2	0.973024
Thal_Ast5_immature_fibrous_Adgrv1	5241 Astroependymal NN_3	0.13369
Thal_ASt6_immature_Top2a_Meis2	0600 OB-STR-CTX Inh IMN_1	0.450758
