## Supplementary material for "Astrocyte regional specialization is shaped by postnatal development": Schroeder_2025_SITables: SI_Table17_ccc_3plusages_sharedlrs_byneuronalcluster.xlsx

### Sheet: marmoset_ntoa
leiden cluster	cortex	striatum	thalamus
Neuron_Inh_Str_SST_TACR1	0	0.423077	0
Neuron_Inh_Str_MSN_DRD1_RARB	0	0.4	0
Neuron_Excit_Ctx_L5NP_HS3ST4	0.534247	0	0
Neuron_Inh_Thal-MBder_PCBP3_GRIK1	0	0	0.449438
Neuron_Excit_Thal-PF_Immature_TLL1	0	0	0.447368
Neuron_Inh_Str_Nacc_PBX3	0	0.4875	0
Neuron_Excit_Ctx_L23IT_TAFA1	0.625	0	0
Neuron_Excit_Ctx_L5ET_TAFA1	0.614754	0	0
Neuron_Inh_Str_MGE_IL1RAPL2	0	0.454545	0
Neuron_Mixed_Thal-ZI-Post_PCDH15	0	0	0.486486
Neuron_Excit_Ctx_L5IT_KHDRBS3	0.522222	0	0
Neuron_Excit_Ctx_L6IT_LRP1B	0.536082	0	0
Neuron_Mixed_Habenula-NWD2_Str-CHAT_RAYLYL	0	0.431655	0
Neuron_Inh_Ctx_CGE_LAMP5_ADARB2-GRIN2A	0.589286	0	0
Neuron_Excit_Ctx_Immature_ARPP21	0	0	0
Neuron_Inh_Ctx_MGE_SST_NXPH1	0.54386	0	0
Neuron_Excit_Ctx_L23IT_Immature_MEF2C	0.419355	0	0
Neuron_Excit_Ctx-HPF-CR_Immature_Vglut2_RELN	0	0	0
Neuron_Excit_Ctx_L6IT-Car3_NTNG2	0.565217	0	0
Neuron_Inh_Str_MSN_DRD2_RARB	0	0.409091	0
Neuron_Inh_LSX_TRPC4	0	0	0
Neuron_Inh_Thal_TRN_ZNF804A	0	0	0.632653
Neuron_Excit_Ctx_L45IT_RORB-POU6F2	0.576923	0	0
Neuron_Excit_Thal_NTNG1	0	0	0.481132
Neuron_Inh_Ctx_MGE_PVALB_CNTNAP4	0.62963	0	0
Neuron_Inh_Ctx_CGE_VIP_ADARB2	0.509091	0	0
Neuron_Excit_Ctx_L6CT-6b_HS3ST4	0.583333	0	0
Neuron_Inh_Str_MSN_Mature_ADCY5	0	0.481013	0
Neuron_Inh_Ctx_MGE_PVALB_ERBB4	0.571429	0	0

### Sheet: marmoset_aton
leiden cluster	cortex	striatum	thalamus
Neuron_Inh_Str_SST_TACR1	0	0.472527	0
Neuron_Inh_Str_MSN_DRD1_RARB	0	0.380435	0
Neuron_Excit_Ctx_L5NP_HS3ST4	0.544304	0	0
Neuron_Inh_Thal-MBder_PCBP3_GRIK1	0	0	0.577778
Neuron_Excit_Thal-PF_Immature_TLL1	0	0	0.466667
Neuron_Inh_Str_Nacc_PBX3	0	0.457831	0
Neuron_Excit_Ctx_L23IT_TAFA1	0.581818	0	0
Neuron_Excit_Ctx_L5ET_TAFA1	0.590551	0	0
Neuron_Inh_Str_MGE_IL1RAPL2	0	0.536842	0
Neuron_Mixed_Thal-ZI-Post_PCDH15	0	0	0.534653
Neuron_Excit_Ctx_L5IT_KHDRBS3	0.563107	0	0
Neuron_Excit_Ctx_L6IT_LRP1B	0.581818	0	0
Neuron_Mixed_Habenula-NWD2_Str-CHAT_RAYLYL	0	0.464286	0
Neuron_Inh_Ctx_CGE_LAMP5_ADARB2-GRIN2A	0.56962	0	0
Neuron_Excit_Ctx_Immature_ARPP21	0	0	0
Neuron_Inh_Ctx_MGE_SST_NXPH1	0.641791	0	0
Neuron_Excit_Ctx_L23IT_Immature_MEF2C	0.275862	0	0
Neuron_Excit_Ctx-HPF-CR_Immature_Vglut2_RELN	0	0	0
Neuron_Excit_Ctx_L6IT-Car3_NTNG2	0.522936	0	0
Neuron_Inh_Str_MSN_DRD2_RARB	0	0.387755	0
Neuron_Inh_LSX_TRPC4	0	0	0
Neuron_Inh_Thal_TRN_ZNF804A	0	0	0.411765
Neuron_Excit_Ctx_L45IT_RORB-POU6F2	0.608247	0	0
Neuron_Excit_Thal_NTNG1	0	0	0.537736
Neuron_Inh_Ctx_MGE_PVALB_CNTNAP4	0.52459	0	0
Neuron_Inh_Ctx_CGE_VIP_ADARB2	0.581081	0	0
Neuron_Excit_Ctx_L6CT-6b_HS3ST4	0.625	0	0
Neuron_Inh_Str_MSN_Mature_ADCY5	0	0.486842	0
Neuron_Inh_Ctx_MGE_PVALB_ERBB4	0.567568	0	0

### Sheet: mouse_ntoa
leiden cluster	cortex	striatum	thalamus
Neuron_Inh_Ctx_CGE_Vip-Lamp5_Adarb2	0.534483	0	0
Neuron_Inh_Str_MSN_Drd1_Rarb	0	0.465116	0
Neuron_Excit_Ctx_L45IT_Car10	0.588235	0	0
Neuron_Excit_Ctx_Immature_L23IT_Ptprk	0.25	0	0
Neuron_Excit_Ctx_L45IT_Dpp10	0.60274	0	0
Neuron_Inh_Thal_TRN_Kcnmb2	0	0	0.443396
Neuron_Inh_LGE_OT-ACB_Drd3_Sgcd	0	0	0
Neuron_Inh_Str_Immature_Meis2-Bcl11b	0	0	0
Neuron_Inh_Str_Chat_Slc7a14	0	0.181818	0
Neuron_Excit_Thal_PF_Foxp2-Dpp6	0	0	0.504274
Neuron_Inh_LSX_Trpc4	0	0	0
Neuron_Excit_Thal_Ntng1-Synpo2	0	0	0.45614
Neuron_Excit_AON_Immature_Nrp2	0	0	0
Neuron_Excit_Habenula_Nwd2	0	0	0
Neuron_Inh_Str_Immature_Top2a_Nrxn3	0	0.615385	0
Neuron_Excit_Ctx_L5NP_Tshz2	0.6	0	0
Neuron_Excit_Thal_ATN_Mature_Cacna1c	0	0	0.495575
Neuron_Excit_Ctx_L23IT_Camk2a	0.592593	0	0
Neuron_Inh_Str_MGE_Pvalb_Il1rapl2	0	0.512821	0
Neuron_Excit_Ctx_Immature_Auts2	0	0	0
Neuron_Excit_Ctx_L6CT_Hs3st4	0.43038	0	0
Neuron_Mixed_Thal_ZI-SPA-SPF-Post_Usp29	0	0	0.560976
Neuron_Excit_Ctx_L6IT_Cdh9	0.486486	0	0
Neuron_Excit_OB-OT_TRS-BAC_Immature_Epha3	0	0	0
Neuron_Excit_Ctx_Immature_L6CT_Hs3st4	0.132353	0	0
Neuron_Excit_Thal_Prkcd_Synpo2	0	0	0.479167
Neuron_Inh_Ctx_MGE_Sst_Nxph1	0.507463	0	0
Neuron_Inh_Ctx_MGE_Pvalb_Erbb4	0.580645	0	0
Neuron_Inh_Str_MSN_Drd2_Rarb	0	0.465753	0
Neuron_Inh_Str_OB_Auts2-Pcbp3	0	0.463415	0
Neuron_Excit_Thal_AD_Cntn6	0	0	0.491935
Neuron_Inh_Str_Pal_Foxp2-Pbx3	0	0.482143	0
Neuron_Excit_Ctx_L5ET_Dpp10	0.533981	0	0
Neuron_Excit_Thal-Re-Xi_Immature_Ntng1-Kitl	0	0	0.446602

### Sheet: mouse_aton
leiden cluster	cortex	striatum	thalamus
Neuron_Inh_Ctx_CGE_Vip-Lamp5_Adarb2	0.491228	0	0
Neuron_Inh_Str_MSN_Drd1_Rarb	0	0.5125	0
Neuron_Excit_Ctx_L45IT_Car10	0.526316	0	0
Neuron_Excit_Ctx_Immature_L23IT_Ptprk	0.326923	0	0
Neuron_Excit_Ctx_L45IT_Dpp10	0.5	0	0
Neuron_Inh_Thal_TRN_Kcnmb2	0	0	0.518519
Neuron_Inh_LGE_OT-ACB_Drd3_Sgcd	0	0	0
Neuron_Inh_Str_Immature_Meis2-Bcl11b	0	0	0
Neuron_Inh_Str_Chat_Slc7a14	0	0.119048	0
Neuron_Excit_Thal_PF_Foxp2-Dpp6	0	0	0.506024
Neuron_Inh_LSX_Trpc4	0	0	0
Neuron_Excit_Thal_Ntng1-Synpo2	0	0	0.488372
Neuron_Excit_AON_Immature_Nrp2	0	0	0
Neuron_Excit_Habenula_Nwd2	0	0	0
Neuron_Inh_Str_Immature_Top2a_Nrxn3	0	0.541667	0
Neuron_Excit_Ctx_L5NP_Tshz2	0.530612	0	0
Neuron_Excit_Thal_ATN_Mature_Cacna1c	0	0	0.434783
Neuron_Excit_Ctx_L23IT_Camk2a	0.55814	0	0
Neuron_Inh_Str_MGE_Pvalb_Il1rapl2	0	0.571429	0
Neuron_Excit_Ctx_Immature_Auts2	0	0	0
Neuron_Excit_Ctx_L6CT_Hs3st4	0.394366	0	0
Neuron_Mixed_Thal_ZI-SPA-SPF-Post_Usp29	0	0	0.594595
Neuron_Excit_Ctx_L6IT_Cdh9	0.557377	0	0
Neuron_Excit_OB-OT_TRS-BAC_Immature_Epha3	0	0	0
Neuron_Excit_Ctx_Immature_L6CT_Hs3st4	0.163265	0	0
Neuron_Excit_Thal_Prkcd_Synpo2	0	0	0.479452
Neuron_Inh_Ctx_MGE_Sst_Nxph1	0.553191	0	0
Neuron_Inh_Ctx_MGE_Pvalb_Erbb4	0.510204	0	0
Neuron_Inh_Str_MSN_Drd2_Rarb	0	0.457143	0
Neuron_Inh_Str_OB_Auts2-Pcbp3	0	0.5625	0
Neuron_Excit_Thal_AD_Cntn6	0	0	0.545455
Neuron_Inh_Str_Pal_Foxp2-Pbx3	0	0.5	0
Neuron_Excit_Ctx_L5ET_Dpp10	0.465116	0	0
Neuron_Excit_Thal-Re-Xi_Immature_Ntng1-Kitl	0	0	0.52
