## Supplementary material for "Astrocyte regional specialization is shaped by postnatal development": Schroeder_2025_SITables: SI_Table22_GD135-14mo_P4-P90_aDEG_overlap_xspecies.xlsx

### Sheet: marm_alone_str
gene
Kazn
Foxg1
Ntrk2
Fgd4
Csmd3
Srgap1
Cped1
Baalc
Ctnnbip1
Ankfn1
Dcc
Map2
Aff3
Sel1l3
Loc118155324
Slc6a11
Nebl
Dync1i1
Dlc1
Dclk1
Loc103790014
Gask1a
Dmd
Cntn1
Ncan
Cyp2j2
Tsc22d1
Hes5
Opcml
Astn2
Pde9a
D430041D05Rik
Setbp1
Plekha5
App
Loc118145490
Nav3
D930015E06Rik
Il1rapl1
Lgr4
Eya2
Aldh1l1
Robo1
Loc118154474
Aifm3
Ryr3
Efemp1
Acot11
Ccser1
Fam107a
Epha4
Etnppl
Loc100895261
Olfm2
Ntng1
Pcdh11x
Tmem38a
Foxp1
Kirrel3
Ank2
Ptgds
Cpe
Ptprk
Selenow
Tmem132d
Wsb1
Scg3
Spata13
Nbea
Igfbp2
Tanc2
Gria3
Fkbp5
Rasal2
Osbpl6
Robo2
Myrip
Arrb1
Unc79
Gulp1
Loc103788454
Adra1a
Hs6st3
Nav1
Sfxn5
Csgalnact1
Sh2d1b
Spock1
Kcnh7
Map3k19
Map3k5
Pla2r1
Ptpre
Iqgap2
Pomgnt2
Jakmip1
Itprid1
Ptprt
Pamr1
Loc103792230
Fgfr3
Rab11fip2
Loc100395293
Atp1a2
Galnt18
Ralyl
Gpcpd1
Camk4
Gng7
Cacnb2
Lgi1
Shc3
Myo16
Rhcg
Rerg
Adgrv1
Aff1
Mtmr10
Ahnak
Arl15
Cyria
Itm2b
Rims2
Syne2
Blid
Loc110006321
Dgkh
Hmgcs1
Clu
Adamts17

### Sheet: mouse_marm_shared_ctx
gene
Lgr4
Creb5
Osbpl6
Usp53
Cst3
Ctnnbip1
Csmd1
Gja1
H3f3b
Grm5
Fabp7
Ndrg2
Ncald
Aifm3
Wasf3
Zbtb16
Acot11
Gabrb1
Cacnb2
Phkg1
Slc1a2
Fam107a
Rnf180
Plcb1
Ccnd2
Cdh13
Nav1
Mapk10
Kcnma1
Prex2
Ahcyl1
Cntn1
Agap1
Marcks
Ncan
Ank2
Csmd2
Grip1
Cadm1
Tnc
Sema6a
Pbx3
Gpc5
Eepd1
Rapgef3
Htra1
Gpr37l1
Apoe
Setbp1
Plekha5
Trpm3

### Sheet: mouse_alone_ctx
gene
1700111E14Rik
Sipa1l1
Kcnj6
1700025G04Rik
Plce1
4930488L21Rik
Prkg1
Tmem132b
Sgcd
Notch3
Sycp2
Angpt1
F3
Ezh2
Brinp3
Kcnd3
9630028H03Rik
Ccnd3
Pcx
Ccdc85a
Slc39a12
Gm29260
Unc5d
Phactr3
2610307P16Rik
Ddo
Nsd2
Ttc3
Add3
Gk
Dbi
Daam2
Phyhipl
Traf3
Nol4
9330159F19Rik
Mir9-3hg
Hivep3
Farp1
Garem1
Zdhhc21
Tanc1
Emid1
mt-Nd1
Thrb
Sez6l
Kcnk10
Lncpint
Sncaip
Cables1
Slc2a13
Ntsr2
Rmst
Dach1
Sat1
Wnk2
Nat8f3
Car8
Gm28750
Gm41168
Pdzrn3
Cttnbp2
Dok6
Mgat4c
Ralgapa2
Gm47283
Kcnn2
Tox2
Mapre2
Irak2
Epha4
Etnppl
Ntng1
Slc35f1
Oxr1
Pde3a
Tspan5
Nrxn3
Tnfaip8
Rcan2
Gabrg3
Zfp704
Prkag2
Airn
Alpk1
Gm6145
Grina
S1pr1
Tprkb
Kalrn
Nrg1
Lama3
Mical2
Vps37b
Igfbp2
Npas2
Pde8b
Unc13c
Gm13872
Asic2
Ptn
Gjb6
Tjp1
Neat1
St3gal4
Pde1c
Gm35552
Plcd4
Adcy2
Grin3a
Grip1os2
Crlf3
Cep112
Ranbp3l
Cbfb
Fbxl7
Ptprz1
Hif3a
Ablim1
Gm31356
Vcl
Plcl2
Mertk
Sema6d
Mapt
Cmss1
Eps8
Csrp1
Tiam2
Vit
Otud7a
Prkcb
Lix1
Lypd6
Appl2
Srsf10
Lama2
Dclk2
Sorcs1
C030005K06Rik
Ntrk3
Prodh
Glis3
Hapln1
Xpnpep1
Tgfb2
Gm26873
Slc1a4
Fam20a
Sept11
Pik3r1
Tnfrsf19
Cdh19
Cd9
Lgi1
Psd2
Mgll
Nkain2
Chl1
Acsl3
Phactr1
Grin2c
2210408F21Rik
Arhgef19
Slc38a2
Clmn
Gsg1l
Gm26911
Prdx6
Pfkp
Vcan
Pnpla7
Dgki
Atp2b4
Syt11
mt-Cytb
Syne1
Gfra1
Arhgef3
Kcnq3
Sema5b
Lrig1

### Sheet: mouse_marm_shared_thal
gene
Csmd3
Anks1b
Usp53
Rbfox1
Tesk2
Dcc
Csmd1
Gja1
Arhgef3
Fabp7
Ndrg2
Klf9
Robo1
Ptn
Gjb6
Gprc5b
Wasf3
Nxn
Acot11
Dok6
Aldoc
Phkg1
Slc1a2
Rnf180
Plcb1
Hs6st3
Psd2
Myo16
Nebl
Etnppl
Cdh13
Nav1
Prex2
Cntn1
Ncan
Ank2
Tafa1
Ptprz1
Tsc22d1
Hes5
Opcml
Tnc
Dock10
Ptprk
Cadm1
Ablim1
Itpr1
Sema6a
Atp2b2
Eepd1
Gpr37l1
Csrp1
Csmd2
Setbp1
Daam2
Jakmip1
Grip1
Sparcl1
Sema5b
Trpm3
Mapk4

### Sheet: marm_alone_thal
gene
Kazn
Cd47
Sh3gl2
Kcnmb2
Ntrk2
Sh2d4a
Whrn
Cped1
Baalc
Mt3
Ankfn1
Aff3
Sspop
Sntb1
Loc103787886
Ccdc148
Sel1l3
Lmod1
Sdc4
Angpt1
Mitf
Lurap1
Dync1i1
Srrm3
Dlc1
Prickle2
Itprid2
Loc103790014
Lrrc8a
Arl6ip1
Gask1a
Sparc
Ahcyl1
Loc100894903
Agap1
Sytl4
Arhgap26
Cyp2j2
Loc103793351
Slc39a12
Loc103793609
Fxyd1
Pde9a
Ubash3b
Ccdc80
Agt
P2ry14
Apoe
Arhgap5
Lama1
Pde10a
Nav3
Garem1
Kcnj16
Hs3st4
Septin11
Cnksr2
Il1rapl1
Urod
Man1a
Loc103791520
Rps6ka5
Eya2
Cst3
Loc103795568
Mdga2
Aldh1l1
Sec11c
Slc7a2
Loc118154474
Ryr3
Cd81
Efemp1
Loc100385790
Nmnat2
Loc100413665
Fam107a
Hrh1
Nt5dc1
Tmem47
Loc100895261
Cd38
Ntng1
Pcdh11x
Kcnk1
Loc100896436
Rgs4
Slc2a12
Kirrel3
Eno1
Trp53bp2
Ptgds
Chn2
Rcan2
Cpe
Padi2
Grina
Nrp2
Selenow
Dgkg
Wsb1
Scg3
Spata13
Ddx5
Kcnh5
Nbea
Loc100895764
Ank
Tanc2
Mfge8
Slc44a2
Gdf1
Cfi
Rai14
Gria3
Fkbp5
Apc2
Rasal2
Arhgap42
Magi2
Myrip
Igfbp7
Arrb1
Nell1
Gulp1
Plxna4
Sh3pxd2b
Loc100401637
Loc103788454
Tfcp2l1
Stxbp6
Fam135b
Adam23
Adra1a
Med12l
Amer2
Efhc1
Frrs1
Grk3
Rtkn2
Fgf14
Cryl1
Loc100400378
Sfxn5
Nt5e
Slc5a3
Gabrg1
Sh2d1b
Loc118145760
Spock1
Csgalnact1
Grm3
Ranbp3l
Rassf4
Tmem100
Map3k19
Dnajc6
Map3k5
Ptprd
Kctd8
Nup93
Loc118143629
Kcna1
Ptpre
Pomgnt2
Tle1
Luzp2
Nlgn4x
Atp8a1
Tmem132a
Itprid1
Agl
Ptprt
Dlgap1
Nfasc
Grid2
Txnip
Paqr8
Itpkb
Sulf1
Psap
Fgd6
Mlc1
Loc103792230
Fgfr3
Eda
Lrp4
Kcnd2
Apbb2
Tecr
Loc100398744
Loc100395293
Atp1a2
Sorl1
Lgi4
Bsg
Pum3
Efcab14
Loc103793784
Camk4
Loc118152396
Myo1e
Bcas1
Wipf1
Gfap
Cd9
Shc3
Rhcg
Atp9a
Enpp5
Adgrv1
Aff1
Gpr75
Mtmr10
Ahnak
Fmn1
Slc1a3
Prrx1
Srpx2
Aldh2
Zdhhc20
Kcnip4
Dock5
Ncs1
Tsc22d4
Loc110006321
Tril
Gabbr2
Dgkh
Hmgcs1
Clu
Loc100894837
Nwd1
Adamts17

### Sheet: mouse_marm_shared_str
gene
Creb5
Cst3
Csmd1
Kcnd2
Gja1
Grm5
H3f3b
Sipa1l1
Fabp7
Crym
Gabrb1
Dok6
Slc1a2
Cdh13
Prex2
Agap1
Csmd2
Grip1
Cadm1
Tnc
Sema6a
Eepd1
Sema5b

### Sheet: marm_alone_ctx
gene
Kazn
Ntrk2
Mpped2
Sdc2
Fgd4
Hmcn1
Gpc6
Rcn2
Baalc
Mt3
Ankfn1
Map2
Aff3
Uggt2
Sh3d19
Sel1l3
Loc118155324
Loc118147223
Nebl
Mical1
Dlc1
Ptprs
Dclk1
Grik2
Gask1a
Fam171b
Arhgap26
Cyp2j2
Tsc22d1
Hes5
Opcml
Pde9a
D430041D05Rik
Arhgap5
Lama1
Id4
App
Nav3
Col5a3
Cnksr2
D930015E06Rik
Il1rapl1
Loc103795568
Loc108592410
Mdga2
Aldh1l1
Id2
Dapk1
Klhl29
Loc118154474
Efemp1
Lrp1b
Ccser1
Loc100895261
Loc100896436
Olfm2
Pcdh11x
Tmem38a
Col11a1
Serpine2
Kirrel3
Galnt16
Zswim2
Slc25a4
Trp53bp2
Ptgds
Brinp1
Cpe
Ptprk
Pld1
Padi2
Selenow
Tmem132d
Wsb1
Scg3
Nbea
Tanc2
Galnt11
Per1
Gria3
Itga7
Mmp16
Robo2
Loc103788868
Myrip
Arrb1
Lhfpl3
Gulp1
Adra1a
Fgf14
Klhl32
Sfxn5
Loc108588705
Sh2d1b
Kcnh7
Map3k19
Map3k5
Cyfip2
Iqgap2
Dnm3
Tle1
Jakmip1
Efna5
Itprid1
Veph1
Agl
Ptprt
Paqr8
Psap
Loc103792230
Fgfr3
Tesk2
Rab11fip2
Tecr
Loc100398744
Bcl6
Snca
Loc100395293
Lgi4
Atp1a2
Zswim6
Slc22a17
Camk4
Loc103793784
Gfap
Myo1e
Aldoc
Map3k1
Myo16
Mipol1
Rhcg
Sema5a
Atp9a
Rerg
Plekha6
Adgrv1
Mtmr10
Ahnak
Arl15
Kndc1
Unc5c
Atl2
Itm2b
S100b
Rims1
Syne2
Blid
Tsc22d4
Loc110006321
Acacb
Dgkh
Sparcl1
Loc103795597
Clu
Nwd1

### Sheet: mouse_alone_str
gene
Cacna1c
1700111E14Rik
4930488L21Rik
Prkg1
Tmem132b
Sgcd
Plcb1
F3
Kcnd3
9630028H03Rik
Prxl2a
Ccnd3
Dpp6
Rgs6
A330093E20Rik
A330023F24Rik
Gm29260
Unc5d
2610307P16Rik
Daam2
9330159F19Rik
Hivep3
Farp1
Slc8a1
Garem1
mt-Nd1
Thrb
Lncpint
Gm12239
Ntsr2
Rmst
Sat1
Ndrg2
Mgat4c
Phkg1
Kcnn2
Slc35f1
Rcan2
Gpc5
Tprkb
Nrg1
Mical2
Vps37b
Npas2
Pde8b
Arhgef3
St3gal4
Erc2
Grip1os2
Crlf3
Fbxl7
Vcl
Mertk
Sema6d
Cmss1
Htra1
Prkcb
Lix1
Appl2
Lama2
Sorcs1
Sema3c
Ntrk3
Fam20a
Cacna1a
Cdh19
Cd9
1700109K24Rik
Acsl3
Kcnma1
Clmn
Prdx6
Kcnip4
C330002G04Rik
Vcan
Pnpla7
Dgki
Sparcl1
Crot
Trpm3
Lrig1

### Sheet: mouse_alone_thal
gene
Cacna1c
Ptprq
Scn8a
Hdac4
Il17rd
Meg3
Afap1l2
Sh3kbp1
Utp14b
Car10
Cdh6
1700111E14Rik
Per3
Egfros
Phyhd1
Epha5
1700025G04Rik
Sh3d19
Otx2os1
Etv4
Prkg1
Gatm
Cnnm2
Sgcd
Irf2
Htr1f
A330076C08Rik
F3
Stk39
Brinp3
Gm1604a
Gas7
Kcnd3
9630028H03Rik
Ccnd3
Vcam1
Dpp6
9530026P05Rik
Rgs6
Fam171b
Foxo1
Phka1
Pitpnm2
Pbx3
Pard3bos1
Tsc22d3
2610307P16Rik
Ddo
Nsd2
Ttc3
Mfn1
Dbi
Amph
C530008M17Rik
Zdhhc2
9330159F19Rik
Mir9-3hg
Hivep3
Farp1
Gm9925
Tanc1
Pdgfd
Thrb
Sez6l
Washc2
Lncpint
Gm12239
Sncaip
Cables1
Ntsr2
H3f3b
Sat1
Vav3
Ncald
Wnk2
Megf9
Aifm3
Rhou
Cttnbp2
Ralgapa2
Rin2
Mast4
Mapre2
Kcnn2
Irak2
Glp2r
Plxna2
Slc35f1
Puf60
Oxr1
Aldh1a1
Nrxn3
Fry
Marcks
Trim35
Cyp2j9
Elmo1
Fam214a
Adk
Itih3
Tmod2
Gabrg3
Gpc5
Nckap5
Slc14a2
Pitpnc1
Tprkb
Gm26827
Acss3
Sdk1
Elmo2
Vps37b
Mical2
Tmc7
Npas2
Pde8b
Hacd2
Unc13c
Gria1
Osbpl6
Robo2
Hdac9
Nrg2
Ephb1
Grm5
Folh1
5031439G07Rik
Abr
Unc79
Tjp1
Lrrc7
St3gal4
Selenop
Pde1c
Mpp6
Gabrb1
Gm16759
Erc2
Esrrg
Grip1os2
Acss2
Plcl1
Srgap2
Cep112
Kif19a
Slco1c1
Ctnna2
Phtf2
Hif3a
Aatk
Vcl
Mertk
Mapt
Gm16337
Iqgap2
Htra1
Srsf10
Shisa6
Lama2
Fgf12
Tshz2
Apba1
Sorcs1
Sema3c
Pabpc1
Pgm1
Gm12296
Nt5c2
Galnt18
Ralyl
Ust
Rap1gds1
Zbtb16
Fam20a
Sept11
Cacnb2
Cacna1a
March3
Cdh19
Lgi1
Chpt1
Gpld1
Gm11867
Slc24a3
Nkain2
Ptchd4
Acsl3
Kcnt1
Unc13b
2210408F21Rik
Glul
Lrmda
Gsg1l
Efr3b
Prdx6
Acsl6
C730002L08Rik
Pfkp
C330002G04Rik
Rapgef3
Vcan
Pnpla7
Dgki
Syt11
Nr2f2
Grin2c
