## Supplementary material for "Astrocyte regional specialization is shaped by postnatal development": Schroeder_2025_SITables: SI_Table24_astrocyte_sDEG_overlaps.xlsx

### Sheet: astros_shared_sDEGs
replicate	comparison	higher_group	lower_group	DEG_name
merged	marmoset-mouse	marmoset	mouse	Ankrd10
merged	marmoset-mouse	marmoset	mouse	1110059E24Rik
merged	marmoset-mouse	mouse	marmoset	Trpm3
merged	marmoset-mouse	mouse	marmoset	Klf9
merged	marmoset-mouse	mouse	marmoset	Cdc37l1
merged	marmoset-mouse	marmoset	mouse	Rusc2
merged	marmoset-mouse	mouse	marmoset	Frmpd1
merged	marmoset-mouse	mouse	marmoset	Gabbr2
merged	marmoset-mouse	marmoset	mouse	E130308A19Rik
merged	marmoset-mouse	marmoset	mouse	Cyfip2
merged	marmoset-mouse	marmoset	mouse	Tenm2
merged	marmoset-mouse	mouse	marmoset	Wwc1
merged	marmoset-mouse	marmoset	mouse	Spock1
merged	marmoset-mouse	marmoset	mouse	Klhl3
merged	marmoset-mouse	mouse	marmoset	Fgf1
merged	marmoset-mouse	marmoset	mouse	Jakmip2
merged	marmoset-mouse	marmoset	mouse	Gm12248
merged	marmoset-mouse	mouse	marmoset	Clk4
merged	marmoset-mouse	marmoset	mouse	Simc1
merged	marmoset-mouse	marmoset	mouse	Rad50
merged	marmoset-mouse	marmoset	mouse	Sncaip
merged	marmoset-mouse	mouse	marmoset	Kcnn2
merged	marmoset-mouse	marmoset	mouse	Srp19
merged	marmoset-mouse	marmoset	mouse	Reep5
merged	marmoset-mouse	marmoset	mouse	Efna5
merged	marmoset-mouse	marmoset	mouse	Ndufaf2
merged	marmoset-mouse	marmoset	mouse	Plpp1
merged	marmoset-mouse	mouse	marmoset	Ghr
merged	marmoset-mouse	marmoset	mouse	Pdlim3
merged	marmoset-mouse	mouse	marmoset	Stox2
merged	marmoset-mouse	mouse	marmoset	Wdr17
merged	marmoset-mouse	marmoset	mouse	Gpm6a
merged	marmoset-mouse	mouse	marmoset	Palld
merged	marmoset-mouse	marmoset	mouse	Fstl5
merged	marmoset-mouse	mouse	marmoset	Gria2
merged	marmoset-mouse	marmoset	mouse	Trim2
merged	marmoset-mouse	marmoset	mouse	Intu
merged	marmoset-mouse	marmoset	mouse	1810037I17Rik
merged	marmoset-mouse	marmoset	mouse	Pla2g12a
merged	marmoset-mouse	marmoset	mouse	Npnt
merged	marmoset-mouse	marmoset	mouse	Ccser1
merged	marmoset-mouse	marmoset	mouse	Ppm1k
merged	marmoset-mouse	marmoset	mouse	Ccdc158
merged	marmoset-mouse	marmoset	mouse	BC005537
merged	marmoset-mouse	mouse	marmoset	Cap2
merged	marmoset-mouse	marmoset	mouse	Elovl2
merged	marmoset-mouse	marmoset	mouse	Mak
merged	marmoset-mouse	marmoset	mouse	Nudt3
merged	marmoset-mouse	mouse	marmoset	Daam2
merged	marmoset-mouse	mouse	marmoset	Ccnd3
merged	marmoset-mouse	mouse	marmoset	Rcan2
merged	marmoset-mouse	mouse	marmoset	Pla2g7
merged	marmoset-mouse	marmoset	mouse	Rims1
merged	marmoset-mouse	marmoset	mouse	Irak1bp1
merged	marmoset-mouse	mouse	marmoset	9330159F19Rik
merged	marmoset-mouse	mouse	marmoset	Lama2
merged	marmoset-mouse	mouse	marmoset	Pde7b
merged	marmoset-mouse	marmoset	mouse	Map3k5
merged	marmoset-mouse	marmoset	mouse	Dlgap4
merged	marmoset-mouse	mouse	marmoset	Rbm39
merged	marmoset-mouse	marmoset	mouse	Ralgapa2
merged	marmoset-mouse	mouse	marmoset	Pygb
merged	marmoset-mouse	mouse	marmoset	Ptprt
merged	marmoset-mouse	marmoset	mouse	Pkig
merged	marmoset-mouse	marmoset	mouse	Bmp7
merged	marmoset-mouse	mouse	marmoset	Sycp2
merged	marmoset-mouse	mouse	marmoset	Abr
merged	marmoset-mouse	marmoset	mouse	Acadvl
merged	marmoset-mouse	marmoset	mouse	Zswim7
merged	marmoset-mouse	marmoset	mouse	Gfap
merged	marmoset-mouse	mouse	marmoset	Asic2
merged	marmoset-mouse	mouse	marmoset	Myo18a
merged	marmoset-mouse	marmoset	mouse	Cep112
merged	marmoset-mouse	mouse	marmoset	Fam20a
merged	marmoset-mouse	marmoset	mouse	Slc39a11
merged	marmoset-mouse	marmoset	mouse	Rbfox3
merged	marmoset-mouse	mouse	marmoset	Pcyt2
merged	marmoset-mouse	marmoset	mouse	Hmgb1
merged	marmoset-mouse	marmoset	mouse	Enox1
merged	marmoset-mouse	marmoset	mouse	Mtmr10
merged	marmoset-mouse	marmoset	mouse	Fan1
merged	marmoset-mouse	mouse	marmoset	Tjp1
merged	marmoset-mouse	marmoset	mouse	Adamts17
merged	marmoset-mouse	marmoset	mouse	Blm
merged	marmoset-mouse	marmoset	mouse	Fsd2
merged	marmoset-mouse	marmoset	mouse	Hibch
merged	marmoset-mouse	marmoset	mouse	Zswim2
merged	marmoset-mouse	mouse	marmoset	Ccdc141
merged	marmoset-mouse	marmoset	mouse	Fign
merged	marmoset-mouse	marmoset	mouse	Kif5c
merged	marmoset-mouse	marmoset	mouse	Map3k19
merged	marmoset-mouse	mouse	marmoset	Gli2
merged	marmoset-mouse	marmoset	mouse	Ankrd44
merged	marmoset-mouse	mouse	marmoset	Plcl1
merged	marmoset-mouse	marmoset	mouse	Spats2l
merged	marmoset-mouse	mouse	marmoset	Gm973
merged	marmoset-mouse	mouse	marmoset	Sumo1
merged	marmoset-mouse	marmoset	mouse	Cyp20a1
merged	marmoset-mouse	marmoset	mouse	Abi2
merged	marmoset-mouse	mouse	marmoset	Plcd4
merged	marmoset-mouse	marmoset	mouse	Efhd1
merged	marmoset-mouse	marmoset	mouse	Kin
merged	marmoset-mouse	marmoset	mouse	Sfmbt2
merged	marmoset-mouse	marmoset	mouse	Acbd7
merged	marmoset-mouse	marmoset	mouse	Olah
merged	marmoset-mouse	mouse	marmoset	Slc39a12
merged	marmoset-mouse	marmoset	mouse	Cacnb2
merged	marmoset-mouse	marmoset	mouse	Padi2
merged	marmoset-mouse	marmoset	mouse	Ece1
merged	marmoset-mouse	marmoset	mouse	Nasp
merged	marmoset-mouse	marmoset	mouse	Dock7
merged	marmoset-mouse	marmoset	mouse	Nexn
merged	marmoset-mouse	marmoset	mouse	Rpap2
merged	marmoset-mouse	marmoset	mouse	Dipk1a
merged	marmoset-mouse	mouse	marmoset	F3
merged	marmoset-mouse	marmoset	mouse	Frrs1
merged	marmoset-mouse	marmoset	mouse	Nt5c3
merged	marmoset-mouse	marmoset	mouse	Itprid1
merged	marmoset-mouse	marmoset	mouse	Chn2
merged	marmoset-mouse	mouse	marmoset	Gsdme
merged	marmoset-mouse	mouse	marmoset	Tmem243
merged	marmoset-mouse	mouse	marmoset	Sema3c
merged	marmoset-mouse	marmoset	mouse	Dpp6
merged	marmoset-mouse	mouse	marmoset	Luc7l2
merged	marmoset-mouse	marmoset	mouse	Cped1
merged	marmoset-mouse	mouse	marmoset	Kcnd2
merged	marmoset-mouse	mouse	marmoset	Slco1c1
merged	marmoset-mouse	marmoset	mouse	Lmo3
merged	marmoset-mouse	marmoset	mouse	Dera
merged	marmoset-mouse	marmoset	mouse	Dusp16
merged	marmoset-mouse	mouse	marmoset	Tspan9
merged	marmoset-mouse	marmoset	mouse	Tmem117
merged	marmoset-mouse	marmoset	mouse	Pphln1
merged	marmoset-mouse	marmoset	mouse	Yaf2
merged	marmoset-mouse	marmoset	mouse	Cntn1
merged	marmoset-mouse	marmoset	mouse	Fgd4
merged	marmoset-mouse	marmoset	mouse	Tmtc1
merged	marmoset-mouse	marmoset	mouse	Stk38l
merged	marmoset-mouse	marmoset	mouse	St8sia1
merged	marmoset-mouse	marmoset	mouse	Ptges3
merged	marmoset-mouse	marmoset	mouse	Rbms2
merged	marmoset-mouse	marmoset	mouse	Itga7
merged	marmoset-mouse	marmoset	mouse	Letmd1
merged	marmoset-mouse	marmoset	mouse	Nap1l1
merged	marmoset-mouse	marmoset	mouse	Otogl
merged	marmoset-mouse	marmoset	mouse	Cradd
merged	marmoset-mouse	mouse	marmoset	Tmcc3
merged	marmoset-mouse	marmoset	mouse	Mybpc1
merged	marmoset-mouse	marmoset	mouse	Acacb
merged	marmoset-mouse	marmoset	mouse	Taok3
merged	marmoset-mouse	marmoset	mouse	Clip1
merged	marmoset-mouse	marmoset	mouse	Tln2
merged	marmoset-mouse	marmoset	mouse	Frmd5
merged	marmoset-mouse	mouse	marmoset	Unc13c
merged	marmoset-mouse	mouse	marmoset	Nedd4
merged	marmoset-mouse	mouse	marmoset	Ivd
merged	marmoset-mouse	marmoset	mouse	Heatr5a
merged	marmoset-mouse	marmoset	mouse	Nubpl
merged	marmoset-mouse	marmoset	mouse	Baz1a
merged	marmoset-mouse	marmoset	mouse	Ppp2r3c
merged	marmoset-mouse	marmoset	mouse	Prorp
merged	marmoset-mouse	marmoset	mouse	Mipol1
merged	marmoset-mouse	mouse	marmoset	Mdga2
merged	marmoset-mouse	marmoset	mouse	Klhdc1
merged	marmoset-mouse	marmoset	mouse	Nin
merged	marmoset-mouse	mouse	marmoset	Daam1
merged	marmoset-mouse	marmoset	mouse	Rad51b
merged	marmoset-mouse	marmoset	mouse	Smoc1
merged	marmoset-mouse	mouse	marmoset	Rgs6
merged	marmoset-mouse	marmoset	mouse	Dglucy
merged	marmoset-mouse	marmoset	mouse	Itpk1
merged	marmoset-mouse	marmoset	mouse	Mok
merged	marmoset-mouse	marmoset	mouse	Msantd4
merged	marmoset-mouse	mouse	marmoset	Il18
merged	marmoset-mouse	mouse	marmoset	St3gal4
merged	marmoset-mouse	mouse	marmoset	Kirrel3
merged	marmoset-mouse	marmoset	mouse	Dlg2
merged	marmoset-mouse	marmoset	mouse	Arrb1
merged	marmoset-mouse	mouse	marmoset	Galnt18
merged	marmoset-mouse	mouse	marmoset	Mical2
merged	marmoset-mouse	marmoset	mouse	Plekha7
merged	marmoset-mouse	marmoset	mouse	Prmt3
merged	marmoset-mouse	mouse	marmoset	Ckap5
merged	marmoset-mouse	marmoset	mouse	Ahnak
merged	marmoset-mouse	mouse	marmoset	Nrxn2
merged	marmoset-mouse	marmoset	mouse	Rbm14
merged	marmoset-mouse	marmoset	mouse	Tnfrsf17
merged	marmoset-mouse	marmoset	mouse	Iqck
merged	marmoset-mouse	mouse	marmoset	Fus
merged	marmoset-mouse	marmoset	mouse	Nrg3
merged	marmoset-mouse	mouse	marmoset	Kcnma1
merged	marmoset-mouse	mouse	marmoset	Vcl
merged	marmoset-mouse	marmoset	mouse	Ascc1
merged	marmoset-mouse	marmoset	mouse	Ctnna3
merged	marmoset-mouse	marmoset	mouse	Lrrtm3
merged	marmoset-mouse	mouse	marmoset	Plce1
merged	marmoset-mouse	marmoset	mouse	Noc3l
merged	marmoset-mouse	marmoset	mouse	Tacc2
merged	marmoset-mouse	marmoset	mouse	Fank1
merged	marmoset-mouse	marmoset	mouse	Csmd1
merged	marmoset-mouse	marmoset	mouse	Msra
merged	marmoset-mouse	marmoset	mouse	Clu
merged	marmoset-mouse	marmoset	mouse	Dpysl2
merged	marmoset-mouse	mouse	marmoset	Csgalnact1
merged	marmoset-mouse	marmoset	mouse	Mtus1
merged	marmoset-mouse	marmoset	mouse	Unc5d
merged	marmoset-mouse	mouse	marmoset	Fgfr1
merged	marmoset-mouse	marmoset	mouse	Chrnb3
merged	marmoset-mouse	mouse	marmoset	Dlgap1
merged	marmoset-mouse	marmoset	mouse	Fhod3
merged	marmoset-mouse	mouse	marmoset	Cdh19
merged	marmoset-mouse	marmoset	mouse	Dok6
merged	marmoset-mouse	marmoset	mouse	Zfp516
merged	marmoset-mouse	marmoset	mouse	Ctnna2
merged	marmoset-mouse	marmoset	mouse	Commd1
merged	marmoset-mouse	mouse	marmoset	Ccdc85a
merged	marmoset-mouse	marmoset	mouse	Efemp1
merged	marmoset-mouse	marmoset	mouse	Eml6
merged	marmoset-mouse	marmoset	mouse	Asb3
merged	marmoset-mouse	marmoset	mouse	Arhgef33
merged	marmoset-mouse	mouse	marmoset	Fam228b
merged	marmoset-mouse	mouse	marmoset	Kidins220
merged	marmoset-mouse	marmoset	mouse	Gask1a
merged	marmoset-mouse	marmoset	mouse	Pomgnt2
merged	marmoset-mouse	mouse	marmoset	Nisch
merged	marmoset-mouse	marmoset	mouse	Pdzrn3
merged	marmoset-mouse	mouse	marmoset	Irak2
merged	marmoset-mouse	mouse	marmoset	Syn2
merged	marmoset-mouse	marmoset	mouse	Kbtbd12
merged	marmoset-mouse	mouse	marmoset	Hacd2
merged	marmoset-mouse	marmoset	mouse	Iqcb1
merged	marmoset-mouse	mouse	marmoset	Lrrc58
merged	marmoset-mouse	mouse	marmoset	Lsamp
merged	marmoset-mouse	marmoset	mouse	Filip1l
merged	marmoset-mouse	marmoset	mouse	Spidr
merged	marmoset-mouse	marmoset	mouse	Nkain3
merged	marmoset-mouse	marmoset	mouse	Stau2
merged	marmoset-mouse	marmoset	mouse	Zfp704
merged	marmoset-mouse	mouse	marmoset	Kcnq3
merged	marmoset-mouse	mouse	marmoset	Sybu
merged	marmoset-mouse	marmoset	mouse	Ebag9
merged	marmoset-mouse	mouse	marmoset	Rims2
merged	marmoset-mouse	marmoset	mouse	Baalc
merged	marmoset-mouse	marmoset	mouse	Matn2
merged	marmoset-mouse	marmoset	mouse	Lekr1
merged	marmoset-mouse	marmoset	mouse	Med12l
merged	marmoset-mouse	marmoset	mouse	Hltf
merged	marmoset-mouse	marmoset	mouse	Topbp1
merged	marmoset-mouse	marmoset	mouse	Atp2c1
merged	marmoset-mouse	marmoset	mouse	Hacl1
merged	marmoset-mouse	marmoset	mouse	Myrip
merged	marmoset-mouse	marmoset	mouse	Ulk4
merged	marmoset-mouse	mouse	marmoset	Bcan
merged	marmoset-mouse	mouse	marmoset	Igsf8
merged	marmoset-mouse	mouse	marmoset	Soat1
merged	marmoset-mouse	marmoset	mouse	Kcnt2
merged	marmoset-mouse	marmoset	mouse	Cnih3
merged	marmoset-mouse	marmoset	mouse	Disp1
merged	marmoset-mouse	marmoset	mouse	Lpgat1
merged	marmoset-mouse	marmoset	mouse	Galnt2
merged	marmoset-mouse	mouse	marmoset	Rhou
merged	marmoset-mouse	marmoset	mouse	Cox20
merged	marmoset-mouse	mouse	marmoset	Desi2
merged	marmoset-mouse	marmoset	mouse	Ryr2
merged	marmoset-mouse	marmoset	mouse	B3galnt2
merged	marmoset-mouse	mouse	marmoset	Tcf25
merged	marmoset-mouse	mouse	marmoset	Cbs
merged	marmoset-mouse	marmoset	mouse	Palm
merged	marmoset-mouse	marmoset	mouse	Apc2
merged	marmoset-mouse	marmoset	mouse	Rfx2
merged	marmoset-mouse	marmoset	mouse	Tmem38a
merged	marmoset-mouse	mouse	marmoset	Slc27a1
merged	marmoset-mouse	marmoset	mouse	Dpy19l3
merged	marmoset-mouse	mouse	marmoset	Slc7a10
merged	marmoset-mouse	marmoset	mouse	Gpi1
merged	marmoset-mouse	mouse	marmoset	Hif3a
merged	marmoset-mouse	mouse	marmoset	Leng8
merged	marmoset-mouse	marmoset	mouse	Cnksr2
merged	marmoset-mouse	mouse	marmoset	Sat1
merged	marmoset-mouse	mouse	marmoset	Il1rapl1
merged	marmoset-mouse	mouse	marmoset	Fam120c
merged	marmoset-mouse	marmoset	mouse	Nbdy
merged	marmoset-mouse	marmoset	mouse	Spin4
merged	marmoset-mouse	marmoset	mouse	Ophn1
merged	marmoset-mouse	mouse	marmoset	Ogt
merged	marmoset-mouse	mouse	marmoset	Hdac8
merged	marmoset-mouse	mouse	marmoset	Ocrl
merged	marmoset-mouse	marmoset	mouse	Arhgef6

### Sheet: dien_astros_sDEGs_unique
replicate	comparison	higher_group	lower_group	DEG_name
merged	marmoset-mouse	marmoset	mouse	Myo16
merged	marmoset-mouse	marmoset	mouse	Itm2b
merged	marmoset-mouse	mouse	marmoset	Shc3
merged	marmoset-mouse	mouse	marmoset	Ptch1
merged	marmoset-mouse	marmoset	mouse	Apba1
merged	marmoset-mouse	marmoset	mouse	Tle1
merged	marmoset-mouse	marmoset	mouse	Zdhhc21
merged	marmoset-mouse	marmoset	mouse	Ccdc171
merged	marmoset-mouse	marmoset	mouse	Trmt10b
merged	marmoset-mouse	marmoset	mouse	Col27a1
merged	marmoset-mouse	marmoset	mouse	Brinp1
merged	marmoset-mouse	mouse	marmoset	Odf2
merged	marmoset-mouse	mouse	marmoset	Phyhd1
merged	marmoset-mouse	marmoset	mouse	Ncs1
merged	marmoset-mouse	mouse	marmoset	Kcnt1
merged	marmoset-mouse	marmoset	mouse	Ptgds
merged	marmoset-mouse	marmoset	mouse	2900026A02Rik
merged	marmoset-mouse	mouse	marmoset	Limk2
merged	marmoset-mouse	marmoset	mouse	Sfi1
merged	marmoset-mouse	mouse	marmoset	5031439G07Rik
merged	marmoset-mouse	mouse	marmoset	Tafa5
merged	marmoset-mouse	marmoset	mouse	Atp10b
merged	marmoset-mouse	marmoset	mouse	Arhgap26
merged	marmoset-mouse	marmoset	mouse	Sparc
merged	marmoset-mouse	mouse	marmoset	Gria1
merged	marmoset-mouse	marmoset	mouse	Dock2
merged	marmoset-mouse	mouse	marmoset	Sh3pxd2b
merged	marmoset-mouse	mouse	marmoset	Tbc1d9b
merged	marmoset-mouse	marmoset	mouse	Sqstm1
merged	marmoset-mouse	marmoset	mouse	Canx
merged	marmoset-mouse	mouse	marmoset	Tnfaip8
merged	marmoset-mouse	marmoset	mouse	Dtwd2
merged	marmoset-mouse	marmoset	mouse	Pam
merged	marmoset-mouse	marmoset	mouse	Nr2f1
merged	marmoset-mouse	marmoset	mouse	Zswim6
merged	marmoset-mouse	mouse	marmoset	Arl15
merged	marmoset-mouse	mouse	marmoset	Selenop
merged	marmoset-mouse	marmoset	mouse	Ranbp3l
merged	marmoset-mouse	mouse	marmoset	Cpe
merged	marmoset-mouse	marmoset	mouse	Sh3d19
merged	marmoset-mouse	marmoset	mouse	Hspa4l
merged	marmoset-mouse	marmoset	mouse	Fgf2
merged	marmoset-mouse	mouse	marmoset	Camk2d
merged	marmoset-mouse	marmoset	mouse	Pdlim5
merged	marmoset-mouse	marmoset	mouse	Bmp2k
merged	marmoset-mouse	marmoset	mouse	G3bp2
merged	marmoset-mouse	marmoset	mouse	Igfbp7
merged	marmoset-mouse	marmoset	mouse	Polr2b
merged	marmoset-mouse	marmoset	mouse	Dcun1d4
merged	marmoset-mouse	marmoset	mouse	Gabrg1
merged	marmoset-mouse	mouse	marmoset	Atp8a1
merged	marmoset-mouse	mouse	marmoset	Pgm1
merged	marmoset-mouse	marmoset	mouse	Adgra3
merged	marmoset-mouse	marmoset	mouse	Ppp2r2c
merged	marmoset-mouse	marmoset	mouse	Rnf4
merged	marmoset-mouse	mouse	marmoset	Gpld1
merged	marmoset-mouse	marmoset	mouse	Id4
merged	marmoset-mouse	marmoset	mouse	Lyrm4
merged	marmoset-mouse	marmoset	mouse	Enpp5
merged	marmoset-mouse	marmoset	mouse	Efhc1
merged	marmoset-mouse	marmoset	mouse	Cd109
merged	marmoset-mouse	marmoset	mouse	Nt5e
merged	marmoset-mouse	mouse	marmoset	Bach2
merged	marmoset-mouse	marmoset	mouse	Tstd3
merged	marmoset-mouse	marmoset	mouse	Grik2
merged	marmoset-mouse	marmoset	mouse	Armc2
merged	marmoset-mouse	mouse	marmoset	Ddo
merged	marmoset-mouse	marmoset	mouse	Marcks
merged	marmoset-mouse	mouse	marmoset	Fam184a
merged	marmoset-mouse	marmoset	mouse	Man1a
merged	marmoset-mouse	marmoset	mouse	Slc2a12
merged	marmoset-mouse	mouse	marmoset	Nhsl1
merged	marmoset-mouse	mouse	marmoset	Hivep2
merged	marmoset-mouse	mouse	marmoset	Tiam2
merged	marmoset-mouse	marmoset	mouse	Zdhhc14
merged	marmoset-mouse	mouse	marmoset	Pde10a
merged	marmoset-mouse	marmoset	mouse	Sft2d1
merged	marmoset-mouse	mouse	marmoset	Ndrg3
merged	marmoset-mouse	marmoset	mouse	Epb41l1
merged	marmoset-mouse	mouse	marmoset	Acss2
merged	marmoset-mouse	marmoset	mouse	H13
merged	marmoset-mouse	mouse	marmoset	Prnp
merged	marmoset-mouse	marmoset	mouse	Cds2
merged	marmoset-mouse	mouse	marmoset	Gpcpd1
merged	marmoset-mouse	mouse	marmoset	Plcb1
merged	marmoset-mouse	marmoset	mouse	Napb
merged	marmoset-mouse	mouse	marmoset	Nnat
merged	marmoset-mouse	mouse	marmoset	Tox2
merged	marmoset-mouse	marmoset	mouse	Pltp
merged	marmoset-mouse	mouse	marmoset	Elmo2
merged	marmoset-mouse	marmoset	mouse	Eya2
merged	marmoset-mouse	marmoset	mouse	Tshz2
merged	marmoset-mouse	marmoset	mouse	Bcas1
merged	marmoset-mouse	mouse	marmoset	Nxn
merged	marmoset-mouse	marmoset	mouse	Dhrs7b
merged	marmoset-mouse	marmoset	mouse	Dcakd
merged	marmoset-mouse	marmoset	mouse	Gdpd1
merged	marmoset-mouse	marmoset	mouse	Ankfn1
merged	marmoset-mouse	mouse	marmoset	Tom1l1
merged	marmoset-mouse	mouse	marmoset	Car10
merged	marmoset-mouse	marmoset	mouse	Spata13
merged	marmoset-mouse	marmoset	mouse	Amer2
merged	marmoset-mouse	marmoset	mouse	Atp8a2
merged	marmoset-mouse	marmoset	mouse	Tsc22d1
merged	marmoset-mouse	mouse	marmoset	Cyfip1
merged	marmoset-mouse	mouse	marmoset	Otud7a
merged	marmoset-mouse	marmoset	mouse	Gls
merged	marmoset-mouse	mouse	marmoset	Gulp1
merged	marmoset-mouse	marmoset	mouse	Fam171b
merged	marmoset-mouse	mouse	marmoset	Itga6
merged	marmoset-mouse	marmoset	mouse	Pkp4
merged	marmoset-mouse	marmoset	mouse	Ccdc148
merged	marmoset-mouse	marmoset	mouse	Fmnl2
merged	marmoset-mouse	marmoset	mouse	Cacnb4
merged	marmoset-mouse	marmoset	mouse	Tfcp2l1
merged	marmoset-mouse	marmoset	mouse	Raph1
merged	marmoset-mouse	mouse	marmoset	Map2
merged	marmoset-mouse	marmoset	mouse	Igfbp5
merged	marmoset-mouse	marmoset	mouse	Agfg1
merged	marmoset-mouse	mouse	marmoset	Pid1
merged	marmoset-mouse	marmoset	mouse	Cops7b
merged	marmoset-mouse	marmoset	mouse	Lrrfip1
merged	marmoset-mouse	marmoset	mouse	Enkur
merged	marmoset-mouse	mouse	marmoset	Nrp1
merged	marmoset-mouse	marmoset	mouse	Clstn1
merged	marmoset-mouse	marmoset	mouse	Kazn
merged	marmoset-mouse	marmoset	mouse	Sdc3
merged	marmoset-mouse	marmoset	mouse	Zbtb8os
merged	marmoset-mouse	marmoset	mouse	Foxj3
merged	marmoset-mouse	mouse	marmoset	Dab1
merged	marmoset-mouse	marmoset	mouse	Raver2
merged	marmoset-mouse	marmoset	mouse	Dnajc6
merged	marmoset-mouse	marmoset	mouse	Wls
merged	marmoset-mouse	marmoset	mouse	Slc44a5
merged	marmoset-mouse	marmoset	mouse	Dnajb4
merged	marmoset-mouse	marmoset	mouse	Kyat3
merged	marmoset-mouse	marmoset	mouse	Rpl5
merged	marmoset-mouse	mouse	marmoset	Dpyd
merged	marmoset-mouse	marmoset	mouse	Slc22a15
merged	marmoset-mouse	marmoset	mouse	Avl9
merged	marmoset-mouse	marmoset	mouse	Adcy1
merged	marmoset-mouse	marmoset	mouse	Vopp1
merged	marmoset-mouse	marmoset	mouse	Jazf1
merged	marmoset-mouse	mouse	marmoset	Itgb8
merged	marmoset-mouse	marmoset	mouse	Ankmy2
merged	marmoset-mouse	marmoset	mouse	Glcci1
merged	marmoset-mouse	marmoset	mouse	Slc25a13
merged	marmoset-mouse	marmoset	mouse	Dync1i1
merged	marmoset-mouse	mouse	marmoset	Grm3
merged	marmoset-mouse	mouse	marmoset	Pclo
merged	marmoset-mouse	mouse	marmoset	Ptprn2
merged	marmoset-mouse	mouse	marmoset	Actr3b
merged	marmoset-mouse	mouse	marmoset	Ubn2
merged	marmoset-mouse	mouse	marmoset	Plxna4
merged	marmoset-mouse	marmoset	mouse	Ccdc136
merged	marmoset-mouse	marmoset	mouse	Snd1
merged	marmoset-mouse	mouse	marmoset	Rapgef3
merged	marmoset-mouse	marmoset	mouse	Plekha5
merged	marmoset-mouse	marmoset	mouse	Cd9
merged	marmoset-mouse	marmoset	mouse	Scaf11
merged	marmoset-mouse	marmoset	mouse	Bicd1
merged	marmoset-mouse	marmoset	mouse	Ccdc91
merged	marmoset-mouse	marmoset	mouse	Kras
merged	marmoset-mouse	marmoset	mouse	Rap1b
merged	marmoset-mouse	marmoset	mouse	Helb
merged	marmoset-mouse	marmoset	mouse	Hsd17b6
merged	marmoset-mouse	marmoset	mouse	Atp2b1
merged	marmoset-mouse	mouse	marmoset	Chpt1
merged	marmoset-mouse	mouse	marmoset	Appl2
merged	marmoset-mouse	marmoset	mouse	Aldh2
merged	marmoset-mouse	mouse	marmoset	Pitpnm2
merged	marmoset-mouse	marmoset	mouse	Stard9
merged	marmoset-mouse	marmoset	mouse	Secisbp2l
merged	marmoset-mouse	marmoset	mouse	Fam227b
merged	marmoset-mouse	mouse	marmoset	Tmod2
merged	marmoset-mouse	marmoset	mouse	Myo5a
merged	marmoset-mouse	marmoset	mouse	Meis2
merged	marmoset-mouse	marmoset	mouse	Stxbp6
merged	marmoset-mouse	marmoset	mouse	Gng2
merged	marmoset-mouse	mouse	marmoset	Ddhd1
merged	marmoset-mouse	marmoset	mouse	Rtn1
merged	marmoset-mouse	mouse	marmoset	Susd6
merged	marmoset-mouse	mouse	marmoset	Nrxn3
merged	marmoset-mouse	marmoset	mouse	Evl
merged	marmoset-mouse	mouse	marmoset	Pdgfd
merged	marmoset-mouse	marmoset	mouse	Aasdhppt
merged	marmoset-mouse	marmoset	mouse	Gucy1a2
merged	marmoset-mouse	marmoset	mouse	Aplp2
merged	marmoset-mouse	mouse	marmoset	Arhgap42
merged	marmoset-mouse	marmoset	mouse	Grm5
merged	marmoset-mouse	marmoset	mouse	Prcp
merged	marmoset-mouse	marmoset	mouse	Tenm4
merged	marmoset-mouse	marmoset	mouse	Stk33
merged	marmoset-mouse	marmoset	mouse	Swap70
merged	marmoset-mouse	marmoset	mouse	Ldlrad3
merged	marmoset-mouse	marmoset	mouse	Hsd17b12
merged	marmoset-mouse	marmoset	mouse	Chst1
merged	marmoset-mouse	marmoset	mouse	Lrp4
merged	marmoset-mouse	mouse	marmoset	Ptprj
merged	marmoset-mouse	marmoset	mouse	Rad9a
merged	marmoset-mouse	mouse	marmoset	Shisa9
merged	marmoset-mouse	mouse	marmoset	Tmc7
merged	marmoset-mouse	marmoset	mouse	Syt17
merged	marmoset-mouse	mouse	marmoset	Prkcb
merged	marmoset-mouse	marmoset	mouse	Tnrc6a
merged	marmoset-mouse	marmoset	mouse	Rassf4
merged	marmoset-mouse	marmoset	mouse	Mapk8
merged	marmoset-mouse	mouse	marmoset	Zcchc24
merged	marmoset-mouse	marmoset	mouse	Tet1
merged	marmoset-mouse	marmoset	mouse	Rtkn2
merged	marmoset-mouse	marmoset	mouse	Slc16a9
merged	marmoset-mouse	marmoset	mouse	Bicc1
merged	marmoset-mouse	mouse	marmoset	Lgi1
merged	marmoset-mouse	marmoset	mouse	Tm9sf3
merged	marmoset-mouse	marmoset	mouse	Cpxm2
merged	marmoset-mouse	marmoset	mouse	Kndc1
merged	marmoset-mouse	marmoset	mouse	Fbxo25
merged	marmoset-mouse	mouse	marmoset	Psd3
merged	marmoset-mouse	mouse	marmoset	Kcnip3
merged	marmoset-mouse	mouse	marmoset	Kcmf1
merged	marmoset-mouse	marmoset	mouse	Gcfc2
merged	marmoset-mouse	mouse	marmoset	Peli1
merged	marmoset-mouse	marmoset	mouse	Rtn4
merged	marmoset-mouse	marmoset	mouse	Sptbn1
merged	marmoset-mouse	marmoset	mouse	Gpr75
merged	marmoset-mouse	marmoset	mouse	Alk
merged	marmoset-mouse	mouse	marmoset	Efr3b
merged	marmoset-mouse	mouse	marmoset	Asap2
merged	marmoset-mouse	marmoset	mouse	Sox2
merged	marmoset-mouse	marmoset	mouse	Map3k13
merged	marmoset-mouse	marmoset	mouse	Dgkg
merged	marmoset-mouse	marmoset	mouse	Fgf12
merged	marmoset-mouse	marmoset	mouse	Slc25a20
merged	marmoset-mouse	mouse	marmoset	Itih3
merged	marmoset-mouse	mouse	marmoset	Atxn7
merged	marmoset-mouse	mouse	marmoset	Tafa1
merged	marmoset-mouse	marmoset	mouse	Lmcd1
merged	marmoset-mouse	marmoset	mouse	Cav3
merged	marmoset-mouse	marmoset	mouse	Parp14
merged	marmoset-mouse	marmoset	mouse	Stxbp5l
merged	marmoset-mouse	marmoset	mouse	Arhgap31
merged	marmoset-mouse	marmoset	mouse	Cd47
merged	marmoset-mouse	marmoset	mouse	Sulf1
merged	marmoset-mouse	mouse	marmoset	Cpq
merged	marmoset-mouse	marmoset	mouse	Cpne3
merged	marmoset-mouse	marmoset	mouse	Ralyl
merged	marmoset-mouse	marmoset	mouse	Fam135b
merged	marmoset-mouse	marmoset	mouse	Tmem65
merged	marmoset-mouse	marmoset	mouse	Sntb1
merged	marmoset-mouse	mouse	marmoset	Ext1
merged	marmoset-mouse	mouse	marmoset	Csmd3
merged	marmoset-mouse	marmoset	mouse	Eif3e
merged	marmoset-mouse	marmoset	mouse	Oxr1
merged	marmoset-mouse	marmoset	mouse	Zfp706
merged	marmoset-mouse	marmoset	mouse	Ppm1l
merged	marmoset-mouse	marmoset	mouse	Gk5
merged	marmoset-mouse	marmoset	mouse	Cep70
merged	marmoset-mouse	marmoset	mouse	Ephb1
merged	marmoset-mouse	marmoset	mouse	Tmem108
merged	marmoset-mouse	mouse	marmoset	Plcl2
merged	marmoset-mouse	marmoset	mouse	Ctnnb1
merged	marmoset-mouse	marmoset	mouse	Nme7
merged	marmoset-mouse	marmoset	mouse	Hmcn1
merged	marmoset-mouse	marmoset	mouse	Trp53bp2
merged	marmoset-mouse	marmoset	mouse	Lmod1
merged	marmoset-mouse	mouse	marmoset	Lgr6
merged	marmoset-mouse	marmoset	mouse	Nfasc
merged	marmoset-mouse	marmoset	mouse	Nucks1
merged	marmoset-mouse	marmoset	mouse	Efcab2
merged	marmoset-mouse	marmoset	mouse	Akt3
merged	marmoset-mouse	marmoset	mouse	Ero1lb
merged	marmoset-mouse	marmoset	mouse	Gan
merged	marmoset-mouse	mouse	marmoset	Cmip
merged	marmoset-mouse	marmoset	mouse	Robo1
merged	marmoset-mouse	marmoset	mouse	Robo2
merged	marmoset-mouse	marmoset	mouse	App
merged	marmoset-mouse	marmoset	mouse	Tiam1
merged	marmoset-mouse	marmoset	mouse	Slc5a3
merged	marmoset-mouse	marmoset	mouse	Ttc3
merged	marmoset-mouse	marmoset	mouse	Bsg
merged	marmoset-mouse	marmoset	mouse	Slc44a2
merged	marmoset-mouse	marmoset	mouse	Tecr
merged	marmoset-mouse	marmoset	mouse	Zfp382
merged	marmoset-mouse	mouse	marmoset	Pcdh11x
merged	marmoset-mouse	marmoset	mouse	Srpx2
merged	marmoset-mouse	marmoset	mouse	Sytl4
merged	marmoset-mouse	mouse	marmoset	Tsc22d3
merged	marmoset-mouse	marmoset	mouse	Ammecr1
merged	marmoset-mouse	marmoset	mouse	Dcx
merged	marmoset-mouse	marmoset	mouse	Fhl1
merged	marmoset-mouse	marmoset	mouse	Cd99l2

### Sheet: telen_astros_sDEGs_unique
replicate	comparison	higher_group	lower_group	DEG_name
merged	marmoset-mouse	mouse	marmoset	Gpc6
merged	marmoset-mouse	mouse	marmoset	Clybl
merged	marmoset-mouse	mouse	marmoset	Ggact
merged	marmoset-mouse	marmoset	mouse	Nalcn
merged	marmoset-mouse	mouse	marmoset	Wnk2
merged	marmoset-mouse	mouse	marmoset	Abhd17b
merged	marmoset-mouse	mouse	marmoset	Gldc
merged	marmoset-mouse	marmoset	mouse	Ptprd
merged	marmoset-mouse	marmoset	mouse	Rnf38
merged	marmoset-mouse	marmoset	mouse	Hsdl2
merged	marmoset-mouse	mouse	marmoset	Astn2
merged	marmoset-mouse	mouse	marmoset	Strbp
merged	marmoset-mouse	mouse	marmoset	Polr3h
merged	marmoset-mouse	mouse	marmoset	Grk3
merged	marmoset-mouse	marmoset	mouse	Emid1
merged	marmoset-mouse	marmoset	mouse	Rbfox2
merged	marmoset-mouse	marmoset	mouse	Phf21b
merged	marmoset-mouse	mouse	marmoset	Phkg1
merged	marmoset-mouse	mouse	marmoset	Ttyh3
merged	marmoset-mouse	marmoset	mouse	Dcp2
merged	marmoset-mouse	mouse	marmoset	Lix1
merged	marmoset-mouse	marmoset	mouse	Adgrv1
merged	marmoset-mouse	marmoset	mouse	Ccnh
merged	marmoset-mouse	mouse	marmoset	Hapln1
merged	marmoset-mouse	marmoset	mouse	Msh3
merged	marmoset-mouse	marmoset	mouse	Polk
merged	marmoset-mouse	mouse	marmoset	Pik3r1
merged	marmoset-mouse	marmoset	mouse	Pde4d
merged	marmoset-mouse	marmoset	mouse	Il6st
merged	marmoset-mouse	marmoset	mouse	Wdr70
merged	marmoset-mouse	marmoset	mouse	Rai14
merged	marmoset-mouse	marmoset	mouse	Fbxl7
merged	marmoset-mouse	marmoset	mouse	Herc6
merged	marmoset-mouse	marmoset	mouse	Fras1
merged	marmoset-mouse	marmoset	mouse	Shroom3
merged	marmoset-mouse	marmoset	mouse	Hopx
merged	marmoset-mouse	marmoset	mouse	Stim2
merged	marmoset-mouse	marmoset	mouse	Ldb2
merged	marmoset-mouse	marmoset	mouse	Carmil1
merged	marmoset-mouse	mouse	marmoset	Ptchd4
merged	marmoset-mouse	marmoset	mouse	Ibtk
merged	marmoset-mouse	marmoset	mouse	Snx14
merged	marmoset-mouse	mouse	marmoset	Orc3
merged	marmoset-mouse	marmoset	mouse	Mms22l
merged	marmoset-mouse	marmoset	mouse	Sobp
merged	marmoset-mouse	marmoset	mouse	Slc35f1
merged	marmoset-mouse	marmoset	mouse	Fabp7
merged	marmoset-mouse	mouse	marmoset	Soga3
merged	marmoset-mouse	marmoset	mouse	Moxd1
merged	marmoset-mouse	marmoset	mouse	Epm2a
merged	marmoset-mouse	mouse	marmoset	Plcb4
merged	marmoset-mouse	marmoset	mouse	Dok5
merged	marmoset-mouse	mouse	marmoset	Specc1
merged	marmoset-mouse	mouse	marmoset	Ddx5
merged	marmoset-mouse	mouse	marmoset	Crlf3
merged	marmoset-mouse	mouse	marmoset	Cuedc1
merged	marmoset-mouse	mouse	marmoset	Map2k6
merged	marmoset-mouse	mouse	marmoset	Grin2c
merged	marmoset-mouse	mouse	marmoset	Acox1
merged	marmoset-mouse	mouse	marmoset	Gjb6
merged	marmoset-mouse	mouse	marmoset	Tnfrsf19
merged	marmoset-mouse	mouse	marmoset	Dclk1
merged	marmoset-mouse	marmoset	mouse	Ntrk3
merged	marmoset-mouse	marmoset	mouse	Akap13
merged	marmoset-mouse	marmoset	mouse	Tlk1
merged	marmoset-mouse	marmoset	mouse	Cobll1
merged	marmoset-mouse	mouse	marmoset	Tank
merged	marmoset-mouse	marmoset	mouse	Lypd6b
merged	marmoset-mouse	marmoset	mouse	Lrp1b
merged	marmoset-mouse	mouse	marmoset	Clk1
merged	marmoset-mouse	mouse	marmoset	Adam23
merged	marmoset-mouse	marmoset	mouse	Erbb4
merged	marmoset-mouse	marmoset	mouse	Epha4
merged	marmoset-mouse	marmoset	mouse	Agap1
merged	marmoset-mouse	marmoset	mouse	Pfkfb3
merged	marmoset-mouse	mouse	marmoset	Camk1d
merged	marmoset-mouse	mouse	marmoset	Prdm16
merged	marmoset-mouse	marmoset	mouse	Ctnnbip1
merged	marmoset-mouse	mouse	marmoset	Arhgef19
merged	marmoset-mouse	marmoset	mouse	Usp48
merged	marmoset-mouse	mouse	marmoset	Rsrp1
merged	marmoset-mouse	marmoset	mouse	Eif2b3
merged	marmoset-mouse	marmoset	mouse	Cachd1
merged	marmoset-mouse	mouse	marmoset	Gng12
merged	marmoset-mouse	mouse	marmoset	St6galnac5
merged	marmoset-mouse	marmoset	mouse	Fnbp1l
merged	marmoset-mouse	mouse	marmoset	S1pr1
merged	marmoset-mouse	marmoset	mouse	Gpsm2
merged	marmoset-mouse	marmoset	mouse	Notch2
merged	marmoset-mouse	mouse	marmoset	Hdac9
merged	marmoset-mouse	marmoset	mouse	Thsd7a
merged	marmoset-mouse	mouse	marmoset	Crot
merged	marmoset-mouse	marmoset	mouse	Cacna2d1
merged	marmoset-mouse	marmoset	mouse	Dennd2a
merged	marmoset-mouse	marmoset	mouse	Ahcyl2
merged	marmoset-mouse	mouse	marmoset	Lrrc4
merged	marmoset-mouse	marmoset	mouse	Aass
merged	marmoset-mouse	marmoset	mouse	Pde3a
merged	marmoset-mouse	marmoset	mouse	Rerg
merged	marmoset-mouse	marmoset	mouse	Ano6
merged	marmoset-mouse	mouse	marmoset	Grip1
merged	marmoset-mouse	marmoset	mouse	Spats2
merged	marmoset-mouse	marmoset	mouse	Mgat4c
merged	marmoset-mouse	mouse	marmoset	Slc25a3
merged	marmoset-mouse	marmoset	mouse	Anks1b
merged	marmoset-mouse	marmoset	mouse	Med13l
merged	marmoset-mouse	marmoset	mouse	Tmem132c
merged	marmoset-mouse	marmoset	mouse	Trp53bp1
merged	marmoset-mouse	mouse	marmoset	Sema6d
merged	marmoset-mouse	marmoset	mouse	Thtpa
merged	marmoset-mouse	marmoset	mouse	Foxg1
merged	marmoset-mouse	mouse	marmoset	Akap6
merged	marmoset-mouse	marmoset	mouse	Gpatch2l
merged	marmoset-mouse	marmoset	mouse	Flrt2
merged	marmoset-mouse	mouse	marmoset	Clmn
merged	marmoset-mouse	marmoset	mouse	Cep295
merged	marmoset-mouse	mouse	marmoset	Pak1
merged	marmoset-mouse	marmoset	mouse	Pde3b
merged	marmoset-mouse	marmoset	mouse	Nell1
merged	marmoset-mouse	marmoset	mouse	Pamr1
merged	marmoset-mouse	mouse	marmoset	Snx32
merged	marmoset-mouse	mouse	marmoset	Caskin1
merged	marmoset-mouse	mouse	marmoset	Ap3m1
merged	marmoset-mouse	mouse	marmoset	Xpnpep1
merged	marmoset-mouse	mouse	marmoset	Pdcd4
merged	marmoset-mouse	mouse	marmoset	Htra1
merged	marmoset-mouse	marmoset	mouse	Fzd3
merged	marmoset-mouse	marmoset	mouse	Dlc1
merged	marmoset-mouse	marmoset	mouse	Slc20a2
merged	marmoset-mouse	marmoset	mouse	Cables1
merged	marmoset-mouse	mouse	marmoset	Dcc
merged	marmoset-mouse	marmoset	mouse	Lrrtm1
merged	marmoset-mouse	marmoset	mouse	Meis1
merged	marmoset-mouse	mouse	marmoset	Srsf7
merged	marmoset-mouse	mouse	marmoset	Ntsr2
merged	marmoset-mouse	mouse	marmoset	Ttc14
merged	marmoset-mouse	mouse	marmoset	St6gal1
merged	marmoset-mouse	mouse	marmoset	Cspg5
merged	marmoset-mouse	marmoset	mouse	Dock3
merged	marmoset-mouse	marmoset	mouse	Lrig1
merged	marmoset-mouse	marmoset	mouse	Chl1
merged	marmoset-mouse	mouse	marmoset	Eya1
merged	marmoset-mouse	marmoset	mouse	Runx1t1
merged	marmoset-mouse	mouse	marmoset	Rmdn1
merged	marmoset-mouse	marmoset	mouse	Zfhx4
merged	marmoset-mouse	mouse	marmoset	Grina
merged	marmoset-mouse	marmoset	mouse	Veph1
merged	marmoset-mouse	mouse	marmoset	Tiparp
merged	marmoset-mouse	mouse	marmoset	Arhgef26
merged	marmoset-mouse	mouse	marmoset	Mras
merged	marmoset-mouse	mouse	marmoset	Dzip1l
merged	marmoset-mouse	mouse	marmoset	Rbms3
merged	marmoset-mouse	mouse	marmoset	Ctdspl
merged	marmoset-mouse	marmoset	mouse	Tnk2
merged	marmoset-mouse	mouse	marmoset	Prdx6
merged	marmoset-mouse	marmoset	mouse	Dnm3
merged	marmoset-mouse	marmoset	mouse	Rgsl1
merged	marmoset-mouse	marmoset	mouse	Mark1
merged	marmoset-mouse	marmoset	mouse	Esrrg
merged	marmoset-mouse	mouse	marmoset	Kcnk2
merged	marmoset-mouse	marmoset	mouse	Itpkb
merged	marmoset-mouse	mouse	marmoset	Enah
merged	marmoset-mouse	marmoset	mouse	Nav1
merged	marmoset-mouse	mouse	marmoset	Shisa4
merged	marmoset-mouse	mouse	marmoset	Srgap2
merged	marmoset-mouse	marmoset	mouse	Smyd3
merged	marmoset-mouse	mouse	marmoset	Hnrnpu
merged	marmoset-mouse	mouse	marmoset	Gnao1
merged	marmoset-mouse	marmoset	mouse	Hunk
merged	marmoset-mouse	marmoset	mouse	Olfm2
merged	marmoset-mouse	marmoset	mouse	Rhpn2
merged	marmoset-mouse	mouse	marmoset	Leng9
merged	marmoset-mouse	marmoset	mouse	Ctps2
merged	marmoset-mouse	mouse	marmoset	Gk
merged	marmoset-mouse	mouse	marmoset	Tspan7
merged	marmoset-mouse	mouse	marmoset	Fgf13
