## Supplementary material for "Astrocyte regional specialization is shaped by postnatal development": Schroeder_2025_SITables: SI_Table26_mouse_astrocyte_exr_rdeg_results_statistics.xlsx

### Sheet: source_data
filename	notes_quality	exclude	target	region	meanint_target	meanint_cav	meanint_target_norm	enrichratio_target	enrichratio_cav	enrichratio_norm
'mouse1_PFC_Gat3_fov1'	ok	no	Gat3	PFC	4.14831e-16	4.38898e-16	0.945165	1.18596	1.1126	1.06594
'mouse1_PFC_Gat3_fov2'	ok	no	Gat3	PFC	4.35819e-16	4.4359e-16	0.982481	1.21926	1.11621	1.09233
'mouse1_PFC_Gat3_fov3'	ok	no	Gat3	PFC	3.751e-16	3.98692e-16	0.940824	1.07757	1.01213	1.06465
'mouse1_PFC_Gat3_fov4'	some empty gel	no	Gat3	PFC	4.39063e-16	4.54657e-16	0.965703	1.18758	1.09604	1.08351
'mouse1_PFC_Gat3_fov5'	some empty gel	no	Gat3	PFC	4.16222e-16	4.2872e-16	0.97085	1.26763	1.11803	1.1338
'mouse1_PFC_Gat3_fov6'	ok	no	Gat3	PFC	4.45121e-16	4.24328e-16	1.049	1.19148	1.09042	1.09268
'mouse1_PFC_Gat3_fov7'	ok	no	Gat3	PFC	3.32849e-16	3.81873e-16	0.871622	1.04791	1.03822	1.00933
'mouse2_PFC_Gat3_fov1'	some empty gel	no	Gat3	PFC	3.61616e-16	3.89554e-16	0.928281	1.16023	1.10068	1.0541
'mouse2_PFC_Gat3_fov2'	ok	no	Gat3	PFC	3.68655e-16	3.97875e-16	0.926561	1.13016	1.08052	1.04593
'mouse2_PFC_Gat3_fov3'	ok	no	Gat3	PFC	3.74916e-16	3.9475e-16	0.949753	1.12566	1.05672	1.06524
'mouse2_PFC_Gat3_fov4'	ok	no	Gat3	PFC	3.5451e-16	3.88436e-16	0.912661	1.10827	1.05303	1.05246
'mouse2_PFC_Gat3_fov5'	some empty gel	no	Gat3	PFC	3.30852e-16	4.17847e-16	0.791801	1.1027	1.12204	0.982764
'mouse1_STR_Gat3_fov1'	some empty gel	no	Gat3	STR	3.31047e-16	3.76486e-16	0.879309	1.08582	1.07075	1.01407
'mouse1_STR_Gat3_fov2'	ok	no	Gat3	STR	3.03578e-16	3.62741e-16	0.836901	1.03949	1.03204	1.00722
'mouse1_STR_Gat3_fov3'	ok	no	Gat3	STR	3.41924e-16	4.01751e-16	0.851084	1.08198	1.03184	1.04859
'mouse1_STR_Gat3_fov5'	ok	no	Gat3	STR	3.42579e-16	4.0066e-16	0.855037	1.08641	1.05171	1.03299
'mouse1_STR_Gat3_fov7'	ok	no	Gat3	STR	3.32077e-16	3.83498e-16	0.865916	1.13785	1.10144	1.03305
'mouse1_STR_Gat3_fov8'	ok	no	Gat3	STR	3.46111e-16	3.96074e-16	0.873854	1.07114	1.00588	1.06488
'mouse2_STR_Gat3_fov1'	ok	no	Gat3	STR	3.39667e-16	4.0809e-16	0.832334	1.00997	1.00346	1.00649
'mouse2_STR_Gat3_fov10'	some empty gel	no	Gat3	STR	4.0995e-16	3.96243e-16	1.03459	1.13603	1.07073	1.06099
'mouse2_STR_Gat3_fov11'	ok	no	Gat3	STR	3.85014e-16	3.77216e-16	1.02067	1.12526	1.05489	1.06671
'mouse2_STR_Gat3_fov2'	ok	no	Gat3	STR	3.51616e-16	4.38793e-16	0.801325	1.082	1.07375	1.00768
'mouse2_STR_Gat3_fov3'	ok	no	Gat3	STR	3.42482e-16	3.95509e-16	0.865927	1.074	1.03503	1.03765
'mouse2_STR_Gat3_fov5'	ok	no	Gat3	STR	3.18401e-16	3.63785e-16	0.875245	1.06049	1.0032	1.0571
'mouse2_STR_Gat3_fov6'	some empty gel	no	Gat3	STR	3.44795e-16	3.78188e-16	0.911702	1.11742	1.06713	1.04713
'mouse2_STR_Gat3_fov7'	ok	no	Gat3	STR	3.44989e-16	3.70778e-16	0.930447	1.02356	0.992442	1.03136
'mouse2_STR_Gat3_fov8'	ok	no	Gat3	STR	3.64304e-16	3.97701e-16	0.916024	1.12235	1.0803	1.03893
'mouse2_STR_Gat3_fov9'	ok	no	Gat3	STR	3.27431e-16	3.84406e-16	0.851786	1.03614	1.03086	1.00512
'mouse1_THAL_Gat3_fov1'	some empty gel	no	Gat3	THAL	5.53599e-16	4.20403e-16	1.31683	1.27273	1.08959	1.16808
'mouse1_thal_Gat3_fov2-1'	some empty gel	no	Gat3	thal	9.11998e-16	5.63891e-16	1.61733	1.68647	1.15145	1.46465
'mouse1_thal_Gat3_fov2-2'	some empty gel	no	Gat3	thal	1.1369e-15	5.91642e-16	1.92161	1.75802	1.13358	1.55085
'mouse1_thal_Gat3_fov2-3'	some empty gel	no	Gat3	thal	1.32509e-15	5.99184e-16	2.21149	1.96913	1.16669	1.68779
'mouse1_thal_Gat3_fov2-4'	some empty gel	no	Gat3	thal	9.95691e-16	5.49495e-16	1.81201	1.69972	1.13703	1.49487
'mouse1_thal_Gat3_fov2-5'	some empty gel	no	Gat3	thal	9.28434e-16	5.10656e-16	1.81812	1.66114	1.11545	1.4892
'mouse1_thal_Gat3_fov3-1'	ok	no	Gat3	thal	1.68249e-15	6.31712e-16	2.66339	2.00041	1.07829	1.85516
'mouse1_thal_Gat3_fov3-2'	some empty gel	no	Gat3	thal	1.59838e-15	6.09345e-16	2.6231	1.97932	1.08281	1.82794
'mouse1_thal_Gat3_fov3-3'	some empty gel	no	Gat3	thal	1.5232e-15	6.91086e-16	2.20407	1.67765	1.04567	1.60437
'mouse2_THAL_Gat3_fov3-1'	ok	no	Gat3	THAL	5.7287e-16	4.55727e-16	1.25705	1.44127	1.07507	1.34063
'mouse2_THAL_Gat3_fov3-2'	ok	no	Gat3	THAL	4.96077e-16	4.21632e-16	1.17656	1.27272	1.05248	1.20926
'mouse1_PFC_GLAST_fov01'	ok	no	GLAST	PFC	2.02875e-15	3.93164e-16	5.16006	3.00931	1.09142	2.75725
'mouse1_PFC_GLAST_fov02'	ok	no	GLAST	PFC	2.18508e-15	3.81279e-16	5.73092	2.64391	1.03167	2.56276
'mouse1_PFC_GLAST_fov03'	ok	no	GLAST	PFC	3.17424e-15	4.10061e-16	7.74089	3.13136	1.06973	2.92725
'mouse1_PFC_GLAST_fov04'	ok	no	GLAST	PFC	2.44005e-15	4.05758e-16	6.01356	4.00217	1.09678	3.64903
'mouse1_PFC_GLAST_fov05'	some empty gel	no	GLAST	PFC	2.37059e-15	3.94047e-16	6.01601	3.40733	1.07138	3.18032
'mouse1_PFC_GLAST_fov06'	some empty gel	no	GLAST	PFC	2.01159e-15	3.8351e-16	5.2452	2.78733	1.0464	2.66372
'mouse1_PFC_GLAST_fov07'	gel drift and some empty gel	no	GLAST	PFC	1.89655e-15	4.06741e-16	4.6628	2.72828	1.08618	2.5118
'mouse1_PFC_GLAST_fov08'	ok	no	GLAST	PFC	1.73023e-15	3.87094e-16	4.46979	2.20892	1.0529	2.09795
'mouse2_PFC_GLAST_fov09'	some empty gel	no	GLAST	PFC	2.35357e-15	3.95498e-16	5.9509	3.97028	1.09226	3.63491
'mouse2_PFC_GLAST_fov10'	some empty gel	no	GLAST	PFC	2.15074e-15	4.12377e-16	5.21548	3.15634	1.10585	2.85423
'mouse2_PFC_GLAST_fov11'	gel drift and some empty gel	no	GLAST	PFC	2.1888e-15	4.0451e-16	5.41099	2.6512	1.06701	2.48471
'mouse2_PFC_GLAST_fov12'	some empty gel	no	GLAST	PFC	2.28941e-15	4.0296e-16	5.68147	2.71651	1.07686	2.52262
'mouse2_PFC_GLAST_fov13'	ok	no	GLAST	PFC	2.07101e-15	3.91967e-16	5.28364	2.37106	1.03601	2.28865
'mouse1_STR_GLAST_fov01'	some empty gel	no	GLAST	STR	1.45807e-15	3.88291e-16	3.7551	2.45953	1.06492	2.30959
'mouse1_STR_GLAST_fov02'	some empty gel	no	GLAST	STR	1.33924e-15	3.81896e-16	3.50682	2.39257	1.06617	2.24409
'mouse1_STR_GLAST_fov03'	some empty gel	no	GLAST	STR	1.33261e-15	3.6835e-16	3.61779	2.57174	1.04955	2.45033
'mouse1_STR_GLAST_fov04'	some empty gel	no	GLAST	STR	1.86344e-15	3.76389e-16	4.95085	3.00674	1.05352	2.85399
'mouse1_STR_GLAST_fov05'	ok	no	GLAST	STR	1.61501e-15	3.76876e-16	4.28526	2.35783	1.04524	2.25577
'mouse1_STR_GLAST_fov06'	ok	no	GLAST	STR	1.61246e-15	3.69119e-16	4.3684	2.50318	1.03338	2.42231
'mouse1_STR_GLAST_fov07'	ok	no	GLAST	STR	1.62057e-15	3.67106e-16	4.41446	2.70996	1.03984	2.60612
'mouse1_STR_GLAST_fov08'	ok	no	GLAST	STR	1.12715e-15	3.66013e-16	3.07952	2.17351	1.04048	2.08895
'mouse2_STR_GLAST_fov09'	ok	no	GLAST	STR	1.15172e-15	3.67862e-16	3.13084	2.22265	1.03732	2.14268
'mouse2_STR_GLAST_fov10'	ok	no	GLAST	STR	1.45875e-15	3.63702e-16	4.01084	2.5719	1.02973	2.49766
'mouse2_STR_GLAST_fov11'	ok	no	GLAST	STR	1.10858e-15	3.59742e-16	3.0816	1.89314	1.0333	1.83213
'mouse2_STR_GLAST_fov12'	some empty gel	no	GLAST	STR	1.44925e-15	3.91457e-16	3.7022	2.59227	1.07266	2.41667
'mouse2_STR_GLAST_fov13'	some empty gel	no	GLAST	STR	1.47966e-15	3.94747e-16	3.74838	2.57318	1.07708	2.38903
'mouse2_STR_GLAST_fov14'	ok	no	GLAST	STR	1.41365e-15	3.8916e-16	3.63256	2.26057	1.02859	2.19773
'mouse1_THAL_GLAST_fov1'	ok	no	GLAST	THAL	8.13208e-16	3.73799e-16	2.17553	1.58872	1.03614	1.53331
'mouse1_THAL_GLAST_fov2'	ok	no	GLAST	THAL	8.77913e-16	3.62734e-16	2.42027	1.80572	1.02711	1.75806
'mouse1_THAL_GLAST_fov3'	some empty gel	no	GLAST	THAL	6.67677e-16	3.71741e-16	1.79608	1.52257	1.05986	1.43657
'mouse1_THAL_GLAST_fov4'	ok	no	GLAST	THAL	7.04434e-16	3.70461e-16	1.90151	1.47254	1.01665	1.44843
'mouse1_THAL_GLAST_fov5'	ok	no	GLAST	THAL	6.00369e-16	3.77079e-16	1.59215	1.42294	1.0154	1.40136
'mouse1_THAL_GLAST_fov6'	ok	no	GLAST	THAL	5.74343e-16	3.69985e-16	1.55234	1.31748	0.998808	1.31905
'mouse2_THAL_GLAST_fov1'	ok	no	GLAST	THAL	5.66142e-16	3.71435e-16	1.5242	1.29176	1.0118	1.27669
'mouse2_THAL_GLAST_fov3'	ok	no	GLAST	THAL	5.3838e-16	3.80644e-16	1.41439	1.28434	1.04127	1.23343
'mouse2_THAL_GLAST_fov4'	some empty gel	no	GLAST	THAL	1.11048e-15	4.42161e-16	2.51148	2.26831	1.19392	1.89989
'mouse2_THAL_GLAST_fov7'	ok	no	GLAST	THAL	5.40887e-16	3.62087e-16	1.49381	1.33297	1.01134	1.31803
'mouse2_PFC_Gat3_fov6'	DUPLICATE field of view as #5 - REMOVE	yes	Gat3	PFC	3.40353e-16	4.15885e-16	0.818384	1.13488	1.12718	1.00683
'mouse1_STR_Gat3_fov4'	lots of empty gel	yes	Gat3	STR	3.40515e-16	4.42091e-16	0.770237	1.08828	1.12708	0.965574
'mouse1_STR_Gat3_fov6'	lots of empty gel	yes	Gat3	STR	3.8125e-16	4.24655e-16	0.897789	1.23674	1.17031	1.05676
'mouse2_STR_Gat3_fov4'	lots of empty gel	yes	Gat3	STR	3.62574e-16	4.22431e-16	0.858304	1.16052	1.1534	1.00618
'mouse1_THAL_Gat3_fov2'	very poor gat3 and some empty gel	yes	Gat3	THAL	6.49978e-16	4.23544e-16	1.53462	1.68369	1.14822	1.46635
'mouse1_THAL_Gat3_fov3'	lots of empty gel	yes	Gat3	THAL	4.29648e-16	3.88182e-16	1.10682	1.40768	1.13632	1.23881
'mouse1_THAL_Gat3_fov4'	mostly empty gel	yes	Gat3	THAL	4.43778e-16	3.92813e-16	1.12975	1.44405	1.14861	1.25721
'mouse1_THAL_Gat3_fov5'	mostly empty gel	yes	Gat3	THAL	6.1037e-16	4.50856e-16	1.3538	1.74103	1.24056	1.40343
'mouse1_THAL_Gat3_fov6'	mostly empty gel	yes	Gat3	THAL	5.98652e-16	4.46824e-16	1.33979	1.88017	1.28095	1.4678
'mouse1_THAL_Gat3_fov7'	mostly empty gel	yes	Gat3	THAL	4.97413e-16	4.24009e-16	1.17312	1.63583	1.25634	1.30206
'mouse1_THAL_Gat3_fov8'	mostly empty gel	yes	Gat3	THAL	6.3405e-16	4.31744e-16	1.46858	1.81178	1.202	1.50731
'mouse2_THAL_Gat3_fov1'	ok but poor cav2.1 staining	yes	Gat3	THAL	5.0074e-16	4.41184e-16	1.13499	1.31289	1.09082	1.20357
'mouse2_THAL_Gat3_fov2'	lots of empty gel and poor cav2.1 staining	yes	Gat3	THAL	4.76529e-16	3.85871e-16	1.23494	1.3703	1.06121	1.29125
'mouse2_THAL_Gat3_fov3-3'	lots of empty gel	yes	Gat3	THAL	4.90406e-16	3.85862e-16	1.27094	1.38501	1.06564	1.2997
'mouse2_THAL_Gat3_fov3'	ok but poor cav2.1 staining	yes	Gat3	THAL	3.94517e-16	4.06064e-16	0.971563	1.00356	1.0037	0.999854
'mouse2_THAL_GLAST_fov2'	lots of empty gel	yes	GLAST	THAL	7.86219e-16	4.06358e-16	1.93479	1.75821	1.11407	1.57819

### Sheet: statistics
	p_unadjusted_str	p_unadjusted_thal	zscore_str	zscore_thal	p_adjusted_str	significant_str	p_adjusted_thal	significant_thal
meanint_GLAST	5.13e-14	4.72e-50	-7.528	-14.876	1.54e-13	TRUE	1.42e-49	TRUE
ER_GLAST	0.00043241	7.11e-19	-3.519	-8.873	0.00086481	TRUE	1.42e-18	TRUE
meanint_norm_GLAST	5.13e-14	4.72e-50	-7.528	-14.876	1.54e-13	TRUE	1.42e-49	TRUE
meanint_Gat3	0.449503	1.08e-06	-0.756	4.876	0.449503	FALSE	1.08e-06	TRUE
ER_Gat3	0.364727	4.06e-10	-0.906	6.252	0.449503	FALSE	6.08e-10	TRUE
meanint_norm_Gat3	0.449503	1.08e-06	-0.756	4.876	0.449503	FALSE	1.08e-06	TRUE
