## Supplementary material for "Astrocyte regional specialization is shaped by postnatal development": Schroeder_2025_SITables: SI_Table27_marmoset_dissection_slabs.xlsx

### Sheet: Sheet1
Replicate	Dissection_date	PFC_slabs	Striatum_slabs	MO_slabs	Thalamus_slabs
21-181	2022-02-11	1,2	4,5	6	7,8
21-108	2022-03-17	1,2	3,4,5	5	7,8,9
22-110	2022-09-06	1,2	4,5	5	7,8,9
21-164	2022-09-08	1,2	4,5	5	7,8,9
009-34	2022-09-09	1,2	4,5	5	7,8,9
11-301	2022-12-08	1,2	4,5	5	7,8,9
