## Supplementary material for "Astrocyte regional specialization is shaped by postnatal development": Schroeder_2025_SITables: SI_Table28_10x_seq_coverage.xlsx

### Sheet: 2023.12
10x_batch	UMI/Cell	Genes/Cell	PostQC # Cells	CellRanger # Cells	Reads as of 12/2023	Reads/Cell (QC)	Reads/Cell (non-QC)	Read/UMI	pctNeuron	Antisense	Seq. Saturation	Sense Reads/Cell (QC)	Sense Reads/Cell (non-QC)	Sense Read/UMI	Sense UMI/read	Sample Index
Exp057_cjneo_1A	4240.5	2543	10762	11703	624904252	58065.8	53396.9	13.6932	0.558632	0.36	0.494	37162.1	34174	8.76362	0.114108	G11
Exp057_cjneo_1B	4996	2864	14725	17104	1059718144	71967.3	61957.3	14.405	0.598031	0.444	0.555	40013.8	34448.3	8.00917	0.124857	H11
Exp057_cjneo_1C	5346.5	3043	21798	24181	1567053547	71889.8	64805.2	13.4461	0.411919	0.455	0.574	39179.9	35318.8	7.32815	0.13646	F2
Exp057_cjneo_1D	4031	2494.5	17244	20216	1255796768	72825.1	62119	18.0663	0.369636	0.441	0.661	40709.3	34724.5	10.099	0.0990193	G12
Exp057_cjneo_2A	5267	2972	13314	14408	1067929810	80211	74120.6	15.229	0.603125	0.468	0.595	42672.3	39432.2	8.10182	0.123429	H12
Exp057_cjneo_2B	5547	3040	15709	18856	1133200227	72137	60097.6	13.0047	0.591954	0.452	0.527	39531.1	32933.5	7.12657	0.14032	D12
Exp057_cjneo_2C	5477	3022	20007	22070	1268954390	63425.5	57496.8	11.5803	0.403359	0.409	0.489	37484.5	33980.6	6.84398	0.146114	E12
Exp057_cjneo_2D	4918.5	2841	16882	18988	1145568829	67857.4	60331.2	13.7964	0.374067	0.454	0.566	37050.1	32940.8	7.53281	0.132753	F12
Exp060_cj14mo_1A	6261	3150.5	8552	11376	603157809	70528.3	53020.2	11.2647	0.77058	0.314	0.494	48382.4	36371.9	7.72758	0.129407	G5
Exp060_cj14mo_1B	4453	2352	9417	17055	607610329	64522.7	35626.5	14.4897	0.612615	0.232	0.428	49553.4	27361.2	11.1281	0.0898626	H5
Exp060_cj14mo_1C	3896	2047	9671	18685	807663409	83513.9	43225.2	21.4358	0.262537	0.264	0.629	61466.3	31813.8	15.7768	0.0633844	A6
Exp060_cj14mo_1D	3570	2032	8467	14582	497645331	58774.7	34127.4	16.4635	0.484351	0.286	0.489	41965.1	24366.9	11.7549	0.0850706	B6
Exp060_cj14mo_2A	7631	3454	8078	10443	598284015	74063.4	57290.4	9.70559	0.782248	0.286	0.479	52881.3	40905.4	6.92979	0.144304	C6
Exp060_cj14mo_2B	6087	2722	9671	21333	954849164	98733.2	44759.3	16.2203	0.654844	0.213	0.552	77703.1	35225.5	12.7654	0.0783367	D6
Exp060_cj14mo_2C	3382	1827.5	9328	15973	576266696	61778.2	36077.5	18.2668	0.246248	0.222	0.578	48063.4	28068.3	14.2115	0.0703654	E6
Exp060_cj14mo_2D	4248	2199	8129	12334	574653496	70691.8	46591	16.6412	0.452208	0.253	0.521	52806.8	34803.5	12.431	0.0804442	F6
Exp062_mmP4_1A	5148	2328	9037	9370	525904523	58194.6	56126.4	11.3043	0.664158	0.412	0.424	34218.4	33002.3	6.64693	0.150445	G10
Exp062_mmP4_1B	8027	3080	9949	10850	881006300	88552.2	81198.7	11.0318	0.807317	0.489	0.476	45250.2	41492.6	5.63725	0.177391	H10
Exp062_mmP4_1C	6930	2896	12326	13433	911196920	73924.8	67832.7	10.6674	0.683271	0.473	0.487	38958.4	35747.8	5.6217	0.177882	A11
Exp062_mmP4_1D	6176	2650	12695	13381	1008130302	79411.6	75340.4	12.8581	0.713037	0.504	0.544	39388.2	37368.9	6.37762	0.156798	B11
Exp062_mmP4_2A	7200	2952	19522	21723	1489159881	76281.1	68552.2	10.5946	0.706844	0.484	0.478	39361.1	35372.9	5.46681	0.182922	C11
Exp062_mmP4_2B	6810	2856	14013	16127	1332122117	95063.3	82602	13.9594	0.751659	0.499	0.561	47626.7	41383.6	6.99364	0.142987	D11
Exp062_mmP4_2C	7158	2986	13703	14760	1011667270	73828.2	68541.1	10.3141	0.672918	0.468	0.472	39276.6	36463.9	5.48709	0.182246	E11
Exp068_mmP90_1A	6333	2631	8970	10669	659798688	73556.2	61842.6	11.6147	0.815608	0.449	0.588	40529.4	34075.3	6.39972	0.156257	A9
Exp068_mmP90_1B	8459	3246	6881	7677	716025328	104058	93268.9	12.3015	0.750327	0.451	0.624	57128	51204.6	6.75352	0.148071	B9
Exp068_mmP90_1C	7120	3173	13768	15705	876891513	63690.6	55835.2	8.9453	0.67715	0.228	0.524	49169.1	43104.8	6.90577	0.144806	C9
Exp068_mmP90_2A	9257	3447	8034	8860	694198465	86515.3	78352	9.34391	0.728778	0.428	0.55	49486.7	44817.3	5.34472	0.187101	D9
Exp068_mmP90_2B	8770	3235	7073	8647	557771526	78859.3	64504.6	8.99193	0.751308	0.338	0.536	52204.8	42702.1	5.95266	0.167992	E9
Exp068_mmP90_2D	5976	2706	10167	11620	678655173	66750.8	58404.1	11.1698	0.704731	0.416	0.571	38982.5	34108	6.52317	0.1533	F9
Exp070_mmP35_1A	6328	2683	11065	16867	757399970	68450.1	44904.2	10.817	0.754903	0.42	0.416	39701	26044.5	6.27387	0.159391	G9
Exp070_mmP35_1B	7695	3138	11128	13883	825486701	74181	59460.3	9.64016	0.69743	0.413	0.443	43544.3	34903.2	5.65878	0.176717	H9
Exp070_mmP35_1C	7271	2957.5	12662	16591	903891866	71386.2	54480.9	9.81793	0.555126	0.286	0.463	50969.7	38899.3	7.01	0.142653	A10
Exp070_mmP35_1D	7935.5	3203	8406	9344	751070228	89349.3	80379.9	11.2594	0.666548	0.457	0.565	48516.7	43646.3	6.11388	0.163562	B10
Exp070_mmP35_2A	8916	3276	8373	13763	938657579	112105	68201.5	12.5735	0.767347	0.339	0.494	74101.6	45081.2	8.31108	0.120321	C10
Exp070_mmP35_2B	8412.5	3179	12308	16616	1014325412	82411.9	61045.1	9.79636	0.719695	0.359	0.442	52826	39129.9	6.27947	0.159249	D10
Exp070_mmP35_2C	6714	2925	16948	21628	978580675	57740.2	45246	8.59997	0.613347	0.282	0.361	41457.5	32486.6	6.17478	0.161949	E10
Exp070_mmP35_2D	6664.5	2765.5	8152	9202	641972250	78750.3	69764.4	11.8164	0.609789	0.446	0.506	43627.7	38649.5	6.54628	0.152759	F10
Exp073_mmP14_1A	7715	3044.5	12544	14857	884828554	70538	59556.3	9.14297	0.626754	0.409	0.385	41688	35197.8	5.40349	0.185065	A1
Exp073_mmP14_1B	7356	2931	11593	14741	789200453	68075.6	53537.8	9.25443	0.693953	0.399	0.398	40913.4	32176.2	5.56191	0.179794	B1
Exp073_mmP14_1C	7026	2883	12639	19909	780018395	61715.2	39179.2	8.78383	0.591898	0.35	0.392	40114.9	25466.5	5.70949	0.175147	C1
Exp073_mmP14_1D	8101.5	3067	15006	20333	1212495739	80800.7	59631.9	9.97355	0.639411	0.43	0.49	46056.4	33990.2	5.68492	0.175904	D1
Exp073_mmP90_2A	7685.5	3014.5	13802	19592	941847714	68239.9	48073.1	8.87905	0.795827	0.465	0.419	36508.4	25719.1	4.75029	0.210513	E1
Exp073_mmP90_2B	8340	3231	13588	16459	1052568133	77463.1	63950.9	9.28814	0.769944	0.49	0.448	39506.2	32615	4.73695	0.211106	F1
Exp073_mmP90_2C	5277.5	2424.5	13330	16198	863175110	64754.3	53289	12.2699	0.511778	0.398	0.499	38982.1	32080	7.38647	0.135383	G1
Exp073_mmP90_2D	6853.5	2774	12578	16041	903014657	71793.2	56294.2	10.4754	0.718954	0.493	0.501	36399.1	28541.1	5.31103	0.188287	H1
Exp074_mmP35_2A	7454.5	2956.5	6246	8114	557040457	89183.6	68651.8	11.9637	0.709414	0.413	0.48	52350.7	40298.6	7.0227	0.142395	C3
Exp074_mmP35_2B	5346.5	2361	5846	7681	680247144	116361	88562.3	21.764	0.765652	0.443	0.652	64813.1	49329.2	12.1225	0.082491	D3
Exp074_mmP35_2C	7786	2966	7922	9750	688079761	86856.8	70572.3	11.1555	0.601616	0.305	0.582	60365.5	49047.7	7.75308	0.128981	E3
Exp074_mmP35_2D	4792	2209	7748	8638	842413593	108727	97524.1	22.6892	0.636035	0.45	0.753	59799.6	53638.3	12.4791	0.0801343	F3
Exp074_mmP4_1A	8157	3174	9460	12408	1941732347	205257	156490	25.1633	0.742072	0.579	0.733	86413.2	65882.4	10.5938	0.0943952	G2
Exp074_mmP4_1B	5566.5	2368	9686	10287	684119501	70629.7	66503.3	12.6884	0.772352	0.462	0.636	37998.8	35778.8	6.82633	0.146492	H2
Exp074_mmP4_1C	9317	3359	4103	6739	852807308	207850	126548	22.3087	0.663904	0.499	0.727	104133	63400.6	11.1766	0.0894724	A3
Exp074_mmP4_1D	3987.5	1932.5	6102	4639	425859281	69790.1	91799.8	17.5022	0.675188	0.548	0.613	31545.1	41493.5	7.911	0.126406	B3
Exp076_cj7mo_1A	6157	3002	15153	26416	1127032947	74376.9	42664.8	12.0801	0.62872	0.427	0.497	42618	24446.9	6.92187	0.14447	G3
Exp076_cj7mo_1B	7562.5	3555	12926	20299	995596613	77022.8	49046.6	10.1848	0.65465	0.34	0.422	50835	32370.7	6.72199	0.148765	H3
Exp076_cj7mo_1C	4273.5	2229	12490	21781	773619677	61939.1	35518.1	14.4938	0.242274	0.355	0.561	39950.7	22909.2	9.34848	0.106969	A4
Exp076_cj7mo_1D	3733	2047	29851	56911	1419064262	47538.2	24934.8	12.7346	0.390908	0.364	0.47	30234.3	15858.5	8.0992	0.123469	B4
Exp076_cj7mo_2A	5954.5	2925	15812	27266	1047846241	66269.1	38430.5	11.1292	0.626423	0.438	0.44	37243.2	21597.9	6.25463	0.159882	C4
Exp076_cj7mo_2B	7200	3400	18547	39436	1260850285	67981.4	31972.1	9.44186	0.685987	0.318	0.422	46363.3	21804.9	6.43935	0.155295	D4
Exp076_cj7mo_2C	5249	2500	11181	20983	1085310000	97067.3	51723.3	18.4925	0.236562	0.341	0.64	63967.4	34085.7	12.1866	0.0820574	E4
Exp076_cj7mo_2D	4562.5	2287	15128	30097	988414991	65336.8	32841	14.3204	0.352591	0.345	0.529	42795.6	21510.8	9.37986	0.106611	F4
Exp077_cj7mo_1A	6598	3112	10529	13275	672321944	63854.3	50645.7	9.67783	0.669009	0.455	0.42	34800.6	27601.9	5.27442	0.189594	G4
Exp077_cj7mo_1B	5145.5	2712	12876	31368	1706444210	132529	54400.8	25.7563	0.805374	0.451	0.607	72758.5	29866	14.1402	0.0707203	H4
Exp077_cj7mo_1C	3343	1791	6590	9649	375256090	56943.3	38890.7	17.0336	0.188771	0.35	0.565	37013.1	25278.9	11.0718	0.0903193	A5
Exp077_cj7mo_1D	6993	3260	10125	19342	1006698454	99427	52047.3	14.2181	0.528	0.329	0.503	66715.5	34923.7	9.54033	0.104818	B5
Exp077_cj7mo_2A	8141	3580	11677	17380	1171404368	100317	67399.6	12.3225	0.686135	0.492	0.515	50961.2	34239	6.25982	0.159749	C5
Exp077_cj7mo_2B	6192	3027	7309	11995	536127505	73351.7	44695.9	11.8462	0.675195	0.416	0.393	42837.4	26102.4	6.91818	0.144547	D5
Exp077_cj7mo_2C	3440.5	1827	7656	12554	464531135	60675.4	37002.6	17.6356	0.182341	0.319	0.59	41320	25198.8	12.0099	0.0832648	E5
Exp077_cj7mo_2D	4702	2608	8507	16556	508811353	59810.9	30732.7	12.7203	0.496532	0.268	0.407	43781.6	22496.4	9.31127	0.107397	F5
Exp078_cj14mo_1A	9776	4100	9189	10097	781693928	85068.4	77418.4	8.70176	0.723583	0.423	0.492	49084.5	44670.4	5.02092	0.199167	E9
Exp078_cj14mo_1B	7069.5	3502.5	8460	10955	749585646	88603.5	68424.1	12.5332	0.620449	0.46	0.475	47845.9	36949	6.76793	0.147756	F9
Exp078_cj14mo_1C	4784	2337	7854	12383	1006146352	128106	81252.2	26.7781	0.22931	0.402	0.709	76607.5	48588.8	16.0133	0.0624482	G9
Exp078_cj14mo_1D	6574.5	3324	13754	19082	991855853	72114	51978.6	10.9687	0.589937	0.383	0.432	44494.3	32070.8	6.76771	0.14776	H9
Exp078_cj14mo_2A	6683	3315	7571	8252	682944256	90205.3	82761.1	13.4977	0.700568	0.502	0.586	44922.2	41215	6.72187	0.148768	A10
Exp078_cj14mo_2B	8708	3795	9199	12683	793345022	86242.5	62551.8	9.90383	0.638548	0.414	0.454	50538.1	36655.4	5.80364	0.172306	B10
Exp078_cj14mo_2C	4777.5	2330	7808	15690	855169276	109525	54504.1	22.9251	0.224129	0.366	0.671	69438.7	34555.6	14.5345	0.0688017	C10
Exp078_cj14mo_2D	6675	3155	8269	12862	685815919	82938.2	53321.1	12.4252	0.567783	0.222	0.556	64525.9	41483.8	9.6668	0.103447	D11
Exp080_cjaged_1A	7585.5	3708	9568	22805	681573801	71234.7	29887	9.39091	0.726066	0.442	0.508	39749	16677	5.24013	0.190835	E11
Exp080_cjaged_1B	6963	3444	9281	10577	862447381	92926.1	81539.9	13.3457	0.589699	0.398	0.63	55941.5	49087	8.03411	0.124469	F11
Exp080_cjaged_1C	3421	1895	9097	18042	990879906	108924	54920.7	31.8398	0.233374	0.296	0.782	76682.4	38664.2	22.4152	0.0446126	G11
Exp080_cjaged_1D	5146.5	2714.5	11164	17118	777976991	69686.2	45447.9	13.5405	0.540846	0.34	0.576	45992.9	29995.6	8.93674	0.111898	H11
Exp080_cjaged_2A	7746	3756	11568	14295	973106882	84120.6	68073.2	10.8599	0.740145	0.432	0.595	47780.5	38665.6	6.16841	0.162116	A12
Exp080_cjaged_2B	8497.5	3739.5	9812	11861	1122856403	114437	94667.9	13.4671	0.591317	0.353	0.663	74040.8	61250.2	8.71324	0.114768	B12
Exp080_cjaged_2C	3629	1885	8817	14893	793693275	90018.5	53293	24.8053	0.228309	0.237	0.758	68684.1	40662.6	18.9265	0.0528361	C12
Exp080_cjaged_2D	5415	2722.5	11148	16324	738331777	66230	45229.8	12.2308	0.538841	0.262	0.593	48877.7	33379.6	9.02636	0.110787	D12
Exp082_cjneo_1A	5665	2972	13377	25620	1116580766	83470.2	43582.4	14.7344	0.572475	0.521	0.525	39982.2	20876	7.05776	0.141688	E8
Exp082_cjneo_1B	5399	2830	8804	15232	827412677	93981.4	54320.7	17.4072	0.640731	0.527	0.515	44453.2	25693.7	8.2336	0.121454	F8
Exp082_cjneo_1C	6340	3142	9807	19493	1211150642	123499	62132.6	19.4793	0.428469	0.493	0.593	62613.8	31501.2	9.87599	0.101256	G8
Exp082_cjneo_1D	5896	3071	11872	26532	1348602427	113595	50829.3	19.2665	0.5	0.476	0.624	59523.9	26634.5	10.0956	0.0990527	H8
Exp082_cjneo_2A	5507	2895	12595	22717	1162104554	92267.1	51155.7	16.7545	0.570544	0.521	0.582	44196	24503.6	8.02541	0.124604	A9
Exp082_cjneo_2B	6911	3311.5	8816	12199	829731741	94116.6	68016.4	13.6184	0.687954	0.527	0.445	44517.1	32171.7	6.44149	0.155244	B9
Exp082_cjneo_2C	4663	2506	11411	16335	799326588	70048.8	48933.4	15.0223	0.37867	0.492	0.502	35584.8	24858.2	7.63131	0.131039	C9
Exp082_cjneo_2D	4763	2614	9942	14492	695641512	69970	48001.8	14.6903	0.498793	0.335	0.636	46530	31921.2	9.76906	0.102364	D9
Exp086_mmP14_1A	7104	2873	10493	19231	996760741	94992.9	51830.9	13.3718	0.744115	0.512	0.432	46356.5	25293.5	6.52541	0.153247	G7
Exp086_mmP14_1C	5082	2276	12164	20581	728193304	59864.6	35381.8	11.7797	0.626439	0.345	0.449	39211.3	23175.1	7.71573	0.129605	H7
Exp086_mmP14_1D	5446.5	2424	9956	13145	838211782	84191.6	63766.6	15.4579	0.684512	0.545	0.519	38307.2	29013.8	7.03336	0.14218	A8
Exp086_mmP4_1D	5962	2619	14736	17426	1696155820	115103	97334.8	19.3061	0.697883	0.619	0.58	43854.2	37084.5	7.35562	0.135951	F7
Exp086_mmP90_1C	6006	2695	9475	11641	675384738	71340.9	58017.8	11.831	0.599472	0.455	0.45	38880.8	31619.7	6.4479	0.155089	C8
Exp086_mmP90_1D	4444	2096	12103	16552	990806693	81864.6	59860.2	18.4214	0.705941	0.541	0.659	37575.8	27475.9	8.45541	0.118268	D8
Exp089_mmaged_1A	5434.5	2370.5	6140	10638	680842359	110886	64001	20.4042	0.798046	0.266	0.82	81390.6	46976.7	14.9766	0.0667706	H12
Exp089_mmaged_2D	4238	1976	7449	9389	804797365	108041	85717	25.4934	0.737012	0.311	0.837	74440.2	59059	17.5649	0.0569316	E12
Exp090_mmaged_3A	7524	3097	7743	10951	617345861	79729.5	56373.5	10.5967	0.776185	0.45	0.519	43851.2	31005.4	5.82818	0.17158	F12
Exp090_mmP14_1A	6904	2859	7997	11762	727325049	90949.7	61836.9	13.1735	0.716894	0.446	0.569	50386.2	34257.6	7.29811	0.137022	E12
Exp090_mmP14_1B	10014	3481	7225	16170	711563038	98486.2	44005.1	9.83485	0.804567	0.39	0.48	60076.6	26843.1	5.99926	0.166687	F12
Exp090_mmP14_1C	9055	3324	9203	10322	1041646342	113186	100915	12.4998	0.5872	0.268	0.515	82851.8	73869.9	9.14984	0.109292	G12
Exp090_mmP14_1D	6351	2681	10757	8512	1029359580	95692.1	120930	15.0672	0.651576	0.402	0.642	57223.9	72316.4	9.01021	0.110985	H12
Exp090_mmP14_2B	8164	3179	9046	9695	552899715	61120.9	57029.4	7.48664	0.758567	0.346	0.384	39973.1	37297.2	4.89626	0.204237	G12
Exp091_cjaged_1A	10183	4386	7555	8544	661999755	87624.1	77481.2	8.60494	0.759762	0.416	0.495	51172.4	45249	5.02528	0.198994	C1
Exp091_cjaged_1B	10524	4469	8053	9912	1028647861	127735	103778	12.1375	0.667205	0.395	0.586	77279.5	62785.7	7.34317	0.136181	D1
Exp091_cjaged_1C	3761	2015	11333	16429	752864702	66431.2	45825.4	17.6632	0.246713	0.387	0.588	40722.3	28090.9	10.8275	0.0923572	E1
Exp091_cjaged_1D	5162	2761	11664	15520	728794084	62482.3	46958.4	12.1043	0.532922	0.388	0.441	38239.2	28738.5	7.40783	0.134992	F1
Exp091_cjaged_2A	7274	3671	16025	20890	1296579976	80909.8	62067	11.1232	0.737098	0.476	0.492	42396.7	32523.1	5.82853	0.17157	G1
Exp091_cjaged_2B	8395	3949	10303	12268	836752480	81214.5	68206.1	9.67415	0.654761	0.406	0.462	48241.4	40514.4	5.74644	0.174021	H1
Exp091_cjaged_2C	4314	2166	10391	16615	952708522	91685.9	57340.3	21.2531	0.255798	0.371	0.683	57670.5	36067	13.3682	0.0748043	A3
Exp091_cjaged_2D	6924	3181.5	9632	12431	751518401	78023.1	60455.2	11.2685	0.543397	0.29	0.555	55396.4	42923.2	8.00063	0.12499	C3
Exp094_mmaged_1C	4681	2191	6098	10539	697929042	114452	66223.5	24.4504	0.581994	0.343	0.744	75195	43508.8	16.0639	0.0622514	D3
Exp094_mmaged_1D	4650	2183	8607	18464	597075172	69370.9	32337.3	14.9185	0.862321	0.401	0.618	41553.2	19370	8.93616	0.111905	E3
Exp094_mmaged_2B	4733	2277	7712	8925	630422005	81745.6	70635.5	17.2714	0.765949	0.439	0.682	45859.3	39626.5	9.68926	0.103207	B3
Exp094_mmaged_2C	5093	2493	14101	18464	710519133	50387.9	38481.3	9.89355	0.65818	0.38	0.523	31240.5	23858.4	6.134	0.163026	E3
Exp094_mmaged_2D	6008	2578	7710	8896	911739902	118254	102489	19.6828	0.65655	0.404	0.743	70479.5	61083.3	11.7309	0.0852446	B3
Exp106_mmaged_2B	4690	2230	6551	9736	460634602	70315.2	47312.5	14.9926	0.805526	0.334	0.486	46829.9	31510.1	9.98505	0.10015	H4
Exp106_mmaged_2C	5021	2342.5	17942	24785	1202295949	67010.1	48509	13.346	0.669268	0.34	0.588	44226.7	32016	8.80834	0.113529	A5
Exp106_mmaged_3B	7145.5	2869.5	8992	10610	888789061	51306.9	40030	9.74398	0.785698	0.476	0.617	27654.4	21576.2	5.252	0.190404	E4
Exp110_mmE18.5_1A	6398	2667.5	11848	14002	1376231986	116157	98288.2	18.1553	0.713285	0.571	0.633	49831.5	42165.7	7.7886	0.128393	B5
Exp110_mmE18.5_1C	5315	2470	10289	14492	786963930	76485.9	54303.3	14.3906	0.609777	0.518	0.551	36866.2	26174.2	6.93626	0.14417	C5
Exp110_mmE18.5_2A	3974	1933	14139	19303	2095316467	148194	108549	37.2909	0.651319	0.542	0.692	67872.9	49715.3	17.0792	0.0585506	D5
Exp110_mmE18.5_2B	4374	2166	11739	16646	1336162028	113822	80269.3	26.0225	0.592384	0.505	0.722	56342.1	39733.3	12.8811	0.0776329	E5
Exp110_mmE18.5_2C	6195	2716	14173	18104	1714845194	120994	94721.9	19.5309	0.634728	0.521	0.645	57956	45371.8	9.35529	0.106891	F5
Exp117_cjGD135_1A	6018.5	3061.5	9092	12283	637181368	70081.5	51875.1	11.6444	0.560273	0.443	0.553	39035.4	28894.4	6.4859	0.15418	G5
Exp117_cjGD135_1B	5616	2944	10860	14476	723128219	66586.4	49953.6	11.8566	0.518508	0.45	0.56	36622.5	27474.5	6.5211	0.153348	H5
Exp117_cjGD135_1C	4784.5	2552	11562	18674	732474786	63351.9	39224.3	13.2411	0.394914	0.418	0.565	36870.8	22828.5	7.7063	0.129764	A6
Exp117_cjGD135_2A	5849	2963	9298	12503	677028777	72814.5	54149.3	12.449	0.560551	0.462	0.581	39174.2	29132.3	6.69759	0.149308	B6
Exp117_cjGD135_2B	5754.5	2966.5	12340	14563	1398923736	113365	96060.1	19.7002	0.523096	0.484	0.716	58496.3	49567	10.1653	0.0983737	C6
Exp117_cjGD135_2C	4997	2579	12301	17700	1228105321	99837.8	69384.5	19.9796	0.401837	0.47	0.688	52914.1	36773.8	10.5892	0.0944362	D6
Exp119_cjGD135_1A	5323	2679	10015	12124	835525279	83427.4	68915	15.673	0.463105	0.533	0.596	38960.6	32183.3	7.31929	0.136625	E6
Exp119_cjGD135_1B	5369	2720	10968	13722	1096744466	99994.9	79926	18.6245	0.488056	0.525	0.644	47497.6	37964.8	8.84664	0.113037	F6
Exp119_cjGD135_1C	5821.5	2917.5	11416	14260	821422967	71953.7	57603.3	12.36	0.393746	0.498	0.509	36120.7	28916.9	6.20471	0.161168	G6
Exp119_cjGD135_2A	5767	2848	11631	13544	1192142375	102497	88020	17.773	0.484653	0.528	0.65	48378.6	41545.4	8.38886	0.119206	H6
Exp119_cjGD135_2B	4912	2605	11091	14016	828742319	74722.1	59128.3	15.2121	0.462537	0.508	0.582	36763.3	29091.1	7.48438	0.133612	A7
Exp119_cjGD135_2C	6693	3138	15017	17311	1546783724	103002	89352.6	15.3895	0.422788	0.455	0.645	56136.2	48697.2	8.3873	0.119228	B7
Exp133_mmE18.5_1A	3369	1678	11531	13028	1338689035	116095	102755	34.4597	0.604544	0.556	0.77	51546.1	45623.1	15.3001	0.065359	C7
Exp133_mmE18.5_1B	2158	1287	7541	13101	843060495	111797	64350.9	51.8058	0.429784	0.529	0.735	52656.3	30309.3	24.4005	0.0409827	D7
Exp133_mmE18.5_1C	3021	1630	8816	10215	882447525	100096	86387.4	33.1334	0.437727	0.498	0.733	50248.3	43366.5	16.633	0.0601215	E7
Exp133_mmE18.5_2B	2923	1608	7816	9318	657136243	84075.8	70523.3	28.7635	0.550409	0.525	0.721	39936	33498.6	13.6627	0.0731921	F7
