## Supplementary material for "Astrocyte regional specialization is shaped by postnatal development": Schroeder_2025_SITables: SI_Table30_reagents.xlsx

### Sheet: Antibodies
Primary Antibodies and Conjugates
Name	Vendor	Product/Catalog Number	Dilution factor
Chicken-anti-GFP	Abcam	ab13790	1:1000 or 1:200
Mouse-anti-GFAP	Millipore	MAB360	1:1000 or 1:200
Chicken-anti-neurofilament heavy chain (SMI)	Abcam	ab4680	1:200
Guinea pig-anti-Cav2.1	Synaptic Systems	152 205	1:200
Rabbit-anti-EEAT1 (Glast)	Abcam	ab181036	1:100
Rabbit-anti-Gat3	Alomone	AGT-003	1:100
Rabbit-anti-NeuN	Abcam	ab177487	1:250
Lycopersicon Esculentum (Tomato) Lectin (LEL, TL), DyLight 649	ThermoFisher	L32472	1:200
Rabbit-anti-Olig2	Sigma	ABE9610	1:500
Secondary Antibodies
Goat-anti-chicken AF488	ThermoFisher	A-11039	1:1000
Goat-anti-rabbit AF647	ThermoFisher	A-11030	1:1000
Goat-anti-mouse AF546	ThermoFisher	A-21245	1:1000
Donkey-anti-goat AF488	Jackson ImmunoResearch	705-545-147	1:200
Donkey-anti-chicken AF488	ThermoFisher	A-78948	1:200
Donkey-anti-mouse AF555	ThermoFisher	A-31570	1:200
Donkey-anti-goat AF488	ThermoFisher	A-32814	1:200
Donkey-anti-guinea pig CF633	Biotium	#20168	1:200
Donkey-anti-chicken AF633	ThermoFisher	A-20168	1:200
Donkey-anti-rabbit AF555	ThermoFisher	A-31572	1:200

### Sheet: ACD RNAscope
Name	Vendor	Product/Catalog Number
RNAscopeTM HiPlex12 Reagents Kit (488, 550, 650) v2	Advanced Cell Diagnostics	324419
RNAscope® Protease Plus	Advanced Cell Diagnostics	322331
RNAscope® HiPlex Probe - Cj-POLR2A-T1	Advanced Cell Diagnostics	500241-T1
RNAscope® HiPlex Probe - Cj-PPIB-T2	Advanced Cell Diagnostics	488601-T2
RNAscope® HiPlex Probe - Cj-UBC-T3	Advanced Cell Diagnostics	500251-T3
RNAscope® HiPlex Probe - Cj-OLIG2-T1	Advanced Cell Diagnostics	500441-T1
RNAscope® HiPlex Probe - Cj-DNM3-T2	Advanced Cell Diagnostics	1295031-T2
RNAscope® HiPlex Probe - Cj-SPARC-T3	Advanced Cell Diagnostics	1295001-T3
RNAscope® HiPlex Probe - Cj-SLC1A3-T4	Advanced Cell Diagnostics	1295011-T4
RNAscope® HiPlex Probe - Cj-SLC17A6-O2-T5	Advanced Cell Diagnostics	1294991-T5
RNAscope® HiPlex Probe - Cj-GFAP-T6	Advanced Cell Diagnostics	1131151-T6
RNAscope® HiPlex Probe - Cj-FOXG1-O1-T7	Advanced Cell Diagnostics	1295071-T7
RNAscope® HiPlex Probe - Cj-SLC17A7-T8	Advanced Cell Diagnostics	499871-T8
RNAscope® HiPlex Probe - Cj-CSMD1-T9	Advanced Cell Diagnostics	500261-T9
RNAscope® HiPlex Probe - Cj-KCND2-T10	Advanced Cell Diagnostics	1295051-T10
RNAscope® HiPlex Probe - Cj-GAD2-T11	Advanced Cell Diagnostics	499901-T11
RNAscope® HiPlex Probe - Cj-KCNH7-T12	Advanced Cell Diagnostics	1295101-T12
RNAscope® HiPlex Probe - Mm-Olig2-T1	Advanced Cell Diagnostics	447091-T1
RNAscope® HiPlex Probe - Mm-Slc1a3-T2	Advanced Cell Diagnostics	430781-T2
RNAscope® HiPlex Probe - Mm-Clmn-T3	Advanced Cell Diagnostics	892361-T3
RNAscope® HiPlex Probe - Mm-Sparc-T4	Advanced Cell Diagnostics	466781-T4
RNAscope® HiPlex Probe - Mm-Slc17a6-O3- T5	Advanced Cell Diagnostics	1247881-T5
RNAscope® HiPlex Probe - Mm-Gfap-T6	Advanced Cell Diagnostics	313211-T6
RNAscope® HiPlex Probe - Mm-Kcnd2-T7	Advanced Cell Diagnostics	452581-T7
RNAscope® HiPlex Probe - Mm-Slc17a7-T8	Advanced Cell Diagnostics	416631-T8
RNAscope® HiPlex Probe - Mm-Top2a-T9	Advanced Cell Diagnostics	491221-T9
RNAscope® HiPlex Probe - Mm-Csmd1-T10	Advanced Cell Diagnostics	444791-T10
RNAscope® HiPlex Probe - Mm-Gad2-T11	Advanced Cell Diagnostics	439371-T11
RNAscope HiPlex Probe - Mm-Slco1c1-T12	Advanced Cell Diagnostics	491821-T12
RNAscope HiPlex12 Positive Control Probe – Mm v2	Advanced Cell Diagnostics	324433
RNAscopeTM Multiplex Fluorescent Detection Kit v2	Advanced Cell Diagnostics	323110
RNAscopeTM Probe - Cj-SPARC-C3	Advanced Cell Diagnostics	1295001-C3
RNAscopeTM Probe - Cj-KCNH7-O1-C2	Advanced Cell Diagnostics	1808381-C2
RNAscope Probe - Cj-SLC1A3-C1	Advanced Cell Diagnostics	1295011-C1
RNAscope Probe - Cj-LAMA2-C3	Advanced Cell Diagnostics	1806281-C3
RNAscope Probe - Cj-NRG3-C2	Advanced Cell Diagnostics	1806291-C2
RNAscope® Probe - Mm-Slc1a3	Advanced Cell Diagnostics	430781
RNAscopeTM Probe - Mm-Nrg3-C2	Advanced Cell Diagnostics	441831-C2
RNAscopeTM Probe - Mm-Lama2-C3	Advanced Cell Diagnostics	424661-C3
Fluorescein TSA Fluorescence System Kit	APExBIO	K1050
Cy3 TSA Fluorescence System Kit	APExBIO	K1051
Cy5 TSA Fluorescence System Kit	APExBIO	K1052

### Sheet: 10x Chromium
Name	Vendor	Product/Catalog Number
Chromium Next GEM Chip G Single Cell Kit, 16 rxns	10x Genomics	1000127
Chromium Next GEM Chip G Single Cell Kit, 48 rxns	10x Genomics	1000120
Chromium Next GEM Single Cell 3' Kit v3.1, 16 rxns	10x Genomics	1000268
Chromium Next GEM Single Cell 3' Kit v3.1, 4 rxns	10x Genomics	1000269
Chromium Nuclei Isolation with RNase Inhibitor Kit, 16rxns	10x Genomics	1000494
Dual Index Kit TT Set A 96 rxns	10x Genomics	1000215

### Sheet: ExR
Name	Vendor	Product/Catalog Number
Sodium acrylate	Santa Cruz	CAS7446-81-3
Acrylamide	Sigma	A9099
N,N′-Methylenebisacrylamide (BIS)	Sigma	M7279
Ammonium persulfate (APS)	Sigma	A3678
N,N,N′,N′-Tetramethylethylenediamine (TEMED)	Sigma	T7024
4-Hydroxy-TEMPO (HT)	Sigma	176141
6-((acryloyl)amino)hexanoic Acid, Succinimidyl Ester (AcX)	Thermo Fisher	A20770
Sodium dodecyl sulfate (SDS)	Sigma	436143
Sodium Chloride (NaCl)	Thermo Fisher	AM9760
Tris Buffer	Fisher Scientific	77-86-1
Glycine	Sigma	50046
10x PBS	Thermo Fisher	70011044
Sodium citrate dihydrate	Sigma	W302600
Paraformaldehyde 32% solution, EM grade	Electron Microscopy Sciences	15714-S
Collagenase from Clostridium histolyticum, Type VII	Millipore Sigma	C0773
Triton X-100	Sigma	X100
Acrylamide	Sigma	A9099
2-Mercaptoethanol	Sigma	M6250

### Sheet: Other
Name	Vendor	Product/Catalog Number
MACS® BSA Stock Solution	Miltenyi Biotech	130-091-376
Paraformaldehyde	Sigma	P6148
Bovine Serum Albumin	Sigma	A7906
Protector RNase Inhibitor	Millipore Sigma	3335402001
DAPI	Millipore Sigma	D9542
Fluoromount G	SouthernBiotech	0100-01
Triton X-100	Sigma	X100
Acrylamide	Sigma	A9099
SPRIselect	Beckman Coulter	B23318
Glycerol, 50% (v/v)	Ricca Chemical	3290-32
Buffer EB Elution buffer	Qiagen	19086
UltraPure 1M Tris-HCl pH 8.0	Invitrogen	15568-025
Ambion Nuclease-Free Water	Fisher Scientific	AM9937
ProLong™ Diamond Antifade Mountant	ThermoFisher	P36970
TrueBlack Plus	biotium	#23014
10% Tween-20	Bio-Rad	#1610781
SSC Buffer, 20x Concentrate	Sigma	1003604280
