## Supplementary material for "Astrocyte regional specialization is shaped by postnatal development": Schroeder_2025_SITables: SI_Table31_expansion_factors.xlsx

### Sheet: mouse_4x
sample	pre expansion (cm)	post expansion (cm)	expansion factor
mouse1_pfc	0.3	1.0708	3.56933
mouse2_pfc	0.3	1.0375	3.45833
mouse3_pfc	0.26	1.0106	3.88692
mouse4_pfc	0.22	0.8951	4.06864
mouse5_pfc	0.28	0.9641	3.44321
mouse6_pfc	0.25	0.8418	3.3672
mouse7_pfc	0.21	0.7433	3.53952
mouse8_pfc	0.24	0.9183	3.82625
mouse1_str	0.175	0.5636	3.22057	measured ventricle
mouse2_str	0.4	1.2519	3.12975
mouse3_str	0.14	0.5405	3.86071	measured ventricle
mouse4_str	0.38	1.3473	3.54553
mouse5_str	0.11	0.4292	3.90182
mouse6_str	0.46	1.4454	3.14217
mouse7_str	0.33	1.1392	3.45212
mouse8_str	0.22	0.7082	3.21909
mouse1_thal	0.29	1.0706	3.69172
mouse2_thal	0.28	0.9835	3.5125
mouse3_thal	skipped	skipped
mouse4_thal	0.35	1.1535	3.29571
mouse5_thal	0.09	0.3153	3.50333
mouse6_thal	0.34	1.0915	3.21029
mouse7_thal	0.1	0.3042	3.042
mouse8_thal	0.45	1.4118	3.13733	approximate
pfc			3.64493
str			3.43397
thal			3.34184
average			3.47358
