## Supplementary material for "Astrocyte regional specialization is shaped by postnatal development": Schroeder_2025_SITables: SI_Table32_mouse_expansion_quality_notes.xlsx

### Sheet: 4x_morphology
field of view	brightness?	cut off?	stage vibration?	z drift?	>1 astrocytes?	mask quality	notes	exclude?	blood vessels
mouse1_pfc_40x_astro001	bright	no	no	no	yes	includes 2nd astro		yes	ok
mouse1_pfc_40x_astro002	bright	no	no	no	no	good	used in figure		ok
mouse1_pfc_40x_astro003	medium	no	no	no	no	good			ok
mouse1_pfc_40x_astro004	dim	no	no	no	no	good			ok
mouse1_pfc_40x_astro005	dim	yes	no	no	no	good			ok
mouse1_pfc_40x_astro006	bright	no	no	no	yes	includes 2nd astro			ok
mouse1_pfc_40x_astro007	bright	yes	no	yes	no	good			ok
mouse1_str_40x_astro001	medium	yes	no	yes	yes	good			ok
mouse1_str_40x_astro002	dim	no	no	yes	no	good			ok
mouse1_str_40x_astro003	dim	no	no	no	yes	includes 2nd astro			ok
mouse1_str_40x_astro004	dim	no	no	no	yes	good			ok
mouse1_str_40x_astro005	bright	no	no	no	no	good	used in figure		ok
mouse1_str_40x_astro006	medium	no	no	no	yes	good	may have second astrocyte but hard to tell		ok
mouse1_str_40x_astro007	bright	yes	no	no	no	good			ok
mouse1_str_40x_astro008	dim	yes	no	no	no	good			ok
mouse1_thal_40x_astro001	dim	no	no	no	no	includes 2nd astro			ok
mouse1_thal_40x_astro002	bright	yes	no	no	no	good	cutoff is more severe		ok
mouse1_thal_40x_astro003	bright	yes	no	no	no	good	cutoff is more severe		ok
mouse1_thal_40x_astro004	bright	yes	no	no	no	good	cutoff is more severe		ok
mouse1_thal_40x_astro005	bright	yes	no	no	no	good			ok
mouse1_thal_40x_astro006	medium	no	no	no	no	good			ok
mouse1_thal_40x_astro007	dim	no	no	no	no	good			ok
mouse1_thal_40x_astro008	bright	no	no	no	no	good	used in figure		ok
mouse2_pfc_40x_astro001	bright	no	no	no	no	good	used in figure		cracked
mouse2_pfc_40x_astro002	medium	no	no	no	no	good			cracked
mouse2_pfc_40x_astro003	medium	no	no	no	yes	good			ok
mouse2_pfc_40x_astro004	bright	no	no	no	no	good			cracked
mouse2_pfc_40x_astro005	bright	yes	no	no	no	good			cracked
mouse2_pfc_40x_astro006	medium	no	no	no	no	good			cracked
mouse2_pfc_40x_astro007	dim	no	no	yes	no	good			cracked
mouse2_str_40x_astro001	dim	no	no	no	yes	includes 2nd astro	soma on blood vessel		ok
mouse2_str_40x_astro002	bright	no	no	no	yes	good			cracked
mouse2_str_40x_astro003	dim	yes	no	no	yes	good			ok
mouse2_str_40x_astro004	bright	yes	no	no	yes	includes 2nd astro			ok
mouse2_str_40x_astro005	bright	no	no	no	no	good	used in figure		ok
mouse2_str_40x_astro006	medium	no	no	no	no	good			ok
mouse2_str_40x_astro007	bright	yes	no	no	no	good			ok
mouse2_str_40x_astro008	medium	no	no	no	no	good			ok
mouse2_thal_40x_astro001	dim	yes	no	no	no	good			ok
mouse2_thal_40x_astro002	bright	yes	no	no	no	good	used in figure		ok
mouse2_thal_40x_astro003	dim	yes	no	no	yes	good			ok
mouse2_thal_40x_astro004	dim	no	no	no	no	good			ok
mouse2_thal_40x_astro005	dim	no	no	no	no	good			cracked
mouse2_thal_40x_astro006	dim	no	no	no	no	good			ok
mouse2_thal_40x_astro007	dim	no	no	no	no	good	very small		ok
mouse2_thal_40x_astro008	dim	yes	no	no	yes	good	very small		ok
mouse3_pfc_40x_astro001	medium	yes	no	no	no	sparse		yes	ok
mouse3_pfc_40x_astro002	dim	no	no	no	yes	sparse		yes	ok
mouse3_pfc_40x_astro003	medium	yes	no	no	no	good	used in figure		ok
mouse3_pfc_40x_astro004	dim	no	no	no	yes	sparse	so dim may not be usable	yes	ok
mouse3_pfc_40x_astro005	dim	no	no	no	no	okay			ok
mouse3_pfc_40x_astro006	medium	yes	no	no	no	okay			ok
mouse3_str_40x_astro001	bright	yes	no	no	no	good			ok
mouse3_str_40x_astro002	bright	yes	no	no	no	good	very slightly cutoff; usable in figure		ok
mouse3_str_40x_astro003	medium	no	no	no	yes	good			cracked
mouse3_str_40x_astro004	medium	no	no	no	yes	includes 2nd astro			ok
mouse3_str_40x_astro005	medium	no	no	no	yes	includes 2nd astro			ok
mouse3_str_40x_astro006	bright	no	no	no	yes	includes 2nd astro			ok
mouse3_str_40x_astro007	bright	no	no	no	yes	good			ok
mouse3_thal_40x_astro001	dim	no	no	no	yes	good			ok
mouse3_thal_40x_astro002	dim	yes	no	no	yes	includes 2nd astro			ok
mouse3_thal_40x_astro003	dim	no	no	no	yes	includes 2nd astro			ok
mouse3_thal_40x_astro004	dim	no	no	no	no	good			ok
mouse3_thal_40x_astro005	dim	n/a	n/a	n/a	n/a	n/a	too dim to identify shape	yes	ok
mouse3_thal_40x_astro006	dim	yes	no	no	no	good			ok
mouse3_thal_40x_astro007	dim	yes	no	no	no	good			ok
mouse3_thal_40x_astro008	medium	yes	no	no	no	good			ok
mouse4_pfc_40x_astro001	dim	no	no	no	yes	good	lectin at 50ms		ok
mouse4_pfc_40x_astro002	medium	no	no	no	no	good	lectin at 50ms		cracked
mouse4_pfc_40x_astro003	bright	yes	no	no	yes	good	lectin at 50ms		cracked
mouse4_pfc_40x_astro004	medium	yes	no	no	yes	good	lectin at 50ms		ok
mouse4_pfc_40x_astro005	bright	yes	no	no	yes	good	lectin at 50ms		ok
mouse4_pfc_40x_astro006	bright	yes	no	no	no	good	lectin at 50ms		cracked
mouse4_pfc_40x_astro007	bright	no	no	no	no	good	lectin at 50ms		ok
mouse4_pfc_40x_astro008	dim	no	no	no	no	good	lectin at 50ms		ok
mouse4_str_40x_astro001	bright	yes	no	no	yes	good			ok
mouse4_str_40x_astro002	bright	no	no	no	yes	includes 2nd astro			cracked
mouse4_str_40x_astro003	bright	no	no	no	yes	good			ok
mouse4_str_40x_astro004	bright	no	no	no	no	good			cracked
mouse4_str_40x_astro005	bright	no	no	no	no	good			ok
mouse4_str_40x_astro006	bright	no	no	no	no	good			cracked
mouse4_str_40x_astro007	bright	yes	no	no	no	good			cracked
mouse4_str_40x_astro008	dim	no	no	no	no	good			ok
mouse4_thal_40x_astro001	bright	yes	no	no	yes	good			ok
mouse4_thal_40x_astro002	bright	yes	no	no	yes	good	used in figure		ok
mouse4_thal_40x_astro003	dim	yes	no	no	no	good			ok
mouse4_thal_40x_astro004	dim	no	no	no	no	good			ok
mouse4_thal_40x_astro005	dim	no	no	no	no	good			ok
mouse4_thal_40x_astro006	medium	no	no	no	yes	includes 2nd astro			ok
mouse4_thal_40x_astro007	medium	no	no	no	no	good			ok
mouse4_thal_40x_astro008	medium	yes	no	no	yes	good			ok
mouse5_pfc_40x_astro001	dim	yes	no	no	yes	includes 2nd astro			cracked
mouse5_pfc_40x_astro002	dim	yes	no	no	no	good	maybe too dim to be usable		ok
mouse5_pfc_40x_astro003	dim	no	no	no	no	good	maybe too dim to be usable		ok
mouse5_pfc_40x_astro004	dim	no	no	no	no	sparse	maybe too dim to be usable		cracked
mouse5_pfc_40x_astro005	dim	yes	no	no	yes	good			cracked
mouse5_pfc_40x_astro006	medium	yes	no	no	no	good			cracked
mouse5_pfc_40x_astro007	dim	yes	no	no	yes	good			cracked
mouse5_str_40x_astro001	bright	no	no	no	no	good	used in figure		ok
mouse5_str_40x_astro002	dim	no	no	no	yes	includes 2nd astro			ok
mouse5_str_40x_astro003	dim	no	no	no	no	good			ok
mouse5_str_40x_astro004	dim	no	no	no	no	okay			ok
mouse5_str_40x_astro005	medium	no	no	no	no	good			ok
mouse5_str_40x_astro006	medium	no	no	no	no	good			ok
mouse5_str_40x_astro007	dim	yes	no	no	no	good			ok
mouse5_str_40x_astro008	dim	no	no	no	no	okay			ok
mouse5_thal_40x_astro001	medium	yes	no	no	yes	good			ok
mouse5_thal_40x_astro002	medium	no	no	no	no	good	used in figure		ok
mouse5_thal_40x_astro003	medium	no	no	no	no	good			ok
mouse5_thal_40x_astro004	medium	no	no	no	no	good			ok
mouse5_thal_40x_astro005	bright	yes	no	no	yes	includes 2nd astro			ok
mouse5_thal_40x_astro006	bright	no	no	no	yes	good			ok
mouse5_thal_40x_astro007	medium	no	no	no	no	good			ok
mouse5_thal_40x_astro008	medium	yes	no	no	no	good			ok
mouse6_pfc_40x_astro001	bright	no	no	no	no	good	two somas	yes	ok
mouse6_pfc_40x_astro002	medium	no	no	no	no	good	used in figure		ok
mouse6_pfc_40x_astro003	dim	no	no	no	no	sparse			cracked
mouse6_pfc_40x_astro004	medium	no	no	no	no	good			ok
mouse6_pfc_40x_astro005	dim	no	no	no	yes	includes 2nd astro			cracked
mouse6_pfc_40x_astro006	dim	no	no	no	yes	sparse			ok
mouse6_pfc_40x_astro007	medium	no	no	no	no	good			ok
mouse6_pfc_40x_astro008	medium	no	no	no	no	sparse			cracked
mouse6_str_40x_astro001	medium	no	no	no	yes	no mask; insufficient signal		yes	ok
mouse6_str_40x_astro002	medium	no	no	no	no	good			cracked
mouse6_str_40x_astro003	bright	no	no	no	no	includes 2nd astro			ok
mouse6_str_40x_astro004	bright	no	no	no	no	good	used in figure		cracked
mouse6_str_40x_astro005	medium	no	no	no	yes	good			ok
mouse6_str_40x_astro006	bright	yes	no	no	yes	good			ok
mouse6_str_40x_astro007	medium	no	no	no	no	good			cracked
mouse6_str_40x_astro008	medium	yes	no	no	yes	good			ok
mouse6_thal_40x_astro001	bright	yes	no	no	yes	good	small and odd morphology		ok
mouse6_thal_40x_astro002	bright	no	no	no	yes	good	small and odd morphology		ok
mouse6_thal_40x_astro003	medium	no	no	no	yes	good	small and odd morphology		ok
mouse6_thal_40x_astro004	dim	no	no	no	yes	good	small and odd morphology		ok
mouse6_thal_40x_astro005	bright	yes	no	no	yes	good	small and odd morphology		ok
mouse6_thal_40x_astro006	medium	no	no	no	yes	good	small and odd morphology		ok
mouse7_pfc_40x_astro001	bright	no	no	no	no	good	used in figure		ok
mouse7_pfc_40x_astro002	bright	no	no	no	yes	good			ok
mouse7_pfc_40x_astro003	medium	no	no	no	no	good			ok
mouse7_pfc_40x_astro004	medium	no	no	no	no	good			ok
mouse7_pfc_40x_astro005	medium	no	no	no	no	good			ok
mouse7_pfc_40x_astro006	medium	no	no	no	no	okay			ok
mouse7_pfc_40x_astro007	medium	yes	no	no	no	good			ok
mouse7_str_40x_astro001	bright	yes	no	no	no	good	used in figure		ok
mouse7_str_40x_astro002	bright	yes	no	no	no	good			ok
mouse7_str_40x_astro003	medium	yes	no	no	yes	good			ok
mouse7_str_40x_astro004	medium	no	no	no	yes	good			ok
mouse7_str_40x_astro005	medium	no	no	no	yes	good			ok
mouse7_str_40x_astro006	medium	yes	no	no	yes	good			ok
mouse7_str_40x_astro007	medium	no	no	no	no	good			ok
mouse7_str_40x_astro008	dim	yes	no	no	no	okay			ok
mouse7_thal_40x_astro001	bright	no	no	no	yes	includes 2nd astro	used in figure		ok
mouse7_thal_40x_astro002	medium	no	no	no	yes	includes 2nd astro			ok
mouse7_thal_40x_astro003	medium	no	no	no	yes	good			ok
mouse7_thal_40x_astro004	dim	no	no	no	yes	good			ok
mouse7_thal_40x_astro005	medium	no	no	no	no	good			ok
mouse7_thal_40x_astro006	medium	no	no	no	yes	good			ok
mouse7_thal_40x_astro007	medium	yes	no	no	yes	good			ok
mouse7_thal_40x_astro008	medium	no	no	no	no	good			ok
mouse8_pfc_40x_astro001	medium	yes	no	no	no	good			ok
mouse8_pfc_40x_astro002	bright	no	no	no	yes	good	used in figure		ok
mouse8_pfc_40x_astro003	dim	no	no	no	yes	includes 2nd astro			ok
mouse8_pfc_40x_astro004	dim	no	no	no	no	good			ok
mouse8_pfc_40x_astro005	medium	yes	no	no	no	okay			ok
mouse8_pfc_40x_astro006	medium	no	no	no	yes	good			ok
mouse8_pfc_40x_astro007	medium	no	no	no	no	includes 2nd astro or some noise			ok
mouse8_str_40x_astro001	bright	yes	no	no	no	good	used in figure; lectin at 50ms		ok
mouse8_str_40x_astro002	medium	no	no	no	yes	includes 2nd astro	lectin at 50ms		ok
mouse8_str_40x_astro003	bright	no	no	no	yes	okay	lectin at 50ms		ok
mouse8_str_40x_astro004	medium	no	no	no	no	good			ok
mouse8_str_40x_astro005	medium	no	no	no	no	good			ok
mouse8_str_40x_astro006	medium	no	no	no	yes	good			ok
mouse8_str_40x_astro007	bright	no	no	no	yes	good			ok
mouse8_str_40x_astro008	medium	no	no	no	no	good			ok
mouse8_thal_40x_astro001	dim	no	no	no	yes	sparse	lectin at 50ms		ok
mouse8_thal_40x_astro002	dim	no	no	no	no	good	lectin at 50ms		ok
mouse8_thal_40x_astro003	dim	yes	no	no	no	good			ok
mouse8_thal_40x_astro004	medium	yes	no	no	no	good	used in figure		ok
mouse8_thal_40x_astro005	medium	yes	no	no	no	good			ok
mouse8_thal_40x_astro006	medium	yes	no	no	no	sparse			ok
mouse8_thal_40x_astro007	medium	yes	no	no	yes	good			ok

### Sheet: 18x_rdeg
filename	notes_quality	exclude
'mouse1_PFC_Gat3_fov1'	ok	no
'mouse1_PFC_Gat3_fov2'	ok	no
'mouse1_PFC_Gat3_fov3'	ok	no
'mouse1_PFC_Gat3_fov4'	some empty gel	no
'mouse1_PFC_Gat3_fov5'	some empty gel	no
'mouse1_PFC_Gat3_fov6'	ok	no
'mouse1_PFC_Gat3_fov7'	ok	no
'mouse2_PFC_Gat3_fov1'	some empty gel	no
'mouse2_PFC_Gat3_fov2'	ok	no
'mouse2_PFC_Gat3_fov3'	ok	no
'mouse2_PFC_Gat3_fov4'	ok	no
'mouse2_PFC_Gat3_fov5'	some empty gel	no
'mouse1_STR_Gat3_fov1'	some empty gel	no
'mouse1_STR_Gat3_fov2'	ok	no
'mouse1_STR_Gat3_fov3'	ok	no
'mouse1_STR_Gat3_fov5'	ok	no
'mouse1_STR_Gat3_fov7'	ok	no
'mouse1_STR_Gat3_fov8'	ok	no
'mouse2_STR_Gat3_fov1'	ok	no
'mouse2_STR_Gat3_fov10'	some empty gel	no
'mouse2_STR_Gat3_fov11'	ok	no
'mouse2_STR_Gat3_fov2'	ok	no
'mouse2_STR_Gat3_fov3'	ok	no
'mouse2_STR_Gat3_fov5'	ok	no
'mouse2_STR_Gat3_fov6'	some empty gel	no
'mouse2_STR_Gat3_fov7'	ok	no
'mouse2_STR_Gat3_fov8'	ok	no
'mouse2_STR_Gat3_fov9'	ok	no
'mouse1_THAL_Gat3_fov1'	some empty gel	no
'mouse1_thal_Gat3_fov2-1'	some empty gel	no
'mouse1_thal_Gat3_fov2-2'	some empty gel	no
'mouse1_thal_Gat3_fov2-3'	some empty gel	no
'mouse1_thal_Gat3_fov2-4'	some empty gel	no
'mouse1_thal_Gat3_fov2-5'	some empty gel	no
'mouse1_thal_Gat3_fov3-1'	ok	no
'mouse1_thal_Gat3_fov3-2'	some empty gel	no
'mouse1_thal_Gat3_fov3-3'	some empty gel	no
'mouse2_THAL_Gat3_fov3-1'	ok	no
'mouse2_THAL_Gat3_fov3-2'	ok	no
'mouse1_PFC_GLAST_fov01'	ok	no
'mouse1_PFC_GLAST_fov02'	ok	no
'mouse1_PFC_GLAST_fov03'	ok	no
'mouse1_PFC_GLAST_fov04'	ok	no
'mouse1_PFC_GLAST_fov05'	some empty gel	no
'mouse1_PFC_GLAST_fov06'	some empty gel	no
'mouse1_PFC_GLAST_fov07'	gel drift and some empty gel	no
'mouse1_PFC_GLAST_fov08'	ok	no
'mouse2_PFC_GLAST_fov09'	some empty gel	no
'mouse2_PFC_GLAST_fov10'	some empty gel	no
'mouse2_PFC_GLAST_fov11'	gel drift and some empty gel	no
'mouse2_PFC_GLAST_fov12'	some empty gel	no
'mouse2_PFC_GLAST_fov13'	ok	no
'mouse1_STR_GLAST_fov01'	some empty gel	no
'mouse1_STR_GLAST_fov02'	some empty gel	no
'mouse1_STR_GLAST_fov03'	some empty gel	no
'mouse1_STR_GLAST_fov04'	some empty gel	no
'mouse1_STR_GLAST_fov05'	ok	no
'mouse1_STR_GLAST_fov06'	ok	no
'mouse1_STR_GLAST_fov07'	ok	no
'mouse1_STR_GLAST_fov08'	ok	no
'mouse2_STR_GLAST_fov09'	ok	no
'mouse2_STR_GLAST_fov10'	ok	no
'mouse2_STR_GLAST_fov11'	ok	no
'mouse2_STR_GLAST_fov12'	some empty gel	no
'mouse2_STR_GLAST_fov13'	some empty gel	no
'mouse2_STR_GLAST_fov14'	ok	no
'mouse1_THAL_GLAST_fov1'	ok	no
'mouse1_THAL_GLAST_fov2'	ok	no
'mouse1_THAL_GLAST_fov3'	some empty gel	no
'mouse1_THAL_GLAST_fov4'	ok	no
'mouse1_THAL_GLAST_fov5'	ok	no
'mouse1_THAL_GLAST_fov6'	ok	no
'mouse2_THAL_GLAST_fov1'	ok	no
'mouse2_THAL_GLAST_fov3'	ok	no
'mouse2_THAL_GLAST_fov4'	some empty gel	no
'mouse2_THAL_GLAST_fov7'	ok	no
'mouse2_PFC_Gat3_fov6'	DUPLICATE field of view as #5 - REMOVE	yes
'mouse1_STR_Gat3_fov4'	lots of empty gel	yes
'mouse1_STR_Gat3_fov6'	lots of empty gel	yes
'mouse2_STR_Gat3_fov4'	lots of empty gel	yes
'mouse1_THAL_Gat3_fov2'	very poor gat3 and some empty gel	yes
'mouse1_THAL_Gat3_fov3'	lots of empty gel	yes
'mouse1_THAL_Gat3_fov4'	mostly empty gel	yes
'mouse1_THAL_Gat3_fov5'	mostly empty gel	yes
'mouse1_THAL_Gat3_fov6'	mostly empty gel	yes
'mouse1_THAL_Gat3_fov7'	mostly empty gel	yes
'mouse1_THAL_Gat3_fov8'	mostly empty gel	yes
'mouse2_THAL_Gat3_fov1'	ok but poor cav2.1 staining	yes
'mouse2_THAL_Gat3_fov2'	lots of empty gel and poor cav2.1 staining	yes
'mouse2_THAL_Gat3_fov3-3'	lots of empty gel	yes
'mouse2_THAL_Gat3_fov3'	ok but poor cav2.1 staining	yes
'mouse2_THAL_GLAST_fov2'	lots of empty gel	yes
